# Multiplexed single-cell transcriptomic analysis of normal and impaired lung development in the mouse

**DOI:** 10.1101/868802

**Authors:** K. M. Hurskainen, I. Mižíková, D. P. Cook, C. Cyr-Depauw, F. Lesage, N. Andersson, E. Helle, L. Renesme, R.P. Jankov, M. Heikinheimo, B. C. Vanderhyden, B Thébaud

## Abstract

During late lung development alveolar and microvascular development is finalized to enable sufficient gas exchange. Impaired late lung development manifests as bronchopulmonary dysplasia (BPD) in preterm infants. Single-cell RNA sequencing (scRNA-seq) allows for assessment of complex cellular dynamics during biological processes, such as development. Here, we use MULTI-seq to generate scRNA-seq profiles of over 66,000 cells from 36 mice during normal or impaired lung development secondary to hyperoxia. We observed dynamic populations of cells, including several rare cell types and putative progenitors. Hyperoxia exposure, which mimics the BPD phenotype, alters the composition of all cellular compartments, particularly alveolar epithelium, capillary endothelium and macrophage populations. We identified several BPD-associated signatures, including Pdgfra in fibroblasts, Activin A in capillary endothelial cells, and Csf1-Csf1r and Ccl2-Ccr2 signaling in macrophages and neutrophils. Our data provides a novel single-cell view of cellular changes associated with late lung development in health and in disease.
