## Supplementary table 1 for "Multiplexed single-cell transcriptomic analysis of normal and impaired lung development in the mouse"

### Sheet: Sheet1
Table 1. Stereological parameters and alveolar epithelial cells type 2 quantification in developing lungs.
	Normoxia				Hyperxia
Lung	1	2	3	4	1	2	3	4
Sv (cm-1)	987.974	881.166	884.946	819.392	606.159	573.864	562.149	672.339
Parenchymal fraction	0.885161	0.944041	0.922751	0.921456	0.878646	0.854111	0.932476	0.802797
Lung Volume (cm3)	0.158	0.194	0.202	0.209	0.16	0.152	0.145	0.146
Surface Area (cm2)	138.174	161.38	164.95	157.802	85.2159	74.5019	76.0076	78.8037
total AT2:	191	141	139	111	108	76	62	100
total AT2/lung:	3820000	2820000	2780000	2220000	2160000	1520000	1240000	2000000
AT2/surface area	27646.4	17474.2	16853.6	14068.3	25347.4	20402.2	16314.2	25379.5
AT2: alveolar epithelial cells type 2
