## Supplementary table 2 for "Multiplexed single-cell transcriptomic analysis of normal and impaired lung development in the mouse"

### Sheet: Sheet1
Cluster number	Cluster identity	Differentially regulated genes
		1	2	3	4	5	6	7	8	9	10	11	12	13	14	15	16	17	18	19	20
0	Fibroblasts 1	Mfap4	Fn1	Macf1	Tcf21	Gyg	Rbp1	Fhl1	Cdh11	Limch1	Adh1	Slit2	Dpt	Enpep	Meox2	Col13a1	Lbh	Clec3b	Ptprd	Mdk	Ppp1r14a
1	Endothelial 1	Ptprb	Hpgd	Calcrl	Cd93	Epas1	Gpihbp1	Clec14a	Egfl7	Ramp2	Lyve1	Cdh5	Tm4sf1	Tmem100	Plvap	Pcdh17	Ctla2a	Cldn5	Scn7a	Pecam1	Tmem2
2	AT2	Sftpc	Sftpa1	Sftpb	Cxcl15	Slc34a2	Lyz1	Sftpd	S100g	Napsa	Chil1	Bex2	Wfdc2	Npc2	Lpcat1	Hc	Dram1	Bex4	Scd1	Lcn2	Ppp1r14c
3	Fibroblasts 2	Aspn	Tgfbi	Tagln	Htra1	Eln	Actg2	Ltbp2	Acta2	Mustn1	Tnc	Pdlim3	Agt	Des	Wnt5a	P2ry14	Tpm2	Myh11	Gm13889	Ckb	Loxl2
4	Alveolar macrophages	Ccl6	Chil3	Ctsd	Ctss	Plet1	Lgals3	Ear2	Cd9	Lpl	Psap	Atp6v0d2	Fth1	Spp1	Marco	Cybb	Abcg1	Laptm5	Plin2	Mpeg1	Ftl1
5	T-lymphocytes	Trbc2	Ccl5	Ms4a4b	Trbc1	Gzma	Cd3d	Satb1	Cd3g	Vps37b	Tcf7	Emb	Il7r	Lef1	Ms4a6b	Cd28	AW112010	Ltb	H2-K1	Skap1	Txk
6	Neutrophils	S100a9	S100a8	Stfa1	Gm5483	Retnlg	BC100530	Stfa2	Stfa2l1	Cxcl2	2010005H15Rik	Il1b	Asprv1	Gm5416	Slpi	Stfa3	Ngp	Slc7a11	Srgn	G0s2	Wfdc21
7	Endothelial 2	Kdr	Cldn5	Kitl	Ly6a	Scn7a	Car4	Cyp4b1	Clec1a	Ednrb	Egfl7	Ctla2a	Cdh5	Ecscr	Icam2	Cd34	Apln	Tspan13	Adgrl2	Pcdh1	Ramp2
8	Matrix fibroblasts	Dcn	Col1a1	Col1a2	Col3a1	Mfap5	Col14a1	Meg3	Mgp	Cygb	Gsn	Igfbp4	Sparc	Serpinf1	Ptn	Gpc3	Lum	Fbln1	Serping1	Clec3b	Col5a1
9	B-lymphocytes	Igkc	Ighm	Ly6d	Cd79b	Cd79a	Iglc1	Ms4a1	Cd74	Iglc2	Ebf1	Iglc3	Vpreb3	Cd37	H2-Aa	H2-Eb1	H2-Ab1	Mzb1	Ighd	Ccr7	Pax5
10	Macrophages 1	Plac8	Ifi27l2a	Ifitm6	Fcer1g	Cybb	Lyz2	Alox5ap	Lst1	Coro1a	Ms4a6c	S100a4	Tyrobp	Itga4	Fyb	Pou2f2	Ifitm3	Samhd1	Cd300a	Gngt2	Cytip
11	Pericytes	Postn	Gucy1a1	Pdzd2	Acta2	Gucy1b1	Higd1b	Pdgfrb	Tagln	Ndufa4l2	Itga1	Cox4i2	Pde5a	Myl9	Myh11	Tpm2	Notch3	Pcdh18	Ebf1	Mcam	Actc1
12	AT1	Ager	Akap5	Col4a4	Hopx	Col4a3	Cldn18	Ndnf	Vegfa	Krt7	Lmo7	Rtkn2	Aqp5	Emp2	Clic3	Pdgfa	Myh14	Gprc5a	Clic5	S100a6	Tspan8
13	Macrophages 2	Pf4	C1qb	C1qa	Apoe	C1qc	H2-Ab1	H2-Eb1	H2-Aa	Ccl2	Cd74	Ccl7	Ccl12	Cd83	Aif1	Cst3	Mrc1	Lgmn	Dab2	Ms4a7	Csf1r
14	Fibroblasts 3	Inmt	Fmo2	Npnt	Gsn	Tns1	Scube2	Limch1	Pcolce2	Ogn	Mgp	Mfap4	Hsd11b1	Specc1l	Cxcl14	Macf1	Tcf21	Fhl1	Plxdc2	Dpep1	Itga8
15	Ciliated cells	Sec14l3	Cbr2	Tmem212	Dynlrb2	Aldh1a1	Tppp3	AU040972	Cyp2f2	Chchd10	Ccdc153	1110017D15Rik	Mt1	Krt8	Wfdc2	Tubb4b	Elof1	Cldn3	3300002A11Rik	Fam183b	Cyp2s1
16	Mesothelial cells	Msln	C3	Igfbp5	Igfbp6	Upk3b	Sfrp2	Rarres2	Slurp1	Gpc3	Clu	Aebp1	Gpm6a	C4b	Crip1	Upk1b	Rspo1	Dcn	Fxyd3	C2	Timp2
17	Club cells	Scgb1a1	Scgb3a2	Cyp2f2	Retnla	Cbr2	Reg3g	Hp	Wfdc2	Mgst1	Lypd2	Aldh1a1	Selenbp1	Cldn10	Gsta4	Gsta3	Gsto1	Tff2	Krt15	Krt18	Ces1d
18	Endothelial 3	Ccl21a	Mmrn1	Fgl2	Apold1	Nts	Prox1	Nrp2	Stab1	Flt4	Reln	Prss23	Ptx3	Pard6g	Fxyd6	Lbp	H19	Klhl4	Ndrg1	Scn3a	Scn1b
19	Basophils	Ccl4	Cma1	Ccl3	Mcpt4	Cpa3	Tpsb2	Il6	Hdc	Mcpt8	Rgs1	Cyp11a1	Il4	Ccl9	Osm	Il13	Prss34	Gata2	Lilr4b	Cd69	Hs3st1
20	RBCs	Hbb-bs	Hba-a1	Hbb-bt	Hba-a2	Bpgm	Alas2	Snca	Rsad2	Fam46c	Slc4a1	Gypa	Ube2l6	Tspo2	Trim10	Slfn14	Rhd	Cldn13	Csmd2	Epb42	Ermap
21	Doublests	Cd79a	Iglc1	Ms4a1	Ly6d	Fcrla	Iglc3	Igkc	Spib	Pax5	Fcmr	Siglecg	Mzb1	Cd79b	Ighm	Vpreb3	Tnfrsf13c	Lamp3	Bank1	Ebf1	S100g
