## Supplementary table 3 for "Multiplexed single-cell transcriptomic analysis of normal and impaired lung development in the mouse"

### Sheet: Sheet1
Table 3. Differentially regulated genes in epithelial clusters.
Cluster number	Cluster identity	Differentially regulated genes
		1	2	3	4	5	6	7	8	9	10
0	AT1	Akap5	Col4a4	Col4a3	Vegfa	Ager	Hopx	Rtkn2	Ndnf	Igfbp7	Sparc
1	AT2_1	Slc34a2	Lyz2	Sftpa1	Lpcat1	Scd1	Abca3	Sftpb	Sftpc	Lamp3	Lyz1
2	AT2_2	Lcn2	Mif	Slpi	Bex2	Cox6a2	Spink5	Cd74	Sftpc	Chil1	H2-Ab1
3	Ciliated cells	Tmem212	Dynlrb2	Cdkn1c	AU040972	Igfbp5	1110017D15Rik	Ccdc153	Tm4sf1	Elof1	Tppp3
4	AT1/AT2
5	Club cells	Scgb3a2	Cyp2f2	Lypd2	Cldn10	Hp	Scgb1a1	Retnla	Reg3g	Tff2	Scgb3a1
6	DASCs	Krt17	Dapl1	Krt15	Dcn	Krt13	Wnt4	Ptn	Krt4	Sfn	Ifitm3
