## Supplementary table 4 for "Multiplexed single-cell transcriptomic analysis of normal and impaired lung development in the mouse"

### Sheet: Sheet1
	p_val	avg_logFC	pct.1	pct.2	p_val_adj
Mif	7.00847e-220	-1.55142	0.676	0.985	1.54887e-215
Slc34a2	2.18362e-190	0.665497	0.999	0.975	4.82579e-186
mt-Co2	5.24833e-187	-0.683621	1	1	1.15988e-182
Cbr2	2.10302e-161	0.936523	0.997	0.94	4.64767e-157
Ftl1	4.13949e-158	-0.76942	0.994	1	9.14828e-154
Lpcat1	4.5574e-158	0.732122	0.995	0.982	1.00718e-153
Rnase4	5.40131e-158	0.881832	0.976	0.863	1.19369e-153
Abca3	1.64258e-156	0.723555	0.992	0.95	3.63009e-152
Clu	1.04801e-155	-1.01475	0.188	0.787	2.3161e-151
Cat	2.02627e-152	0.898534	0.933	0.744	4.47805e-148
Cox8a	2.15449e-150	-0.584058	0.959	0.996	4.76142e-146
Ppp1r14c	7.99535e-148	0.72028	0.988	0.944	1.76697e-143
Slpi	8.71347e-136	-1.39381	0.218	0.758	1.92568e-131
mt-Co3	2.48922e-133	-0.43966	1	1	5.50118e-129
Meg3	4.7774e-131	1.39833	0.796	0.333	1.0558e-126
Lcn2	6.05462e-131	-1.51646	0.912	0.966	1.33807e-126
Pmepa1	2.03425e-129	-0.837996	0.366	0.871	4.49568e-125
Prdx1	4.64888e-128	-0.578365	0.943	0.996	1.0274e-123
Cox7c	6.45902e-126	-0.591468	0.877	0.992	1.42744e-121
Cstb	5.34991e-125	-0.787015	0.569	0.958	1.18233e-120
Fth1	3.09248e-123	-0.396372	0.995	1	6.83438e-119
Acoxl	7.87787e-120	0.990206	0.653	0.139	1.74101e-115
Nme1	2.1638e-119	-0.59798	0.265	0.829	4.78199e-115
Ager	2.18068e-118	0.809905	0.964	0.825	4.8193e-114
Me1	6.96145e-118	-0.63596	0.539	0.943	1.53848e-113
Errfi1	1.69066e-116	0.845285	0.951	0.842	3.73635e-112
Ndufa4	2.60782e-116	-0.536745	0.896	0.987	5.76328e-112
mt-Atp6	2.1734e-114	-0.34357	1	1	4.80321e-110
Cox5a	6.99424e-113	-0.566961	0.758	0.979	1.54573e-108
Napsa	2.65834e-111	0.513317	0.995	0.982	5.87493e-107
Actg1	1.44502e-107	-0.5724	0.99	0.997	3.19349e-103
mt-Co1	4.93604e-107	-0.353967	1	1	1.09087e-102
Sfta2	1.17598e-106	0.629071	0.968	0.852	2.59892e-102
Cox7a2	4.59492e-105	-0.522079	0.889	0.989	1.01548e-100
Rpl23	1.50295e-104	-0.43143	0.993	1	3.32152e-100
Lgals3	7.22054e-104	-1.00786	0.181	0.681	1.59574e-99
Npc2	9.4752e-104	0.47383	0.998	0.999	2.09402e-99
Cyba	1.64596e-101	-0.685535	0.638	0.937	3.63758e-97
Ank3	1.72887e-98	0.626598	0.94	0.902	3.82079e-94
Rpl12	7.15815e-98	-0.543715	0.986	1	1.58195e-93
Pebp1	1.9087e-97	-0.528792	0.569	0.936	4.21822e-93
Phgdh	2.01835e-97	-0.391578	0.047	0.445	4.46056e-93
Bax	2.52528e-95	-0.575561	0.252	0.759	5.58088e-91
H2afz	3.93556e-95	-0.614973	0.833	0.985	8.69758e-91
Anxa3	2.01647e-94	-0.617042	0.587	0.955	4.45641e-90
Ly6c1	1.02321e-93	-0.599176	0.271	0.762	2.2613e-89
Rpl39	1.6843e-93	-0.513696	0.98	1	3.7223e-89
Uqcr11	1.25398e-92	-0.499283	0.764	0.962	2.77129e-88
Chchd2	1.01812e-91	-0.388068	0.961	0.996	2.25005e-87
Cdkn1a	2.17819e-91	-0.90446	0.427	0.846	4.8138e-87
Cd63	3.35282e-91	-0.458794	0.95	0.99	7.40974e-87
Ybx1	1.99607e-90	-0.477909	0.793	0.979	4.41131e-86
Mid1ip1	2.19556e-90	0.836634	0.873	0.768	4.85218e-86
Rps27l	5.05506e-90	-0.607466	0.758	0.971	1.11717e-85
Rpsa	1.17205e-89	-0.399323	0.996	0.999	2.59024e-85
Sod2	1.20951e-89	-0.606283	0.587	0.941	2.67302e-85
Hsp90ab1	7.4042e-88	-0.48374	0.968	0.996	1.63633e-83
Hspe1	1.08712e-87	-0.534298	0.665	0.95	2.40252e-83
Mettl7a1	3.48841e-87	0.748014	0.743	0.48	7.70938e-83
Aldoa	8.27674e-87	-0.507359	0.578	0.941	1.82916e-82
Atp5b	5.49855e-86	-0.47971	0.823	0.978	1.21518e-81
Ly6i	2.58532e-85	-0.614035	0.021	0.34	5.71357e-81
Ccng1	1.2011e-84	-0.437165	0.117	0.549	2.65443e-80
Sftpb	1.17194e-83	0.328336	0.999	0.985	2.58998e-79
Cpm	1.82432e-83	0.700432	0.865	0.751	4.03175e-79
Rragd	8.20836e-83	-0.357514	0.105	0.528	1.81405e-78
Dstn	5.96271e-82	-0.526054	0.924	0.996	1.31776e-77
Epha4	7.39887e-82	-0.512429	0.154	0.595	1.63515e-77
Rps2	8.40227e-82	-0.406528	0.963	0.996	1.8569e-77
Phlda3	1.63757e-81	-0.330655	0.026	0.345	3.61904e-77
Tmem37	1.68325e-80	-0.434337	0.201	0.674	3.71998e-76
Socs2	1.84353e-80	0.701485	0.81	0.655	4.07419e-76
Gapdh	3.36815e-80	-0.47285	0.367	0.828	7.44362e-76
B2m	2.33384e-79	-0.613169	0.444	0.856	5.1578e-75
Uqcrq	1.70309e-78	-0.462738	0.719	0.958	3.76383e-74
Atp1b1	2.43097e-78	0.453516	0.992	0.985	5.37245e-74
Ran	5.54624e-78	-0.468509	0.481	0.913	1.22572e-73
Calm1	6.15075e-78	-0.588917	0.958	0.993	1.35932e-73
Gpx2	9.8518e-77	-0.332625	0.032	0.346	2.17725e-72
S100a11	2.01979e-76	-0.542061	0.767	0.969	4.46373e-72
Taldo1	5.27646e-75	-0.541882	0.431	0.88	1.1661e-70
Lamp1	9.97855e-75	-0.412522	0.895	0.987	2.20526e-70
Slc25a3	1.38182e-74	-0.390157	0.922	0.99	3.05383e-70
Rpl13	1.63851e-74	-0.298714	0.999	1	3.62111e-70
Atp5e	4.04798e-74	-0.389804	0.913	0.989	8.94604e-70
Akr1a1	1.06637e-73	-0.437558	0.801	0.978	2.35667e-69
Uqcrb	7.61603e-73	-0.417856	0.778	0.98	1.68314e-68
Bst2	2.00434e-72	-0.337924	0.107	0.5	4.42959e-68
Rplp1	2.15639e-72	-0.371578	0.98	0.997	4.76561e-68
Atp5g1	6.23071e-72	-0.456499	0.597	0.926	1.37699e-67
Ndufab1	1.55831e-71	-0.431897	0.587	0.929	3.44387e-67
Chchd10	2.31893e-71	-0.480274	0.942	0.993	5.12484e-67
Slc25a5	2.60549e-71	-0.446548	0.806	0.975	5.75812e-67
C1qbp	4.31184e-71	-0.412098	0.281	0.752	9.52916e-67
Ifitm3	9.66668e-71	-0.422604	0.17	0.588	2.13634e-66
Atp8a1	2.53554e-70	0.485462	0.961	0.937	5.60355e-66
Epas1	3.96229e-70	0.612574	0.759	0.587	8.75666e-66
Psmb5	5.97299e-70	-0.43928	0.582	0.927	1.32003e-65
Sftpa1	1.19619e-69	0.483176	0.999	0.968	2.64359e-65
Atp5j2	2.22462e-69	-0.413178	0.758	0.98	4.9164e-65
mt-Nd1	4.42956e-69	-0.317174	0.998	1	9.78933e-65
Rpl15	9.03194e-69	-0.323585	0.983	0.999	1.99606e-64
Asns	9.84178e-69	-0.302434	0.046	0.356	2.17503e-64
Cd36	1.16017e-68	0.499028	0.949	0.87	2.56397e-64
Gsta3	1.43526e-68	-0.365469	0.152	0.566	3.17193e-64
Atf5	9.17651e-68	-0.543253	0.146	0.518	2.02801e-63
Anxa1	1.04923e-67	-0.47937	0.225	0.66	2.31881e-63
Cd74	1.11725e-67	-0.613027	0.962	0.966	2.46912e-63
Ppia	1.23627e-67	-0.320965	0.985	0.997	2.73217e-63
Lgi3	1.37795e-67	0.493576	0.959	0.917	3.04526e-63
Pi4k2b	3.27571e-67	0.49113	0.955	0.934	7.23931e-63
Rps24	9.57099e-67	-0.293808	0.996	1	2.11519e-62
2010107E04Rik	1.86094e-66	-0.44925	0.586	0.923	4.11267e-62
Cox6c	3.61085e-66	-0.363395	0.952	0.992	7.97997e-62
Ndufa12	6.47368e-66	-0.414378	0.497	0.884	1.43068e-61
Uqcc2	8.17833e-66	-0.380012	0.356	0.824	1.80741e-61
Gdf15	2.20369e-65	-0.604587	0.066	0.377	4.87016e-61
Cox6b1	2.56871e-65	-0.376286	0.837	0.978	5.67685e-61
H2-K1	3.80885e-65	-0.544654	0.832	0.978	8.41757e-61
Emb	4.87322e-65	0.528845	0.882	0.847	1.07698e-60
Slc25a4	8.98915e-65	-0.443941	0.577	0.905	1.9866e-60
Acot1	3.18778e-64	0.562683	0.887	0.832	7.045e-60
Selenow	4.26966e-64	-0.415363	0.56	0.923	9.43594e-60
Ppp1r14b	3.7803e-63	-0.397461	0.369	0.798	8.35447e-59
Atp5c1	4.45661e-62	-0.382064	0.805	0.958	9.84911e-58
S100g	4.57919e-62	0.473318	0.983	0.934	1.012e-57
Akr1b8	5.306e-62	-0.283897	0.09	0.43	1.17263e-57
Tmem256	6.11293e-62	-0.399452	0.47	0.874	1.35096e-57
Ckmt1	7.27614e-62	-0.251802	0.071	0.394	1.60803e-57
Pdgfa	9.24592e-62	-0.47272	0.397	0.824	2.04335e-57
Creg1	9.44946e-62	-0.493263	0.741	0.971	2.08833e-57
Nebl	5.42552e-61	-0.362817	0.184	0.592	1.19904e-56
Ndufa1	7.6249e-61	-0.39003	0.433	0.874	1.6851e-56
Cox7b	8.24112e-61	-0.398724	0.77	0.968	1.82129e-56
Tmem176b	1.19887e-60	-0.463354	0.698	0.951	2.64951e-56
Ndufb9	1.19992e-60	-0.369224	0.798	0.975	2.65183e-56
Hspa9	3.14e-60	-0.564679	0.475	0.854	6.9394e-56
Etv5	7.90992e-59	0.546355	0.827	0.738	1.74809e-54
Ndufa13	2.40481e-58	-0.339834	0.856	0.982	5.31464e-54
H2-Ab1	4.45091e-58	-0.729674	0.657	0.859	9.8365e-54
Pgam1	9.74243e-58	-0.28768	0.211	0.633	2.15308e-53
Tinag	1.01547e-57	-0.392394	0.344	0.773	2.24419e-53
G0s2	1.62215e-57	-0.470166	0.118	0.452	3.58496e-53
Mt1	1.07159e-56	-0.662985	0.729	0.962	2.36822e-52
Cox5b	1.24024e-56	-0.370965	0.611	0.931	2.74093e-52
Nkx2-1	1.32724e-55	0.462801	0.906	0.854	2.9332e-51
Ctsl	3.32248e-55	-0.439344	0.599	0.922	7.34268e-51
Cox6a1	6.68942e-55	-0.373674	0.721	0.955	1.47836e-50
Sox9	1.15137e-54	-0.335775	0.109	0.433	2.54453e-50
Atpif1	1.17781e-54	-0.377524	0.706	0.958	2.60296e-50
Ces1d	1.8196e-54	0.422054	0.951	0.91	4.02133e-50
Ctsz	2.21959e-53	-0.419589	0.668	0.924	4.9053e-49
Nhp2	5.11509e-53	-0.272731	0.164	0.541	1.13043e-48
Foxp1	9.86756e-53	0.489109	0.858	0.829	2.18073e-48
Ghitm	1.36992e-52	-0.372337	0.329	0.77	3.02753e-48
Cisd1	1.41107e-52	-0.290948	0.247	0.657	3.11847e-48
Arg2	2.95397e-52	-0.32395	0.165	0.52	6.52828e-48
Snhg11	7.22473e-52	0.541385	0.744	0.59	1.59666e-47
Rplp0	8.73656e-52	-0.255421	0.994	1	1.93078e-47
Rack1	9.08174e-52	-0.302542	0.989	0.999	2.00706e-47
Sars	1.4154e-51	-0.415068	0.35	0.752	3.12804e-47
Cd14	1.83288e-51	-0.404459	0.225	0.606	4.05066e-47
Ndufc1	2.3641e-51	-0.349408	0.491	0.861	5.22466e-47
Ppp1r9a	4.61397e-51	0.490675	0.805	0.754	1.01969e-46
Actb	6.76231e-51	-0.331629	0.992	1	1.49447e-46
Atp5o.1	1.70156e-50	-0.358349	0.722	0.943	3.76044e-46
Eif4h	3.23295e-50	0.489071	0.885	0.871	7.14481e-46
Ccnd1	3.56831e-50	-0.352662	0.229	0.602	7.88596e-46
Ctsb	4.08494e-50	-0.376425	0.688	0.947	9.02772e-46
Adgrf5	1.06265e-49	0.453002	0.84	0.828	2.34846e-45
Commd3	1.43727e-49	-0.328054	0.319	0.731	3.17637e-45
Ndufs6	3.02695e-49	-0.351349	0.582	0.91	6.68956e-45
Rpl41	7.66111e-49	-0.256886	0.989	1	1.69311e-44
Crlf1	1.42854e-48	-0.42037	0.371	0.732	3.15707e-44
Renbp	1.44063e-48	-0.28838	0.29	0.702	3.18379e-44
Cyc1	3.46974e-48	-0.360109	0.448	0.832	7.66813e-44
Id2	3.75885e-48	0.553236	0.881	0.8	8.30706e-44
Chchd1	4.1141e-48	-0.309087	0.35	0.769	9.09215e-44
Odc1	5.89778e-48	-0.263726	0.177	0.546	1.30341e-43
Lsm4	6.39668e-48	-0.330568	0.331	0.731	1.41367e-43
Spry1	7.65374e-48	0.533314	0.734	0.588	1.69148e-43
Atp5l	8.44262e-48	-0.274053	0.942	0.992	1.86582e-43
Gm20186	1.18089e-47	-0.306793	0.044	0.276	2.60977e-43
Park7	2.19619e-47	-0.329266	0.584	0.913	4.85359e-43
Sdhb	5.99831e-47	-0.288041	0.321	0.734	1.32563e-42
Ndufb6	8.54434e-47	-0.321057	0.448	0.824	1.8883e-42
Ski	1.36384e-46	-0.317506	0.341	0.738	3.01408e-42
Lpin2	3.75817e-46	0.490788	0.841	0.825	8.30555e-42
Vps29	4.49914e-46	-0.256039	0.244	0.646	9.94309e-42
Cycs	6.41759e-46	-0.250416	0.185	0.543	1.41829e-41
Eif4ebp1	7.48999e-46	-0.294998	0.137	0.451	1.65529e-41
H2-DMa	2.1601e-45	-0.298925	0.205	0.566	4.77381e-41
Atp5g3	3.18469e-45	-0.322609	0.783	0.971	7.03817e-41
Serf2	4.25598e-45	-0.285673	0.904	0.985	9.40572e-41
Atp6v1c2	6.43737e-45	0.486032	0.745	0.664	1.42266e-40
Timm13	6.8046e-45	-0.30689	0.599	0.912	1.50382e-40
Lamb3	1.99557e-44	-0.386843	0.433	0.766	4.41021e-40
Cxcl17	2.51549e-44	-0.251562	0.051	0.28	5.55923e-40
Areg	2.61405e-44	-0.502121	0.209	0.541	5.77705e-40
Fabp5	2.88047e-44	0.45201	0.973	0.894	6.36584e-40
Gng5	3.06451e-44	-0.302868	0.923	0.989	6.77256e-40
Atp6ap2	3.73885e-44	-0.301476	0.371	0.77	8.26285e-40
Lamp3	5.67259e-44	0.330514	0.984	0.948	1.25364e-39
Kcnk2	7.61338e-44	-0.255236	0.036	0.246	1.68256e-39
Elob	1.16708e-43	-0.313631	0.708	0.958	2.57924e-39
Alcam	1.20789e-43	0.32403	0.981	0.985	2.66944e-39
Ndufa2	1.78167e-43	-0.312512	0.796	0.972	3.93749e-39
Rpl32	2.15311e-43	-0.268053	0.993	1	4.75836e-39
Ndufa5	3.86939e-43	-0.299886	0.424	0.814	8.55135e-39
Atp5f1	3.95086e-43	-0.296787	0.878	0.979	8.73141e-39
Vdac2	5.36555e-43	-0.304711	0.564	0.885	1.18579e-38
Hint1	3.24043e-42	-0.305238	0.865	0.98	7.16136e-38
Mt2	3.43898e-42	-0.358928	0.201	0.534	7.60016e-38
Taok3	1.16009e-41	0.420735	0.823	0.79	2.5638e-37
Clip4	1.25413e-41	-0.307	0.393	0.782	2.77162e-37
Uqcr10	1.81312e-41	-0.322364	0.655	0.927	4.00699e-37
H2-Eb1	1.84866e-41	-0.53024	0.613	0.825	4.08555e-37
Pfdn1	2.25497e-41	-0.276988	0.366	0.758	4.98348e-37
Usmg5	8.17857e-41	-0.3233	0.552	0.878	1.80746e-36
Hspd1	9.7436e-41	-0.299116	0.384	0.759	2.15333e-36
Nrp1	1.00364e-40	0.466496	0.763	0.7	2.21805e-36
Eef1g	1.11023e-40	-0.314882	0.844	0.978	2.4536e-36
Ndufs5	1.98409e-40	-0.307528	0.579	0.895	4.38485e-36
Krt7	3.85601e-40	-0.3765	0.28	0.636	8.52179e-36
Oaz2	4.2645e-40	0.443566	0.693	0.625	9.42454e-36
Txnl1	4.29321e-40	-0.263583	0.329	0.737	9.48799e-36
Psma3	9.24192e-40	-0.32145	0.624	0.915	2.04246e-35
Eef1b2	1.00665e-39	-0.270862	0.98	1	2.22469e-35
Eif3c	1.87102e-39	-0.423822	0.616	0.901	4.13495e-35
Prdx2	3.99734e-39	-0.32635	0.62	0.896	8.83413e-35
Rps26	4.39085e-39	-0.28889	0.982	0.996	9.70377e-35
Myo5c	5.72324e-39	0.4558	0.762	0.749	1.26484e-34
Gm42418	7.40876e-39	0.797254	0.998	1	1.63734e-34
H2-Aa	8.12215e-39	-0.48856	0.792	0.895	1.795e-34
mt-Nd5	1.04157e-38	-0.261197	0.981	0.999	2.30186e-34
Tagln2	1.46508e-38	-0.348503	0.794	0.955	3.23783e-34
Cd302	2.7107e-38	-0.292091	0.284	0.63	5.99064e-34
Ly6e	3.81659e-38	-0.388254	0.611	0.867	8.43466e-34
mt-Nd3	7.92049e-38	-0.324091	0.938	0.986	1.75043e-33
Lrg1	1.19434e-37	-0.570561	0.358	0.66	2.63949e-33
Fgfr2	2.74068e-37	0.438095	0.832	0.791	6.05691e-33
Minos1	2.8418e-37	-0.28953	0.659	0.919	6.28039e-33
Golim4	3.48498e-37	-0.250131	0.237	0.57	7.7018e-33
Tc2n	5.38547e-37	-0.325879	0.607	0.896	1.19019e-32
Esd	5.57018e-37	-0.408959	0.594	0.915	1.23101e-32
Flna	5.93721e-37	-0.26531	0.189	0.501	1.31212e-32
Cebpa	6.34144e-37	0.456923	0.744	0.696	1.40146e-32
Atp5j	1.02859e-36	-0.267152	0.869	0.979	2.27318e-32
Ldhb	1.8808e-36	-0.330097	0.677	0.917	4.15657e-32
Coa3	2.26554e-36	-0.25588	0.38	0.766	5.00685e-32
Mrps14	2.68895e-36	-0.258906	0.41	0.789	5.94258e-32
Psmb1	3.00212e-36	-0.27467	0.719	0.958	6.63469e-32
Myl6	3.05983e-36	-0.25731	0.964	0.996	6.76223e-32
Ndufa11	3.51345e-36	-0.288381	0.571	0.891	7.76473e-32
Rrbp1	6.30235e-36	-0.303106	0.813	0.962	1.39282e-31
Krt8	1.2002e-35	-0.418774	0.594	0.913	2.65245e-31
H2-DMb1	4.26158e-35	-0.290338	0.285	0.615	9.4181e-31
Ldlr	4.3484e-35	0.541337	0.541	0.368	9.60996e-31
Rbx1	5.14475e-35	-0.268153	0.744	0.936	1.13699e-30
Mdh2	1.9563e-34	-0.268637	0.578	0.891	4.32341e-30
Eprs	2.93443e-34	-0.353683	0.376	0.718	6.48509e-30
Use1	3.07906e-34	0.340244	0.856	0.871	6.80473e-30
Spink5	3.43375e-34	-0.675837	0.582	0.821	7.58858e-30
Psmb2	3.8505e-34	-0.260053	0.465	0.819	8.5096e-30
Pfn1	4.78991e-34	-0.304331	0.685	0.923	1.05857e-29
H2afj	5.61278e-34	-0.319175	0.958	0.99	1.24043e-29
Klf9	9.98294e-34	0.465783	0.761	0.731	2.20623e-29
Sfn	1.27175e-33	-0.26981	0.129	0.389	2.81057e-29
Cyr61	1.78653e-33	-0.761404	0.24	0.494	3.94822e-29
Psmb6	3.0124e-33	-0.261405	0.642	0.917	6.6574e-29
Dusp1	3.48225e-33	0.5452	0.75	0.662	7.69578e-29
Tmem176a	4.11224e-33	-0.359099	0.583	0.856	9.08806e-29
Sec11c	5.02449e-33	-0.292524	0.465	0.796	1.11041e-28
Sdc4	8.89649e-33	0.290284	0.967	0.975	1.96612e-28
Ubl5	1.53867e-32	-0.263172	0.758	0.958	3.40045e-28
Fam162a	2.69506e-32	-0.259853	0.363	0.702	5.95609e-28
Nucb2	3.79702e-32	0.393859	0.697	0.629	8.39141e-28
Mrpl23	4.89888e-32	-0.264655	0.472	0.821	1.08265e-27
Phlda1	6.43856e-32	-0.418075	0.629	0.875	1.42292e-27
Auts2	6.67253e-32	0.412809	0.363	0.153	1.47463e-27
Txnip	1.17561e-31	0.46697	0.696	0.641	2.59809e-27
Cdc42bpa	1.48272e-31	0.466279	0.552	0.436	3.2768e-27
Ctsh	3.16748e-31	-0.298134	0.984	0.997	7.00014e-27
Smdt1	3.38564e-31	-0.25902	0.693	0.931	7.48227e-27
H2-D1	3.4827e-31	-0.335272	0.861	0.968	7.69677e-27
Usp8	3.59864e-31	0.445305	0.599	0.515	7.953e-27
Col23a1	4.83406e-31	0.280125	0.198	0.015	1.06833e-26
Psma2	5.98803e-31	-0.260475	0.662	0.92	1.32335e-26
Scgb1c1	1.08998e-30	0.456419	0.446	0.268	2.40885e-26
Zbtb20	1.43366e-30	0.431916	0.764	0.738	3.16839e-26
1110008F13Rik	1.73766e-30	-0.255022	0.629	0.902	3.84022e-26
Lyz2	2.22934e-30	0.348339	0.974	0.933	4.92684e-26
Glul	2.79603e-30	0.46102	0.616	0.536	6.17923e-26
Abcd3	3.83043e-30	0.337816	0.863	0.887	8.46524e-26
Stbd1	4.47668e-30	-0.255964	0.357	0.688	9.89346e-26
Cirbp	4.60813e-30	0.350495	0.766	0.769	1.0184e-25
Kcnj15	4.60889e-30	0.408174	0.628	0.508	1.01857e-25
Cracr2a	4.62344e-30	0.426861	0.463	0.287	1.02178e-25
Gclc	8.51428e-30	-0.440576	0.766	0.934	1.88166e-25
Igfbp6	1.7302e-29	0.337162	0.24	0.049	3.82374e-25
Tmem245	2.19458e-29	0.372937	0.816	0.838	4.85001e-25
Dbi	2.91046e-29	0.327742	0.935	0.94	6.43212e-25
Ccdc141	1.26927e-28	0.422378	0.677	0.633	2.80509e-24
Snx25	1.32252e-28	0.391418	0.693	0.653	2.92278e-24
Thbs1	1.33142e-28	-0.386971	0.285	0.564	2.94243e-24
Psmd8	1.96202e-28	-0.252271	0.536	0.864	4.33607e-24
Cd200	2.65236e-28	0.414779	0.573	0.448	5.86172e-24
Psma7	3.22495e-28	-0.256622	0.613	0.902	7.12715e-24
Cox6a2	3.73118e-28	-0.663176	0.306	0.556	8.24591e-24
Krt18	5.25575e-28	-0.370463	0.708	0.934	1.16152e-23
Nop53	6.06827e-28	0.378311	0.703	0.723	1.34109e-23
Fam46a	8.42163e-28	0.514093	0.453	0.273	1.86118e-23
Anxa5	5.19938e-27	-0.286986	0.534	0.854	1.14906e-22
Zfp36	5.28558e-27	0.459862	0.785	0.79	1.16811e-22
Mmp15	1.6093e-26	0.377017	0.676	0.636	3.55655e-22
Chil1	3.71685e-26	-0.490375	0.977	0.957	8.21424e-22
Smim6	4.29258e-26	0.382887	0.642	0.543	9.4866e-22
Enpep	5.53596e-26	0.400419	0.564	0.451	1.22345e-21
Car8	1.00341e-25	0.352786	0.835	0.818	2.21753e-21
Calr	1.99887e-25	-0.321791	0.63	0.87	4.4175e-21
Rgcc	2.09182e-25	0.534222	0.776	0.739	4.62291e-21
Kcnj13	2.96021e-25	0.401001	0.377	0.196	6.54206e-21
Cdc42ep3	7.31517e-25	0.433159	0.561	0.451	1.61665e-20
Kcnc3	1.95458e-24	0.396797	0.633	0.59	4.31962e-20
Fasn	2.24005e-24	0.314437	0.911	0.887	4.95051e-20
Selenbp1	3.13544e-24	0.371761	0.664	0.629	6.92932e-20
Tfcp2l1	4.76778e-24	0.422677	0.563	0.473	1.05368e-19
Arhgef38	5.05951e-24	0.387949	0.599	0.531	1.11815e-19
Id3	5.32656e-24	0.592452	0.515	0.387	1.17717e-19
Vmp1	8.83821e-24	-0.263481	0.535	0.829	1.95325e-19
Per3	8.8838e-24	0.388215	0.607	0.508	1.96332e-19
Ptms	1.08352e-23	0.317213	0.809	0.845	2.39458e-19
Nudt4	1.20484e-23	-0.262072	0.521	0.801	2.6627e-19
C6	6.62552e-23	0.443579	0.379	0.209	1.46424e-18
Bex4	6.68401e-23	0.26482	0.969	0.975	1.47717e-18
Dst	4.2645e-22	0.40136	0.499	0.395	9.42455e-18
Sult1a1	5.51002e-22	0.33925	0.309	0.147	1.21772e-17
Cds1	1.28153e-21	0.329399	0.475	0.357	2.83218e-17
Itga9	1.93926e-21	0.363577	0.658	0.637	4.28576e-17
Sec14l3	3.14969e-21	0.378019	0.329	0.167	6.96082e-17
Itih4	4.37666e-21	-0.33929	0.281	0.52	9.67242e-17
Cd81	4.58928e-21	-0.252039	0.727	0.917	1.01423e-16
Acot7	4.93206e-21	0.417541	0.536	0.43	1.08998e-16
Bambi	6.09872e-21	0.438901	0.48	0.359	1.34782e-16
Lmo7	6.32322e-21	0.390354	0.592	0.525	1.39743e-16
Fbxo9	7.00365e-21	0.343203	0.479	0.381	1.54781e-16
Sqstm1	7.85275e-21	-0.276479	0.439	0.73	1.73546e-16
Scgb1a1	1.13006e-20	0.313938	0.971	0.99	2.49744e-16
Ptgs1	1.15496e-20	-0.288756	0.562	0.793	2.55247e-16
Chia1	1.40985e-20	0.512374	0.273	0.106	3.11577e-16
Tmem163	2.1417e-20	0.338144	0.451	0.34	4.73315e-16
Sec14l4	3.33883e-20	0.352993	0.522	0.45	7.37882e-16
Slco4c1	4.01368e-20	0.327944	0.686	0.683	8.87023e-16
H2afv	4.12143e-20	0.291984	0.732	0.754	9.10836e-16
Bex2	7.9909e-20	-0.293746	0.947	0.943	1.76599e-15
Nfix	1.13818e-19	0.300603	0.728	0.766	2.51538e-15
Pla2g1b	3.80981e-19	0.305429	0.865	0.882	8.41968e-15
Igfbp7	6.64555e-19	-0.526208	0.732	0.881	1.46867e-14
Tra2a	8.54541e-19	0.328528	0.861	0.888	1.88853e-14
Rab27b	1.06662e-18	0.344051	0.637	0.63	2.35724e-14
Lifr	1.44215e-18	0.33871	0.444	0.34	3.18716e-14
Nedd4l	2.55567e-18	0.342914	0.543	0.489	5.64804e-14
Tsc22d3	2.56219e-18	0.370191	0.552	0.503	5.66245e-14
Zdhhc3	2.79682e-18	0.318838	0.804	0.821	6.18096e-14
Ift20	2.94477e-18	0.285109	0.763	0.791	6.50795e-14
Tnfaip1	4.34823e-18	0.310747	0.685	0.703	9.60959e-14
Gadd45a	5.33287e-18	-0.255013	0.19	0.395	1.17856e-13
Traf1	9.64256e-18	0.316065	0.349	0.209	2.131e-13
Acly	1.05227e-17	0.308286	0.648	0.667	2.32552e-13
Atp11a	1.11887e-17	0.276372	0.853	0.887	2.47271e-13
Fos	1.91551e-17	0.369475	0.933	0.947	4.23328e-13
Hnrnph1	2.95823e-17	0.283382	0.765	0.835	6.53768e-13
Secisbp2l	4.76933e-17	0.28951	0.796	0.864	1.05402e-12
Tspan2	5.23661e-17	0.343922	0.514	0.436	1.15729e-12
Cadm1	7.66875e-17	0.295107	0.74	0.766	1.69479e-12
D230025D16Rik	7.93009e-17	0.31077	0.574	0.564	1.75255e-12
Tmem50b	1.16189e-16	0.291251	0.62	0.613	2.56777e-12
Rbms3	1.28863e-16	0.32903	0.553	0.511	2.84787e-12
Fus	3.38693e-16	0.269668	0.808	0.875	7.48511e-12
Uhrf1bp1l	5.05773e-16	0.274138	0.7	0.741	1.11776e-11
Prcd	5.27639e-16	0.254487	0.226	0.095	1.16608e-11
Srebf2	5.432e-16	0.328117	0.507	0.466	1.20047e-11
Sgpp2	5.5709e-16	0.315956	0.407	0.303	1.23117e-11
Klf4	6.41715e-16	0.452359	0.476	0.382	1.41819e-11
Mxd4	6.75086e-16	0.323755	0.584	0.562	1.49194e-11
Clic4	9.70829e-16	0.28311	0.628	0.627	2.14553e-11
C3	1.62118e-15	-0.258929	0.453	0.672	3.58282e-11
Ddx3x	2.20988e-15	0.254633	0.843	0.908	4.88384e-11
Insig1	3.80438e-15	0.38878	0.403	0.296	8.40768e-11
Pik3ca	6.6816e-15	0.296503	0.583	0.562	1.47663e-10
F3	1.01417e-14	-0.461399	0.057	0.168	2.24131e-10
Mbnl1	1.96948e-14	0.270594	0.749	0.805	4.35254e-10
Lars2	2.86473e-14	0.399335	0.683	0.71	6.33105e-10
Sat1	3.34385e-14	-0.268311	0.742	0.903	7.3899e-10
Atp7b	4.87676e-14	0.304583	0.497	0.448	1.07776e-09
Birc6	8.40722e-14	0.30748	0.625	0.654	1.85799e-09
Klhl24	8.6637e-14	0.30656	0.65	0.681	1.91468e-09
Prrg3	1.15065e-13	0.354838	0.508	0.483	2.54293e-09
Crebrf	1.46561e-13	0.301261	0.382	0.284	3.239e-09
Ctnnal1	1.55256e-13	0.302086	0.289	0.182	3.43117e-09
Bnip3l	3.46326e-13	0.259361	0.697	0.755	7.65381e-09
Per1	8.2178e-13	0.307495	0.418	0.353	1.81613e-08
Cited2	1.13365e-12	0.279545	0.778	0.759	2.50537e-08
Nectin1	1.89398e-12	0.304767	0.469	0.431	4.18569e-08
Cecr2	2.08918e-12	0.266467	0.266	0.16	4.61709e-08
Nckap5	2.47486e-12	0.300905	0.567	0.583	5.46943e-08
Azin1	2.52509e-12	0.329499	0.548	0.534	5.58045e-08
Aox3	2.92835e-12	0.355876	0.401	0.314	6.47165e-08
Kmt2e	4.09524e-12	0.257457	0.692	0.754	9.05049e-08
Klf13	4.63216e-12	0.305018	0.536	0.552	1.02371e-07
Idi1	5.88373e-12	0.33549	0.412	0.34	1.30031e-07
Slc6a6	7.92758e-12	0.327315	0.517	0.529	1.75199e-07
Sord	8.18343e-12	0.287541	0.575	0.583	1.80854e-07
Rtkn	2.12449e-11	0.264992	0.369	0.297	4.69512e-07
Nav2	2.56686e-11	0.327527	0.465	0.441	5.67277e-07
Rmdn2	4.39735e-11	0.277466	0.471	0.454	9.71815e-07
Fosb	6.02406e-11	0.43747	0.709	0.713	1.33132e-06
Slc15a2	7.40445e-11	0.254531	0.624	0.662	1.63638e-06
Gprin3	8.61035e-11	0.269533	0.355	0.275	1.90289e-06
Slc43a2	1.29729e-10	0.325399	0.496	0.49	2.86701e-06
Ang	1.34428e-10	0.273384	0.533	0.515	2.97086e-06
Tmem213	1.44225e-10	0.250206	0.204	0.106	3.18738e-06
Mllt6	1.80245e-10	0.285428	0.427	0.391	3.98341e-06
Fhdc1	2.04259e-10	0.266113	0.354	0.286	4.51413e-06
Hexim1	2.17738e-10	0.307582	0.497	0.492	4.81201e-06
Pon3	3.95084e-10	0.265106	0.518	0.521	8.73135e-06
Tmem63b	4.11265e-10	0.288165	0.494	0.508	9.08895e-06
Bach1	4.25926e-10	0.275045	0.49	0.494	9.41297e-06
Rnf145	4.861e-10	0.26606	0.392	0.346	1.07428e-05
Nkd1	7.76678e-10	0.255515	0.551	0.539	1.71646e-05
Ahcyl2	7.77396e-10	0.256067	0.611	0.632	1.71805e-05
Ing1	9.40439e-10	0.267513	0.399	0.347	2.07837e-05
Por	9.89188e-10	0.261055	0.563	0.587	2.1861e-05
Fut8	1.36186e-09	0.271517	0.482	0.475	3.0097e-05
Met	1.81496e-09	0.271327	0.474	0.476	4.01106e-05
Pim3	2.67086e-09	0.285785	0.383	0.329	5.90259e-05
Stard3nl	3.27254e-09	0.254588	0.59	0.641	7.23231e-05
Scd2	4.08993e-09	0.260152	0.873	0.938	9.03875e-05
Npnt	4.60418e-09	0.271392	0.642	0.639	0.000101752
Limch1	6.39922e-09	0.289996	0.45	0.454	0.000141423
Sort1	1.44307e-08	0.25021	0.586	0.672	0.000318918
Tbc1d4	1.66661e-08	0.257007	0.296	0.225	0.00036832
Arhgap17	2.89684e-08	0.262131	0.404	0.38	0.000640201
Apoc1	2.94932e-08	0.292108	0.6	0.553	0.000651799
Mtss1	3.54494e-08	0.253719	0.526	0.557	0.000783431
Zfp704	3.89981e-08	0.27195	0.534	0.562	0.000861857
Scnn1a	1.55789e-07	0.25166	0.515	0.534	0.00344293
Cry2	4.18563e-07	0.253727	0.325	0.279	0.00925024
Gadd45g	4.81435e-07	0.370741	0.45	0.419	0.0106397
St6galnac2	4.95541e-07	0.265804	0.506	0.536	0.0109515
Mtcl1	6.28048e-07	0.268557	0.418	0.426	0.0138799
Abhd2	8.59861e-07	0.253256	0.425	0.415	0.0190029
Hacd3	1.77634e-06	0.250163	0.455	0.493	0.0392571
Lyz1	3.12924e-06	0.999751	0.399	0.343	0.0691562
Ddhd1	1.76121e-05	0.253683	0.447	0.462	0.389228
P4ha1	2.6765e-05	0.250323	0.459	0.487	0.591506
Irs2	8.53484e-05	0.250059	0.472	0.5	1
Fam126b	0.000192139	0.264596	0.498	0.56	1
Gadd45b	0.000247991	0.273192	0.454	0.485	1
Socs3	0.00114135	0.268366	0.431	0.454	1
C2cd4b	0.00120381	0.26311	0.43	0.443	1
S100a6	0.00180295	-0.455617	0.238	0.329	1
Id1	0.115359	0.266643	0.385	0.441	1
Retnla	0.196364	-0.272361	0.213	0.249	1
Nupr1	0.515508	-0.490606	0.923	0.94	1

### Sheet: Differnetially expressed genes
Table 4. List of differentially expressed genes between epithelial clusters 1 and 2.
Cluster 1				Cluster 2
	avg_logFC	p_val_adj			avg_logFC	p_val_adj
Meg3	1.39833	1.0558e-126		Mif	-1.55142	1.54887e-215
Acoxl	0.990206	1.74101e-115		Lcn2	-1.51646	1.33807e-126
Cbr2	0.936523	4.64767e-157		Slpi	-1.39381	1.92568e-131
Cat	0.898534	4.47805e-148		Clu	-1.01475	2.3161e-151
Rnase4	0.881832	1.19369e-153		Lgals3	-1.00786	1.59574e-99
Errfi1	0.845285	3.73635e-112		Cdkn1a	-0.90446	4.8138e-87
Mid1ip1	0.836634	4.85218e-86		Pmepa1	-0.837996	4.49568e-125
Ager	0.809905	4.8193e-114		Cstb	-0.787015	1.18233e-120
Gm42418	0.797254	1.63734e-34		Ftl1	-0.76942	9.14828e-154
Mettl7a1	0.748014	7.70938e-83		Cyr61	-0.761404	3.94822e-29
Lpcat1	0.732122	1.00718e-153		H2-Ab1	-0.729674	9.8365e-54
Abca3	0.723555	3.63009e-152		Cyba	-0.685535	3.63758e-97
Ppp1r14c	0.72028	1.76697e-143		mt-Co2	-0.683621	1.15988e-182
Socs2	0.701485	4.07419e-76		Spink5	-0.675837	7.58858e-30
Cpm	0.700432	4.03175e-79		Cox6a2	-0.663176	8.24591e-24
Slc34a2	0.665497	4.82579e-186		Mt1	-0.662985	2.36822e-52
Sfta2	0.629071	2.59892e-102		Me1	-0.63596	1.53848e-113
Ank3	0.626598	3.82079e-94		Anxa3	-0.617042	4.45641e-90
Epas1	0.612574	8.75666e-66		H2afz	-0.614973	8.69758e-91
Id3	0.592452	1.17717e-19		Ly6i	-0.614035	5.71357e-81
Acot1	0.562683	7.045e-60		B2m	-0.613169	5.1578e-75
Id2	0.553236	8.30706e-44		Cd74	-0.613027	2.46912e-63
Etv5	0.546355	1.74809e-54		Rps27l	-0.607466	1.11717e-85
Dusp1	0.5452	7.69578e-29		Sod2	-0.606283	2.67302e-85
Snhg11	0.541385	1.59666e-47		Gdf15	-0.604587	4.87016e-61
Ldlr	0.541337	9.60996e-31		Ly6c1	-0.599176	2.2613e-89
Rgcc	0.534222	4.62291e-21		Nme1	-0.59798	4.78199e-115
Spry1	0.533314	1.69148e-43		Cox7c	-0.591468	1.42744e-121
Emb	0.528845	1.07698e-60		Calm1	-0.588917	1.35932e-73
Fam46a	0.514093	1.86118e-23		Cox8a	-0.584058	4.76142e-146
Napsa	0.513317	5.87493e-107		Prdx1	-0.578365	1.0274e-123
Chia1	0.512374	3.11577e-16		Bax	-0.575561	5.58088e-91
Cd36	0.499028	2.56397e-64		Actg1	-0.5724	3.19349e-103
Lgi3	0.493576	3.04526e-63		Lrg1	-0.570561	2.63949e-33
Pi4k2b	0.49113	7.23931e-63		Cox5a	-0.566961	1.54573e-108
Lpin2	0.490788	8.30555e-42		Hspa9	-0.564679	6.9394e-56
Ppp1r9a	0.490675	1.01969e-46		H2-K1	-0.544654	8.41757e-61
Foxp1	0.489109	2.18073e-48		Rpl12	-0.543715	1.58195e-93
Eif4h	0.489071	7.14481e-46		Atf5	-0.543253	2.02801e-63
Atp6v1c2	0.486032	1.42266e-40		S100a11	-0.542061	4.46373e-72
Atp8a1	0.485462	5.60355e-66		Taldo1	-0.541882	1.1661e-70
Sftpa1	0.483176	2.64359e-65		Ndufa4	-0.536745	5.76328e-112
Npc2	0.47383	2.09402e-99		Hspe1	-0.534298	2.40252e-83
S100g	0.473318	1.012e-57		H2-Eb1	-0.53024	4.08555e-37
Txnip	0.46697	2.59809e-27		Pebp1	-0.528792	4.21822e-93
Nrp1	0.466496	2.21805e-36		Igfbp7	-0.526208	1.46867e-14
Cdc42bpa	0.466279	3.2768e-27		Dstn	-0.526054	1.31776e-77
Klf9	0.465783	2.20623e-29		Cox7a2	-0.522079	1.01548e-100
Nkx2-1	0.462801	2.9332e-51		Rpl39	-0.513696	3.7223e-89
Glul	0.46102	6.17923e-26		Epha4	-0.512429	1.63515e-77
Zfp36	0.459862	1.16811e-22		Aldoa	-0.507359	1.82916e-82
Cebpa	0.456923	1.40146e-32		Areg	-0.502121	5.77705e-40
Scgb1c1	0.456419	2.40885e-26		Uqcr11	-0.499283	2.77129e-88
Myo5c	0.4558	1.26484e-34		Creg1	-0.493263	2.08833e-57
Atp1b1	0.453516	5.37245e-74		Chil1	-0.490375	8.21424e-22
Adgrf5	0.453002	2.34846e-45		H2-Aa	-0.48856	1.795e-34
Klf4	0.452359	1.41819e-11		Hsp90ab1	-0.48374	1.63633e-83
Fabp5	0.45201	6.36584e-40		Chchd10	-0.480274	5.12484e-67
Usp8	0.445305	7.953e-27		Atp5b	-0.47971	1.21518e-81
C6	0.443579	1.46424e-18		Anxa1	-0.47937	2.31881e-63
Oaz2	0.443566	9.42454e-36		Ybx1	-0.477909	4.41131e-86
Bambi	0.438901	1.34782e-16		Gapdh	-0.47285	7.44362e-76
Fgfr2	0.438095	6.05691e-33		Pdgfa	-0.47272	2.04335e-57
Fosb	0.43747	1.33132e-06		G0s2	-0.470166	3.58496e-53
Cdc42ep3	0.433159	1.61665e-20		Ran	-0.468509	1.22572e-73
Zbtb20	0.431916	3.16839e-26		Tmem176b	-0.463354	2.64951e-56
Cracr2a	0.426861	1.02178e-25		Uqcrq	-0.462738	3.76383e-74
Tfcp2l1	0.422677	1.05368e-19		F3	-0.461399	2.24131e-10
Ccdc141	0.422378	2.80509e-24		Cd63	-0.458794	7.40974e-87
Ces1d	0.422054	4.02133e-50		Atp5g1	-0.456499	1.37699e-67
Taok3	0.420735	2.5638e-37		2010107E04Rik	-0.44925	4.11267e-62
Acot7	0.417541	1.08998e-16		Slc25a5	-0.446548	5.75812e-67
Cd200	0.414779	5.86172e-24		Slc25a4	-0.443941	1.9866e-60
Auts2	0.412809	1.47463e-27		Gclc	-0.440576	1.88166e-25
Kcnj15	0.408174	1.01857e-25		mt-Co3	-0.43966	5.50118e-129
Dst	0.40136	9.42455e-18		Ctsl	-0.439344	7.34268e-51
Kcnj13	0.401001	6.54206e-21		Psmb5	-0.43928	1.32003e-65
Enpep	0.400419	1.22345e-21		Akr1a1	-0.437558	2.35667e-69
Lars2	0.399335	6.33105e-10		Ccng1	-0.437165	2.65443e-80
Kcnc3	0.396797	4.31962e-20		Tmem37	-0.434337	3.71998e-76
Nucb2	0.393859	8.39141e-28		Ndufab1	-0.431897	3.44387e-67
Snx25	0.391418	2.92278e-24		Rpl23	-0.43143	3.32152e-100
Lmo7	0.390354	1.39743e-16		Eif3c	-0.423822	4.13495e-35
Insig1	0.38878	8.40768e-11		Ifitm3	-0.422604	2.13634e-66
Per3	0.388215	1.96332e-19		Crlf1	-0.42037	3.15707e-44
Arhgef38	0.387949	1.11815e-19		Ctsz	-0.419589	4.9053e-49
Smim6	0.382887	9.4866e-22		Krt8	-0.418774	2.65245e-31
Nop53	0.378311	1.34109e-23		Phlda1	-0.418075	1.42292e-27
Sec14l3	0.378019	6.96082e-17		Uqcrb	-0.417856	1.68314e-68
Mmp15	0.377017	3.55655e-22		Selenow	-0.415363	9.43594e-60
Tmem245	0.372937	4.85001e-25		Sars	-0.415068	3.12804e-47
Selenbp1	0.371761	6.92932e-20		Ndufa12	-0.414378	1.43068e-61
Gadd45g	0.370741	0.0106397		Atp5j2	-0.413178	4.9164e-65
Tsc22d3	0.370191	5.66245e-14		Lamp1	-0.412522	2.20526e-70
Fos	0.369475	4.23328e-13		C1qbp	-0.412098	9.52916e-67
Itga9	0.363577	4.28576e-17		Esd	-0.408959	1.23101e-32
Aox3	0.355876	6.47165e-08		Rps2	-0.406528	1.8569e-77
Prrg3	0.354838	2.54293e-09		Cd14	-0.404459	4.05066e-47
Sec14l4	0.352993	7.37882e-16		Tmem256	-0.399452	1.35096e-57
Car8	0.352786	2.21753e-21		Rpsa	-0.399323	2.59024e-85
Cirbp	0.350495	1.0184e-25		Cox7b	-0.398724	1.82129e-56
Lyz2	0.348339	4.92684e-26		Ppp1r14b	-0.397461	8.35447e-59
Rab27b	0.344051	2.35724e-14		Fth1	-0.396372	6.83438e-119
Tspan2	0.343922	1.15729e-12		Tinag	-0.392394	2.24419e-53
Fbxo9	0.343203	1.54781e-16		Phgdh	-0.391578	4.46056e-93
Nedd4l	0.342914	5.64804e-14		Slc25a3	-0.390157	3.05383e-70
Use1	0.340244	6.80473e-30		Ndufa1	-0.39003	1.6851e-56
Sult1a1	0.33925	1.21772e-17		Atp5e	-0.389804	8.94604e-70
Lifr	0.33871	3.18716e-14		Ly6e	-0.388254	8.43466e-34
Tmem163	0.338144	4.73315e-16		Chchd2	-0.388068	2.25005e-87
Abcd3	0.337816	8.46524e-26		Thbs1	-0.386971	2.94243e-24
Igfbp6	0.337162	3.82374e-25		Lamb3	-0.386843	4.41021e-40
Idi1	0.33549	1.30031e-07		Atp5c1	-0.382064	9.84911e-58
Lamp3	0.330514	1.25364e-39		Uqcc2	-0.380012	1.80741e-61
Azin1	0.329499	5.58045e-08		Atpif1	-0.377524	2.60296e-50
Cds1	0.329399	2.83218e-17		Krt7	-0.3765	8.52179e-36
Rbms3	0.32903	2.84787e-12		Ctsb	-0.376425	9.02772e-46
Tra2a	0.328528	1.88853e-14		Cox6b1	-0.376286	5.67685e-61
Sftpb	0.328336	2.58998e-79		Cox6a1	-0.373674	1.47836e-50
Srebf2	0.328117	1.20047e-11		Ghitm	-0.372337	3.02753e-48
Slco4c1	0.327944	8.87023e-16		Rplp1	-0.371578	4.76561e-68
Dbi	0.327742	6.43212e-25		Cox5b	-0.370965	2.74093e-52
Nav2	0.327527	5.67277e-07		Krt18	-0.370463	1.16152e-23
Slc6a6	0.327315	1.75199e-07		Ndufb9	-0.369224	2.65183e-56
Slc43a2	0.325399	2.86701e-06		Gsta3	-0.365469	3.17193e-64
Alcam	0.32403	2.66944e-39		Cox6c	-0.363395	7.97997e-62
Mxd4	0.323755	1.49194e-11		Nebl	-0.362817	1.19904e-56
Zdhhc3	0.318838	6.18096e-14		Cyc1	-0.360109	7.66813e-44
Ptms	0.317213	2.39458e-19		Tmem176a	-0.359099	9.08806e-29
Traf1	0.316065	2.131e-13		Mt2	-0.358928	7.60016e-38
Sgpp2	0.315956	1.23117e-11		Atp5o.1	-0.358349	3.76044e-46
Fasn	0.314437	4.95051e-20		Rragd	-0.357514	1.81405e-78
Scgb1a1	0.313938	2.49744e-16		mt-Co1	-0.353967	1.09087e-102
D230025D16Rik	0.31077	1.75255e-12		Eprs	-0.353683	6.48509e-30
Tnfaip1	0.310747	9.60959e-14		Ccnd1	-0.352662	7.88596e-46
Acly	0.308286	2.32552e-13		Ndufs6	-0.351349	6.68956e-45
Hexim1	0.307582	4.81201e-06		Ndufc1	-0.349408	5.22466e-47
Per1	0.307495	1.81613e-08		Tagln2	-0.348503	3.23783e-34
Birc6	0.30748	1.85799e-09		mt-Atp6	-0.34357	4.80321e-110
Klhl24	0.30656	1.91468e-09		Ndufa13	-0.339834	5.31464e-54
Pla2g1b	0.305429	8.41968e-15		Itih4	-0.33929	9.67242e-17
Klf13	0.305018	1.02371e-07		Bst2	-0.337924	4.42959e-68
Nectin1	0.304767	4.18569e-08		Sox9	-0.335775	2.54453e-50
Atp7b	0.304583	1.07776e-09		H2-D1	-0.335272	7.69677e-27
Ctnnal1	0.302086	3.43117e-09		Gpx2	-0.332625	2.17725e-72
Crebrf	0.301261	3.239e-09		Actb	-0.331629	1.49447e-46
Nckap5	0.300905	5.46943e-08		Phlda3	-0.330655	3.61904e-77
Nfix	0.300603	2.51538e-15		Lsm4	-0.330568	1.41367e-43
Pik3ca	0.296503	1.47663e-10		Ldhb	-0.330097	4.15657e-32
Cadm1	0.295107	1.69479e-12		Park7	-0.329266	4.85359e-43
Apoc1	0.292108	0.000651799		Commd3	-0.328054	3.17637e-45
H2afv	0.291984	9.10836e-16		Prdx2	-0.32635	8.83413e-35
Tmem50b	0.291251	2.56777e-12		Tc2n	-0.325879	1.19019e-32
Sdc4	0.290284	1.96612e-28		mt-Nd3	-0.324091	1.75043e-33
Limch1	0.289996	0.000141423		Arg2	-0.32395	6.52828e-48
Secisbp2l	0.28951	1.05402e-12		Rpl15	-0.323585	1.99606e-64
Tmem63b	0.288165	9.08895e-06		Usmg5	-0.3233	1.80746e-36
Sord	0.287541	1.80854e-07		Atp5g3	-0.322609	7.03817e-41
Pim3	0.285785	5.90259e-05		Uqcr10	-0.322364	4.00699e-37
Mllt6	0.285428	3.98341e-06		Calr	-0.321791	4.4175e-21
Ift20	0.285109	6.50795e-14		Psma3	-0.32145	2.04246e-35
Hnrnph1	0.283382	6.53768e-13		Ndufb6	-0.321057	1.8883e-42
Clic4	0.28311	2.14553e-11		Ppia	-0.320965	2.73217e-63
Col23a1	0.280125	1.06833e-26		H2afj	-0.319175	1.24043e-29
Cited2	0.279545	2.50537e-08		Ski	-0.317506	3.01408e-42
Rmdn2	0.277466	9.71815e-07		mt-Nd1	-0.317174	9.78933e-65
Atp11a	0.276372	2.47271e-13		Eef1g	-0.314882	2.4536e-36
Bach1	0.275045	9.41297e-06		Elob	-0.313631	2.57924e-39
Uhrf1bp1l	0.274138	1.11776e-11		Ndufa2	-0.312512	3.93749e-39
Ang	0.273384	2.97086e-06		Chchd1	-0.309087	9.09215e-44
Zfp704	0.27195	0.000861857		Ndufs5	-0.307528	4.38485e-36
Fut8	0.271517	3.0097e-05		Clip4	-0.307	2.77162e-37
Npnt	0.271392	0.000101752		Timm13	-0.30689	1.50382e-40
Met	0.271327	4.01106e-05		Gm20186	-0.306793	2.60977e-43
Mbnl1	0.270594	4.35254e-10		Hint1	-0.305238	7.16136e-38
Fus	0.269668	7.48511e-12		Vdac2	-0.304711	1.18579e-38
Gprin3	0.269533	1.90289e-06		Pfn1	-0.304331	1.05857e-29
Mtcl1	0.268557	0.0138799		Rrbp1	-0.303106	1.39282e-31
Ing1	0.267513	2.07837e-05		Gng5	-0.302868	6.77256e-40
Cecr2	0.266467	4.61709e-08		Rack1	-0.302542	2.00706e-47
Fhdc1	0.266113	4.51413e-06		Asns	-0.302434	2.17503e-64
Rnf145	0.26606	1.07428e-05		Atp6ap2	-0.301476	8.26285e-40
St6galnac2	0.265804	0.0109515		Ndufa5	-0.299886	8.55135e-39
Pon3	0.265106	8.73135e-06		Hspd1	-0.299116	2.15333e-36
Rtkn	0.264992	4.69512e-07		H2-DMa	-0.298925	4.77381e-41
Bex4	0.26482	1.47717e-18		Rpl13	-0.298714	3.62111e-70
Arhgap17	0.262131	0.000640201		Ctsh	-0.298134	7.00014e-27
Por	0.261055	2.1861e-05		Atp5f1	-0.296787	8.73141e-39
Scd2	0.260152	9.03875e-05		Eif4ebp1	-0.294998	1.65529e-41
Bnip3l	0.259361	7.65381e-09		Rps24	-0.293808	2.11519e-62
Kmt2e	0.257457	9.05049e-08		Bex2	-0.293746	1.76599e-15
Tbc1d4	0.257007	0.00036832		Sec11c	-0.292524	1.11041e-28
Ahcyl2	0.256067	1.71805e-05		Cd302	-0.292091	5.99064e-34
Nkd1	0.255515	1.71646e-05		Cisd1	-0.290948	3.11847e-48
Ddx3x	0.254633	4.88384e-11		H2-DMb1	-0.290338	9.4181e-31
Stard3nl	0.254588	7.23231e-05		Minos1	-0.28953	6.28039e-33
Slc15a2	0.254531	1.63638e-06		Rps26	-0.28889	9.70377e-35
Prcd	0.254487	1.16608e-11		Ptgs1	-0.288756	2.55247e-16
Cry2	0.253727	0.00925024		Ndufa11	-0.288381	7.76473e-32
Mtss1	0.253719	0.000783431		Renbp	-0.28838	3.18379e-44
Abhd2	0.253256	0.0190029		Sdhb	-0.288041	1.32563e-42
Scnn1a	0.25166	0.00344293		Pgam1	-0.28768	2.15308e-53
Sort1	0.25021	0.000318918		Anxa5	-0.286986	1.14906e-22
Tmem213	0.250206	3.18738e-06		Serf2	-0.285673	9.40572e-41
Hacd3	0.250163	0.0392571		Akr1b8	-0.283897	1.17263e-57
				Pfdn1	-0.276988	4.98348e-37
				Sqstm1	-0.276479	1.73546e-16
				Psmb1	-0.27467	6.63469e-32
				Atp5l	-0.274053	1.86582e-43
				Nhp2	-0.272731	1.13043e-48
				Eef1b2	-0.270862	2.22469e-35
				Sfn	-0.26981	2.81057e-29
				Mdh2	-0.268637	4.32341e-30
				Sat1	-0.268311	7.3899e-10
				Rbx1	-0.268153	1.13699e-30
				Rpl32	-0.268053	4.75836e-39
				Atp5j	-0.267152	2.27318e-32
				Flna	-0.26531	1.31212e-32
				Mrpl23	-0.264655	1.08265e-27
				Odc1	-0.263726	1.30341e-43
				Txnl1	-0.263583	9.48799e-36
				Vmp1	-0.263481	1.95325e-19
				Ubl5	-0.263172	3.40045e-28
				Nudt4	-0.262072	2.6627e-19
				Psmb6	-0.261405	6.6574e-29
				mt-Nd5	-0.261197	2.30186e-34
				Psma2	-0.260475	1.32335e-26
				Psmb2	-0.260053	8.5096e-30
				Fam162a	-0.259853	5.95609e-28
				Smdt1	-0.25902	7.48227e-27
				C3	-0.258929	3.58282e-11
				Mrps14	-0.258906	5.94258e-32
				Myl6	-0.25731	6.76223e-32
				Rpl41	-0.256886	1.69311e-44
				Psma7	-0.256622	7.12715e-24
				Vps29	-0.256039	9.94309e-42
				Stbd1	-0.255964	9.89346e-26
				Coa3	-0.25588	5.00685e-32
				Rplp0	-0.255421	1.93078e-47
				Kcnk2	-0.255236	1.68256e-39
				1110008F13Rik	-0.255022	3.84022e-26
				Gadd45a	-0.255013	1.17856e-13
				Psmd8	-0.252271	4.33607e-24
				Cd81	-0.252039	1.01423e-16
				Ckmt1	-0.251802	1.60803e-57
				Cxcl17	-0.251562	5.55923e-40
				Cycs	-0.250416	1.41829e-41
				Golim4	-0.250131	7.7018e-33
