## Supplementary table 5 for "Multiplexed single-cell transcriptomic analysis of normal and impaired lung development in the mouse"

### Sheet: Cluster 1_GO Term
Category	Term	RT	Genes	Count	%	P-Value	Benjamini
GOTERM_BP_DIRECT	negative regulation of transcription from RNA polymerase II promoter	RT		25	12.4	4.4e-07	0.00064
GOTERM_BP_DIRECT	lipid metabolic process	RT		18	8.9	5.1e-06	0.0037
GOTERM_BP_DIRECT	surfactant homeostasis	RT		4	2	0.00028	0.13
GOTERM_BP_DIRECT	cholesterol metabolic process	RT		7	3.5	0.0003	0.1
GOTERM_BP_DIRECT	triglyceride metabolic process	RT		5	2.5	0.00066	0.17
GOTERM_BP_DIRECT	circadian rhythm	RT		7	3.5	0.00085	0.19
GOTERM_BP_DIRECT	fatty acid biosynthetic process	RT		6	3	0.00097	0.18
GOTERM_BP_DIRECT	positive regulation of transcription from RNA polymerase II promoter	RT		22	10.9	0.0013	0.21
GOTERM_BP_DIRECT	ureteric bud development	RT		5	2.5	0.0015	0.21
GOTERM_BP_DIRECT	rhythmic process	RT		7	3.5	0.002	0.26
GOTERM_BP_DIRECT	positive regulation of gene expression	RT		12	5.9	0.0028	0.3
GOTERM_BP_DIRECT	response to wounding	RT		5	2.5	0.0029	0.3
GOTERM_BP_DIRECT	liver development	RT		6	3	0.0029	0.28
GOTERM_BP_DIRECT	positive regulation of protein catabolic process	RT		5	2.5	0.0033	0.29
GOTERM_BP_DIRECT	response to progesterone	RT		4	2	0.0035	0.29
GOTERM_BP_DIRECT	negative regulation of cell migration	RT		6	3	0.0047	0.34
GOTERM_BP_DIRECT	response to glucocorticoid	RT		5	2.5	0.0073	0.46
GOTERM_BP_DIRECT	cell recognition	RT		3	1.5	0.0087	0.5
GOTERM_BP_DIRECT	steroid metabolic process	RT		5	2.5	0.011	0.56
GOTERM_BP_DIRECT	Rho protein signal transduction	RT		4	2	0.012	0.57
GOTERM_BP_DIRECT	cellular response to hormone stimulus	RT		4	2	0.012	0.57
GOTERM_BP_DIRECT	response to hormone	RT		4	2	0.013	0.58
GOTERM_BP_DIRECT	cell migration	RT		7	3.5	0.014	0.58
GOTERM_BP_DIRECT	response to hypoxia	RT		7	3.5	0.014	0.58
GOTERM_BP_DIRECT	response to cAMP	RT		4	2	0.015	0.59
GOTERM_BP_DIRECT	positive regulation of transcription, DNA-templated	RT		13	6.4	0.016	0.58
GOTERM_BP_DIRECT	response to fatty acid	RT		3	1.5	0.016	0.57
GOTERM_BP_DIRECT	heterophilic cell-cell adhesion via plasma membrane cell adhesion molecules	RT		4	2	0.016	0.57
GOTERM_BP_DIRECT	negative regulation of transcription, DNA-templated	RT		13	6.4	0.016	0.56
GOTERM_BP_DIRECT	cellular response to calcium ion	RT		4	2	0.017	0.56
GOTERM_BP_DIRECT	cholesterol transport	RT		3	1.5	0.018	0.56
GOTERM_BP_DIRECT	axon guidance	RT		6	3	0.019	0.57
GOTERM_BP_DIRECT	transport	RT		29	14.4	0.019	0.56
GOTERM_BP_DIRECT	entrainment of circadian clock by photoperiod	RT		3	1.5	0.019	0.56
GOTERM_BP_DIRECT	negative regulation of gene expression	RT		8	4	0.02	0.56
GOTERM_BP_DIRECT	response to estradiol	RT		5	2.5	0.02	0.56
GOTERM_BP_DIRECT	hypomethylation of CpG island	RT		2	1	0.02	0.55
GOTERM_BP_DIRECT	regulation of transcription from RNA polymerase II promoter	RT		10	5	0.021	0.56
GOTERM_BP_DIRECT	skeletal muscle tissue development	RT		4	2	0.022	0.55
GOTERM_BP_DIRECT	fatty acid metabolic process	RT		6	3	0.022	0.55
GOTERM_BP_DIRECT	circadian regulation of gene expression	RT		4	2	0.025	0.58
GOTERM_BP_DIRECT	response to mechanical stimulus	RT		4	2	0.027	0.61
GOTERM_BP_DIRECT	inner ear receptor stereocilium organization	RT		3	1.5	0.027	0.6
GOTERM_BP_DIRECT	response to light stimulus	RT		3	1.5	0.027	0.6
GOTERM_BP_DIRECT	respiratory gaseous exchange	RT		3	1.5	0.027	0.6
GOTERM_BP_DIRECT	lipid transport	RT		5	2.5	0.027	0.6
GOTERM_BP_DIRECT	positive regulation of sodium ion transport	RT		3	1.5	0.029	0.61
GOTERM_BP_DIRECT	potassium ion import	RT		3	1.5	0.029	0.61
GOTERM_BP_DIRECT	negative regulation of ERK1 and ERK2 cascade	RT		4	2	0.03	0.62
GOTERM_BP_DIRECT	phosphatidylcholine acyl-chain remodeling	RT		2	1	0.03	0.61
GOTERM_BP_DIRECT	negative regulation of cysteine-type endopeptidase activity involved in apoptotic process	RT		4	2	0.031	0.61
GOTERM_BP_DIRECT	motor neuron axon guidance	RT		3	1.5	0.033	0.63
GOTERM_BP_DIRECT	embryonic placenta development	RT		3	1.5	0.033	0.63
GOTERM_BP_DIRECT	in utero embryonic development	RT		8	4	0.034	0.64
GOTERM_BP_DIRECT	angiogenesis	RT		7	3.5	0.037	0.65
GOTERM_BP_DIRECT	ion transport	RT		12	5.9	0.038	0.66
GOTERM_BP_DIRECT	lung development	RT		5	2.5	0.039	0.66
GOTERM_BP_DIRECT	acyl-CoA metabolic process	RT		3	1.5	0.04	0.66
GOTERM_BP_DIRECT	leukocyte differentiation	RT		2	1	0.04	0.66
GOTERM_BP_DIRECT	regulation of cellular response to oxidative stress	RT		2	1	0.04	0.66
GOTERM_BP_DIRECT	endodermal digestive tract morphogenesis	RT		2	1	0.04	0.66
GOTERM_BP_DIRECT	transforming growth factor beta receptor signaling pathway	RT		4	2	0.042	0.66
GOTERM_BP_DIRECT	cholesterol biosynthetic process	RT		3	1.5	0.042	0.66
GOTERM_BP_DIRECT	positive regulation of cytokine secretion	RT		3	1.5	0.047	0.7
GOTERM_BP_DIRECT	phospholipid transport	RT		3	1.5	0.047	0.7
GOTERM_BP_DIRECT	positive regulation of epithelial to mesenchymal transition	RT		3	1.5	0.047	0.7
GOTERM_BP_DIRECT	fat cell differentiation	RT		4	2	0.047	0.69
GOTERM_BP_DIRECT	glucose homeostasis	RT		5	2.5	0.048	0.69
GOTERM_BP_DIRECT	positive regulation of smooth muscle cell proliferation	RT		4	2	0.049	0.69
GOTERM_BP_DIRECT	regulation of ion transmembrane transport	RT		5	2.5	0.05	0.7
GOTERM_BP_DIRECT	response to ozone	RT		2	1	0.05	0.69
GOTERM_BP_DIRECT	acylglycerol catabolic process	RT		2	1	0.05	0.69
GOTERM_BP_DIRECT	positive regulation of apoptotic process	RT		8	4	0.057	0.73
GOTERM_BP_DIRECT	metanephros development	RT		3	1.5	0.058	0.73
GOTERM_BP_DIRECT	regulation of multicellular organism growth	RT		3	1.5	0.058	0.73
GOTERM_BP_DIRECT	cell differentiation	RT		14	6.9	0.058	0.73
GOTERM_BP_DIRECT	negative regulation of lipoprotein lipase activity	RT		2	1	0.06	0.73
GOTERM_BP_DIRECT	negative regulation of glucocorticoid receptor signaling pathway	RT		2	1	0.06	0.73
GOTERM_BP_DIRECT	negative regulation of macrophage activation	RT		2	1	0.06	0.73
GOTERM_BP_DIRECT	cholesterol import	RT		2	1	0.06	0.73
GOTERM_BP_DIRECT	hepatocyte growth factor receptor signaling pathway	RT		2	1	0.06	0.73
GOTERM_BP_DIRECT	intestinal cholesterol absorption	RT		2	1	0.06	0.73
GOTERM_BP_DIRECT	response to drug	RT		8	4	0.06	0.73
GOTERM_BP_DIRECT	cell adhesion	RT		10	5	0.062	0.74
GOTERM_BP_DIRECT	positive regulation of cell cycle	RT		3	1.5	0.063	0.74
GOTERM_BP_DIRECT	protein tetramerization	RT		3	1.5	0.066	0.75
GOTERM_BP_DIRECT	apoptotic process	RT		11	5.4	0.069	0.76
GOTERM_BP_DIRECT	polyamine metabolic process	RT		2	1	0.069	0.76
GOTERM_BP_DIRECT	positive regulation of cholesterol storage	RT		2	1	0.069	0.76
GOTERM_BP_DIRECT	positive regulation of potassium ion transmembrane transporter activity	RT		2	1	0.069	0.76
GOTERM_BP_DIRECT	acetyl-CoA metabolic process	RT		2	1	0.069	0.76
GOTERM_BP_DIRECT	bud elongation involved in lung branching	RT		2	1	0.069	0.76
GOTERM_BP_DIRECT	regulation of transcription from RNA polymerase II promoter in response to oxidative stress	RT		2	1	0.069	0.76
GOTERM_BP_DIRECT	defense response to Gram-positive bacterium	RT		4	2	0.07	0.76
GOTERM_BP_DIRECT	positive regulation of DNA replication	RT		3	1.5	0.072	0.76
GOTERM_BP_DIRECT	cell maturation	RT		3	1.5	0.077	0.78
GOTERM_BP_DIRECT	protein ubiquitination	RT		8	4	0.079	0.79
GOTERM_BP_DIRECT	low-density lipoprotein particle clearance	RT		2	1	0.079	0.78
GOTERM_BP_DIRECT	magnesium ion homeostasis	RT		2	1	0.079	0.78
GOTERM_BP_DIRECT	regulation of synapse assembly	RT		2	1	0.079	0.78
GOTERM_BP_DIRECT	retina vasculature morphogenesis in camera-type eye	RT		2	1	0.079	0.78
GOTERM_BP_DIRECT	lung alveolus development	RT		3	1.5	0.087	0.81
GOTERM_BP_DIRECT	negative regulation of fat cell differentiation	RT		3	1.5	0.087	0.81
GOTERM_BP_DIRECT	negative regulation of collagen biosynthetic process	RT		2	1	0.088	0.81
GOTERM_BP_DIRECT	regulation of keratinocyte differentiation	RT		2	1	0.088	0.81
GOTERM_BP_DIRECT	regulation of tumor necrosis factor production	RT		2	1	0.088	0.81
GOTERM_BP_DIRECT	positive regulation of fat cell differentiation	RT		3	1.5	0.09	0.81
GOTERM_BP_DIRECT	epidermis morphogenesis	RT		2	1	0.098	0.84
GOTERM_BP_DIRECT	regulation of cholesterol homeostasis	RT		2	1	0.098	0.84
GOTERM_BP_DIRECT	membranous septum morphogenesis	RT		2	1	0.098	0.84
GOTERM_BP_DIRECT	polyamine biosynthetic process	RT		2	1	0.098	0.84
GOTERM_BP_DIRECT	granulocyte differentiation	RT		2	1	0.098	0.84
GOTERM_BP_DIRECT	fatty acid catabolic process	RT		2	1	0.098	0.84
GOTERM_BP_DIRECT	stress granule assembly	RT		2	1	0.098	0.84
GOTERM_BP_DIRECT	axon extension involved in axon guidance	RT		2	1	0.098	0.84
GOTERM_BP_DIRECT	regulation of circadian rhythm	RT		3	1.5	0.099	0.84

### Sheet: Cluster 2_GO Term
Category	Term	RT	Genes	Count	%	P-Value	Benjamini
GOTERM_BP_DIRECT	antigen processing and presentation of exogenous peptide antigen via MHC class I, TAP-dependent	RT		11	4.6	1.7e-12	2.5e-09
GOTERM_BP_DIRECT	oxidation-reduction process	RT		34	14.3	1.5e-11	1.1e-08
GOTERM_BP_DIRECT	translation	RT		25	10.5	2e-10	9.7e-08
GOTERM_BP_DIRECT	proteolysis involved in cellular protein catabolic process	RT		11	4.6	1.8e-09	6.6e-07
GOTERM_BP_DIRECT	mitochondrial electron transport, cytochrome c to oxygen	RT		7	2.9	2.9e-09	8.6e-07
GOTERM_BP_DIRECT	ATP synthesis coupled proton transport	RT		8	3.4	8.4e-09	2.1e-06
GOTERM_BP_DIRECT	ATP biosynthetic process	RT		7	2.9	2.9e-07	6e-05
GOTERM_BP_DIRECT	immune system process	RT		20	8.4	3.2e-07	5.9e-05
GOTERM_BP_DIRECT	antigen processing and presentation of exogenous peptide antigen via MHC class II	RT		6	2.5	5.1e-07	8.3e-05
GOTERM_BP_DIRECT	proton transport	RT		9	3.8	5.5e-07	8.1e-05
GOTERM_BP_DIRECT	antigen processing and presentation of peptide or polysaccharide antigen via MHC class II	RT		5	2.1	2.8e-06	0.00037
GOTERM_BP_DIRECT	hydrogen ion transmembrane transport	RT		6	2.5	2.8e-06	0.00034
GOTERM_BP_DIRECT	antigen processing and presentation	RT		8	3.4	4.4e-06	0.0005
GOTERM_BP_DIRECT	chaperone mediated protein folding requiring cofactor	RT		5	2.1	1.5e-05	0.0016
GOTERM_BP_DIRECT	mitochondrial electron transport, ubiquinol to cytochrome c	RT		5	2.1	1.5e-05	0.0016
GOTERM_BP_DIRECT	transport	RT		44	18.5	2.5e-05	0.0025
GOTERM_BP_DIRECT	negative regulation of apoptotic process	RT		21	8.8	2.7e-05	0.0024
GOTERM_BP_DIRECT	response to oxidative stress	RT		10	4.2	4.2e-05	0.0036
GOTERM_BP_DIRECT	ATP metabolic process	RT		6	2.5	0.00013	0.01
GOTERM_BP_DIRECT	hydrogen peroxide metabolic process	RT		4	1.7	0.00015	0.011
GOTERM_BP_DIRECT	immune response	RT		13	5.5	0.00015	0.011
GOTERM_BP_DIRECT	protein folding	RT		9	3.8	0.0002	0.014
GOTERM_BP_DIRECT	apoptotic mitochondrial changes	RT		5	2.1	0.00032	0.021
GOTERM_BP_DIRECT	regulation of cell cycle	RT		8	3.4	0.00049	0.031
GOTERM_BP_DIRECT	response to heat	RT		6	2.5	0.00069	0.041
GOTERM_BP_DIRECT	positive regulation of angiogenesis	RT		8	3.4	0.00078	0.045
GOTERM_BP_DIRECT	negative regulation of neuron apoptotic process	RT		9	3.8	0.00087	0.048
GOTERM_BP_DIRECT	receptor-mediated endocytosis	RT		6	2.5	0.00088	0.046
GOTERM_BP_DIRECT	detoxification of copper ion	RT		3	1.3	0.0009	0.046
GOTERM_BP_DIRECT	protein stabilization	RT		8	3.4	0.0011	0.053
GOTERM_BP_DIRECT	substantia nigra development	RT		5	2.1	0.0012	0.058
GOTERM_BP_DIRECT	aerobic respiration	RT		5	2.1	0.0013	0.062
GOTERM_BP_DIRECT	respiratory electron transport chain	RT		4	1.7	0.0016	0.069
GOTERM_BP_DIRECT	extrinsic apoptotic signaling pathway	RT		5	2.1	0.0016	0.07
GOTERM_BP_DIRECT	response to corticosterone	RT		4	1.7	0.0021	0.087
GOTERM_BP_DIRECT	cell-cell adhesion	RT		9	3.8	0.0025	0.1
GOTERM_BP_DIRECT	response to activity	RT		5	2.1	0.0031	0.12
GOTERM_BP_DIRECT	positive regulation of apoptotic process	RT		12	5	0.0032	0.12
GOTERM_BP_DIRECT	retina homeostasis	RT		4	1.7	0.0035	0.13
GOTERM_BP_DIRECT	response to virus	RT		6	2.5	0.0039	0.14
GOTERM_BP_DIRECT	response to interferon-gamma	RT		4	1.7	0.004	0.14
GOTERM_BP_DIRECT	mitochondrial respiratory chain complex III assembly	RT		3	1.3	0.0041	0.14
GOTERM_BP_DIRECT	positive regulation of mitochondrial translation	RT		3	1.3	0.0041	0.14
GOTERM_BP_DIRECT	innate immune response	RT		13	5.5	0.0042	0.14
GOTERM_BP_DIRECT	response to cadmium ion	RT		4	1.7	0.0054	0.17
GOTERM_BP_DIRECT	negative regulation of fibroblast proliferation	RT		4	1.7	0.0071	0.21
GOTERM_BP_DIRECT	response to interleukin-1	RT		4	1.7	0.0071	0.21
GOTERM_BP_DIRECT	cellular response to organic substance	RT		4	1.7	0.0078	0.22
GOTERM_BP_DIRECT	removal of superoxide radicals	RT		3	1.3	0.0093	0.26
GOTERM_BP_DIRECT	activation of cysteine-type endopeptidase activity involved in apoptotic process	RT		5	2.1	0.0096	0.26
GOTERM_BP_DIRECT	epithelial cell differentiation	RT		5	2.1	0.0096	0.26
GOTERM_BP_DIRECT	response to drug	RT		11	4.6	0.0099	0.26
GOTERM_BP_DIRECT	reactive oxygen species metabolic process	RT		4	1.7	0.012	0.29
GOTERM_BP_DIRECT	apoptotic process	RT		15	6.3	0.012	0.29
GOTERM_BP_DIRECT	negative regulation of translation	RT		5	2.1	0.012	0.29
GOTERM_BP_DIRECT	ion transport	RT		15	6.3	0.014	0.33
GOTERM_BP_DIRECT	response to magnesium ion	RT		3	1.3	0.014	0.33
GOTERM_BP_DIRECT	positive regulation of B cell proliferation	RT		4	1.7	0.016	0.36
GOTERM_BP_DIRECT	prostaglandin biosynthetic process	RT		3	1.3	0.016	0.36
GOTERM_BP_DIRECT	negative regulation of extrinsic apoptotic signaling pathway	RT		4	1.7	0.017	0.36
GOTERM_BP_DIRECT	positive regulation of cell proliferation	RT		14	5.9	0.018	0.37
GOTERM_BP_DIRECT	carboxylic acid metabolic process	RT		3	1.3	0.021	0.41
GOTERM_BP_DIRECT	positive regulation of T cell mediated cytotoxicity	RT		3	1.3	0.023	0.44
GOTERM_BP_DIRECT	glutathione metabolic process	RT		4	1.7	0.023	0.43
GOTERM_BP_DIRECT	regulation of cell proliferation	RT		8	3.4	0.023	0.43
GOTERM_BP_DIRECT	mitophagy in response to mitochondrial depolarization	RT		6	2.5	0.024	0.44
GOTERM_BP_DIRECT	positive regulation of oxidative phosphorylation uncoupler activity	RT		2	0.8	0.025	0.44
GOTERM_BP_DIRECT	positive regulation of protein phosphorylation	RT		7	2.9	0.027	0.47
GOTERM_BP_DIRECT	ribosomal small subunit assembly	RT		3	1.3	0.027	0.47
GOTERM_BP_DIRECT	response to X-ray	RT		3	1.3	0.027	0.47
GOTERM_BP_DIRECT	proteolysis	RT		14	5.9	0.03	0.49
GOTERM_BP_DIRECT	positive regulation of T cell differentiation	RT		3	1.3	0.03	0.49
GOTERM_BP_DIRECT	positive regulation of protein kinase B signaling	RT		5	2.1	0.033	0.51
GOTERM_BP_DIRECT	response to organonitrogen compound	RT		3	1.3	0.033	0.51
GOTERM_BP_DIRECT	response to hydrogen peroxide	RT		4	1.7	0.035	0.53
GOTERM_BP_DIRECT	iron ion transport	RT		3	1.3	0.035	0.52
GOTERM_BP_DIRECT	epithelial tube branching involved in lung morphogenesis	RT		3	1.3	0.035	0.52
GOTERM_BP_DIRECT	negative regulation of protein binding	RT		4	1.7	0.04	0.56
GOTERM_BP_DIRECT	release of cytochrome c from mitochondria	RT		3	1.3	0.041	0.57
GOTERM_BP_DIRECT	protein homotrimerization	RT		3	1.3	0.041	0.57
GOTERM_BP_DIRECT	response to mechanical stimulus	RT		4	1.7	0.043	0.58
GOTERM_BP_DIRECT	cellular response to interleukin-4	RT		3	1.3	0.044	0.58
GOTERM_BP_DIRECT	negative regulation of neuron projection development	RT		4	1.7	0.045	0.59
GOTERM_BP_DIRECT	regulation of mitochondrial membrane potential	RT		3	1.3	0.047	0.6
GOTERM_BP_DIRECT	positive regulation of fibroblast proliferation	RT		4	1.7	0.047	0.59
GOTERM_BP_DIRECT	cell redox homeostasis	RT		4	1.7	0.047	0.59
GOTERM_BP_DIRECT	negative regulation of dendritic cell differentiation	RT		2	0.8	0.049	0.6
GOTERM_BP_DIRECT	negative regulation of hydrogen peroxide-induced neuron death	RT		2	0.8	0.049	0.6
GOTERM_BP_DIRECT	antigen processing and presentation of peptide antigen	RT		2	0.8	0.049	0.6
GOTERM_BP_DIRECT	mitochondrial ATP synthesis coupled proton transport	RT		2	0.8	0.049	0.6
GOTERM_BP_DIRECT	protein export from nucleus	RT		3	1.3	0.05	0.61
GOTERM_BP_DIRECT	osteoblast differentiation	RT		5	2.1	0.052	0.62
GOTERM_BP_DIRECT	response to calcium ion	RT		4	1.7	0.052	0.62
GOTERM_BP_DIRECT	positive regulation of phosphorylation	RT		3	1.3	0.053	0.62
GOTERM_BP_DIRECT	response to electrical stimulus	RT		3	1.3	0.053	0.62
GOTERM_BP_DIRECT	positive regulation of intrinsic apoptotic signaling pathway	RT		3	1.3	0.053	0.62
GOTERM_BP_DIRECT	positive regulation of reactive oxygen species metabolic process	RT		3	1.3	0.056	0.64
GOTERM_BP_DIRECT	intrinsic apoptotic signaling pathway in response to DNA damage by p53 class mediator	RT		3	1.3	0.056	0.64
GOTERM_BP_DIRECT	response to ethanol	RT		5	2.1	0.058	0.64
GOTERM_BP_DIRECT	negative regulation of viral genome replication	RT		3	1.3	0.059	0.65
GOTERM_BP_DIRECT	response to axon injury	RT		3	1.3	0.059	0.65
GOTERM_BP_DIRECT	positive regulation of DNA binding	RT		3	1.3	0.059	0.65
GOTERM_BP_DIRECT	protein import into mitochondrial inner membrane	RT		2	0.8	0.06	0.65
GOTERM_BP_DIRECT	negative regulation of mature B cell apoptotic process	RT		2	0.8	0.06	0.65
GOTERM_BP_DIRECT	positive regulation of cyclic-nucleotide phosphodiesterase activity	RT		2	0.8	0.06	0.65
GOTERM_BP_DIRECT	hippocampus development	RT		4	1.7	0.062	0.66
GOTERM_BP_DIRECT	antibacterial humoral response	RT		3	1.3	0.063	0.66
GOTERM_BP_DIRECT	positive regulation of substrate adhesion-dependent cell spreading	RT		3	1.3	0.063	0.66
GOTERM_BP_DIRECT	ATP hydrolysis coupled proton transport	RT		3	1.3	0.063	0.66
GOTERM_BP_DIRECT	inflammatory response	RT		9	3.8	0.065	0.67
GOTERM_BP_DIRECT	cytoplasmic translation	RT		3	1.3	0.066	0.67
GOTERM_BP_DIRECT	response to glucocorticoid	RT		4	1.7	0.066	0.66
GOTERM_BP_DIRECT	activation of MAPK activity	RT		4	1.7	0.068	0.67
GOTERM_BP_DIRECT	activation of cysteine-type endopeptidase activity involved in apoptotic process by cytochrome c	RT		2	0.8	0.072	0.69
GOTERM_BP_DIRECT	negative regulation of T cell differentiation	RT		2	0.8	0.072	0.69
GOTERM_BP_DIRECT	positive regulation of chemokine (C-X-C motif) ligand 2 production	RT		2	0.8	0.072	0.69
GOTERM_BP_DIRECT	positive regulation of DNA metabolic process	RT		2	0.8	0.072	0.69
GOTERM_BP_DIRECT	cellular response to mechanical stimulus	RT		4	1.7	0.073	0.69
GOTERM_BP_DIRECT	positive regulation of epithelial cell migration	RT		3	1.3	0.073	0.69
GOTERM_BP_DIRECT	antigen processing and presentation of peptide antigen via MHC class I	RT		3	1.3	0.073	0.69
GOTERM_BP_DIRECT	glycolytic process	RT		3	1.3	0.073	0.69
GOTERM_BP_DIRECT	cell cycle arrest	RT		4	1.7	0.079	0.71
GOTERM_BP_DIRECT	mitochondrion organization	RT		4	1.7	0.079	0.71
GOTERM_BP_DIRECT	platelet aggregation	RT		3	1.3	0.08	0.71
GOTERM_BP_DIRECT	positive regulation of dendritic cell chemotaxis	RT		2	0.8	0.084	0.73
GOTERM_BP_DIRECT	positive regulation of integrin-mediated signaling pathway	RT		2	0.8	0.084	0.73
GOTERM_BP_DIRECT	polyamine metabolic process	RT		2	0.8	0.084	0.73
GOTERM_BP_DIRECT	respiratory burst	RT		2	0.8	0.084	0.73
GOTERM_BP_DIRECT	blood coagulation	RT		4	1.7	0.086	0.73
GOTERM_BP_DIRECT	response to toxic substance	RT		4	1.7	0.091	0.75
GOTERM_BP_DIRECT	endocrine pancreas development	RT		3	1.3	0.091	0.75
GOTERM_BP_DIRECT	autophagic cell death	RT		2	0.8	0.095	0.76
GOTERM_BP_DIRECT	Sertoli cell differentiation	RT		2	0.8	0.095	0.76
GOTERM_BP_DIRECT	positive regulation of adaptive immune response	RT		2	0.8	0.095	0.76
GOTERM_BP_DIRECT	positive regulation of reactive oxygen species biosynthetic process	RT		2	0.8	0.095	0.76
GOTERM_BP_DIRECT	malate metabolic process	RT		2	0.8	0.095	0.76
GOTERM_BP_DIRECT	iron ion homeostasis	RT		3	1.3	0.095	0.76
GOTERM_BP_DIRECT	positive regulation of DNA replication	RT		3	1.3	0.099	0.77
