## Supplementary table 6 for "Multiplexed single-cell transcriptomic analysis of normal and impaired lung development in the mouse"

### Sheet: Sheet1
Cluster number	Cluster identity	Differentially regulated genes
		1	2	3	4	5	6	7	8	9	10
0	Fibroblasts 1	Enpep	Gyg	Mfap4	Macf1	Maf	Slc27a6	Wnt2	Meox2
1	SMCs 1.	Tgfbi	Htra1	Actg2	Pdlim3	Des	Tagln	Cnn1	P2ry14	Agt	Actc1
2	Fibroblasts 2.	Saa3	Hp	Ces1d	Scube2	Npnt	Hsd11b1	Fmo2	Apoe	Lcn2
3	Matrix fibroblasts	Dcn	Col14a1	Mfap5	Col1a1	Col1a2	Meg3	Col3a1	Serpinf1	Ptn	Cygb
4	SMC/Myo.	Aspn	Eln	Igfbp5	Mustn1	Hlf	Net1	Ltbp2	Enpp2	Agt	Wnt5a
5	Pericytes 1. (Acta2high)	Crip1	Acta2	Myh11	Tagln	Igfbp5	Pi15	Actc1	Tm4sf1	Gpc6	Myl9
6	Pericytes 2. (Pdgfrbhigh)	Pdzd2	Higd1b	Gucy1a1	Postn	Gucy1b1	Itga1	Cox4i2	Ndufa4l2	Pdgfrb	Mcam
7	Fibroblasts 2.	Scgb1a1	Gm26917
8	Prolif. Fibroblasts	Hist1h1b	Top2a	Pclaf	H2afx	Mki67	Birc5	Prc1	Stmn1	Hmgb2	H2afz
9	Prolif. SMCs	Hist1h1b	Top2a	Birc5	Cdk1	Pclaf	Mki67	Stmn1	Htra1	Hmgb2	H2afz
10	Schwann cells	Mpz	Plp1	Mbp	Mal	Egfl8	Kcna1	Sostdc1	Matn2	Cd9	Dbi
11	Cardiac MC	Myl7	Tnni3	Myl3	Csrp3	Sln	Tnnc1	Myl4	Tnnt2	Fabp3	Nppa
