## Supplementary table 7 for "Multiplexed single-cell transcriptomic analysis of normal and impaired lung development in the mouse"

### Sheet: Cluster 4 genes
gene	avg_logFC	p_val_adj	cluster
Aspn1	2.05267	0	4
Eln	1.93823	0	4
Igfbp5	1.83916	0	4
Mustn1	1.78945	0	4
Hlf	1.52816	0	4
Net1	1.34941	0	4
Ltbp2	1.32301	0	4
Enpp2	1.3031	0	4
Agt1	1.29544	0	4
Wnt5a	1.28444	0	4
Pcsk5	1.27501	0	4
Tgfbi1	1.26728	0	4
Spry1	1.23171	0	4
Sema3c	1.16497	0	4
Ghr	1.15954	0	4
Adam33	1.148	0	4
Rora	1.13899	0	4
Cdh4	1.11921	0	4
Amotl1	1.11716	0	4
Klf9	1.10612	0	4
Gm138891	1.06161	0	4
Ntn4	1.05506	0	4
Adamts10	1.05092	0	4
P2ry141	1.03399	0	4
Ccdc3	1.03259	0	4
Fam129a	1.02396	0	4
Efnb2	1.01646	0	4
Plat	1.0017	0	4
Pde4b	1.00084	0	4
Lcorl	1.06447	1.99e-289	4
Fmo21	1.07536	3.52e-286	4
Ddr2	1.01409	3.73e-282	4
Rgs2	1.03163	2.44e-225	4
Pdgfra	1.05249	6.3e-186	4
