## Supplementary table 8 for "Multiplexed single-cell transcriptomic analysis of normal and impaired lung development in the mouse"

### Sheet: Differnetially expressed genes
Up in hyperoxia				Up in normoxia
	avg_logFC	p_val_adj			avg_logFC	p_val_adj
Saa3	1.67129	2.34027e-30		Xist	-1.52086	2.32465e-101
Cdkn1a	1.40103	5.68798e-123		Fibin	-0.525761	1.64673e-54
Ifitm1	1.36436	2.53526e-160		Rpl22l1	-0.520567	2.67189e-90
Hp	1.16659	1.84822e-14		Tuba1a	-0.482162	9.0081e-54
Ifitm3	0.974207	1.80712e-156		Tubb5	-0.421358	1.72117e-47
Apoe	0.852567	2.17565e-96		Basp1	-0.406459	2.59493e-36
Cxcl1	0.827595	1.05374e-22		Stmn1	-0.395	3.14528e-23
Cebpd	0.767289	1.97021e-34		mt-Cytb	-0.387854	1.65353e-64
Nfkbia	0.749689	5.81491e-50		Nav2	-0.36843	3.82439e-25
Icam1	0.718816	1.51171e-42		Slitrk6	-0.366509	4.46346e-38
Zfp36	0.667356	5.34223e-35		Fabp3	-0.365326	1.74961e-31
Tmem176b	0.648495	7.06315e-109		Mdk	-0.35002	3.58725e-55
Tmem176a	0.635785	1.27598e-102		Enpep	-0.348951	2.03959e-38
Hsd11b1	0.628755	4.94775e-53		Vcan	-0.346482	5.47368e-25
Fmo2	0.622576	1.21294e-52		Eef1a1	-0.340974	1.07539e-70
Eln	0.612212	9.72921e-74		Npnt	-0.335742	1.1168e-52
Mgp	0.584316	2.37819e-79		Rpl10a	-0.335236	2.38305e-62
Bax	0.576815	5.28321e-46		mt-Nd4	-0.333813	1.25751e-57
Irf1	0.570347	2.96406e-36		Sox4	-0.333317	9.7092e-35
Socs3	0.560797	9.52e-22		Sema6a	-0.330709	6.009e-32
Chodl	0.557787	8.551e-42		Adamts5	-0.321877	1.03748e-28
Ier2	0.535107	2.84645e-19		Vegfd	-0.308944	1.24685e-21
Sod2	0.502408	1.57961e-27		mt-Nd5	-0.301073	1.15213e-26
Serpina3g	0.5019	4.19125e-59		Slit2	-0.285115	2.51066e-25
Rgs2	0.500862	9.63906e-12		Meox2	-0.279325	2.60812e-28
Tgfbr2	0.491836	2.7292e-52		Hnrnpa1	-0.272351	7.85786e-21
Mbd1	0.490001	5.97385e-06		Mrps6	-0.271565	2.47647e-20
Junb	0.476599	5.67949e-26		Hspa1a	-0.271523	0.00178886
Fos	0.47376	5.36161e-23		mt-Nd4l	-0.267994	1.56804e-17
Rps27l	0.470624	3.8887e-40		Fbln5	-0.266862	9.47483e-19
Gstm1	0.467662	3.36852e-41		Cdkn1c	-0.263306	1.63598e-16
Cp	0.453554	3.37244e-23		Dpt	-0.262659	7.37767e-30
Nrp1	0.443111	5.42753e-25		Col1a1	-0.258711	1.03068e-23
Clec3b	0.432171	5.21513e-39		Vim	-0.256929	5.15466e-31
Phlda3	0.429355	7.94859e-19		Snai2	-0.254045	8.89254e-15
H2afj	0.428459	3.13613e-37
Ier3	0.427203	9.28305e-19
Pim1	0.426163	1.8519e-15
Ifitm2	0.423785	2.83438e-65
Jun	0.406957	2.22379e-10
Fosb	0.405641	4.95887e-11
Ccl11	0.401844	5.72884e-12
Ltbp2	0.398505	1.58459e-16
Ddx3y	0.385271	9.60739e-36
Ppp1r2	0.383893	2.15801e-26
Rasl11a	0.37954	0.0120462
Exoc4	0.378885	3.02102e-22
Gas6	0.377507	7.63085e-19
Pltp	0.376199	7.71978e-30
Scarb2	0.372514	6.64626e-33
Igf2r	0.371312	3.8649e-20
Aen	0.355551	3.00009e-36
Thbs1	0.352591	3.22601e-08
Rgs16	0.349258	1.43214e-11
Crip2	0.34832	5.30103e-14
Gsn	0.342636	1.8959e-31
Sbno2	0.341699	3.08722e-16
Gpx3	0.341007	2.7429e-18
Adamtsl2	0.340769	1.07112e-24
Sdc4	0.340433	3.20853e-14
Nbl1	0.339228	1.40791e-21
Pmepa1	0.337307	3.16495e-18
Ier5	0.332556	3.66163e-08
2004-09-01	0.330967	9.68852e-39
Btg2	0.328242	2.22972e-13
Osmr	0.324351	7.22111e-19
Ccng1	0.323887	3.92703e-23
Fn1	0.311296	4.14886e-58
Timp3	0.309074	6.91957e-14
Tnfaip3	0.30898	9.81822e-23
C1s1	0.308043	1.11387e-25
Sat1	0.306637	0.000369586
Nupr1	0.302725	9.37312e-12
Zbtb16	0.301908	4.62697e-39
Mettl21e	0.299759	4.85979e-16
Tgm2	0.298088	4.64993e-22
Jund	0.297311	1.77059e-11
Zmat3	0.293545	6.44405e-25
Mgst1	0.292966	6.9444e-17
Plpp3	0.289369	4.67006e-15
Ubc	0.28931	1.26888e-24
1200007C13Rik	0.288632	4.56445e-07
Adamts2	0.288589	2.33198e-17
Txnip	0.287792	4.00546e-07
Trib1	0.287322	2.21437e-09
Fam213a	0.286793	5.14182e-14
Nap1l1	0.283541	1.6971e-25
Sod3	0.28071	5.71748e-15
Rarres2	0.278451	5.50111e-20
Timp1	0.277701	9.44342e-16
Tspan4	0.276851	3.90301e-12
Cd302	0.276756	3.58901e-16
Klf9	0.275898	5.1372e-09
Irs2	0.273411	1.29554e-11
Psrc1	0.272732	4.20067e-26
Fth1	0.272328	2.16794e-40
Igf1	0.271556	5.24988e-09
Apbb2	0.270953	1.99421e-14
Vmp1	0.270268	3.97052e-10
Stat3	0.269488	2.73781e-12
Ogn	0.269022	2.03071e-15
Pnrc1	0.26862	2.12844e-09
Serpina3n	0.267198	2.50205e-31
Mmp2	0.264765	1.14358e-20
Hist1h1c	0.263929	2.18189e-15
Trp53inp1	0.26288	4.76662e-06
Cox6b2	0.262491	3.88683e-11
Maff	0.262441	0.000171533
Lox	0.261418	2.36148e-11
Dnm3	0.261394	2.55482e-27
Tpm1	0.258028	1.04647e-13
H3f3b	0.256032	6.2554e-43
Tshz2	0.253754	1.19927e-10
Gpx1	0.252586	1.058e-09
Eif2s3y	0.251107	2.40079e-13
