## Supplementary table 9 for "Multiplexed single-cell transcriptomic analysis of normal and impaired lung development in the mouse"

### Sheet: Differnetially expressed genes
Up in hyperoxia				Up in normoxia
	avg_logFC	p_val_adj			avg_logFC	p_val_adj
Saa3	3.43973	8.41041e-111		Inmt	-2.25468	0
Hp	2.43425	7.4154e-164		Tns1	-1.26081	0
Cdkn1a	1.76404	0		Scube2	-1.25011	2.05666e-269
Igf1	1.48504	1.25003e-302		Npnt	-1.22353	0
Cxcl1	1.47256	5.63668e-88		Fmo2	-1.1044	0
Timp1	1.45984	2.64366e-218		Cxcl14	-1.0689	9.56184e-121
Lcn2	1.28255	2.75245e-35		Txnip	-1.05578	2.51194e-156
Ifitm3	1.25317	0		Pdgfra	-1.04577	1.32832e-157
Ifitm1	1.21704	1.36123e-181		Gsn	-1.01572	0
Hhip	1.19285	3.22884e-214		Dpep1	-0.98826	2.55316e-178
Vcan	1.17109	4.34912e-262		Eln	-0.987769	4.9798e-280
Tnc	1.153	7.45796e-181		Specc1l	-0.969518	6.53084e-221
Iigp1	1.00395	1.25005e-176		G0s2	-0.95649	2.35743e-135
Ltbp2	1.00317	7.63522e-202		Pcolce2	-0.934427	1.29176e-216
Sod2	1.00167	2.42634e-142		Tsc22d3	-0.9057	1.2725e-124
Rps27l	0.991963	4.91803e-269		Cdo1	-0.877247	1.73794e-113
Bax	0.972503	2.65245e-230		Ogn	-0.86996	2.50891e-204
Icam1	0.960411	2.25148e-169		Tsc22d1	-0.853948	3.67619e-151
Cxcl10	0.954109	2.76361e-38		Fam13a	-0.848373	8.28514e-84
Ccnd2	0.939136	8.57459e-191		Peg3	-0.836228	1.73875e-117
Plac8	0.928772	1.01516e-128		Mat2a	-0.835117	2.80421e-49
Nnat	0.892195	9.82649e-95		Gm14964	-0.8141	1.63693e-105
Tmem176a	0.875817	5.38985e-277		Gria1	-0.782954	2.30129e-110
Lpl	0.874349	3.52088e-157		Ptgis	-0.77097	8.97561e-103
Cxcl12	0.871684	3.82616e-183		Gm42418	-0.769655	3.54448e-114
Gas6	0.864913	1.42993e-196		Myo1b	-0.757112	2.56339e-110
Il6	0.854574	2.47486e-80		Kank3	-0.73004	2.78477e-101
Mdk	0.84842	5.48296e-206		Fabp3	-0.699427	1.43735e-70
Acta2	0.836565	4.12774e-103		Mapt	-0.687853	2.61165e-88
Nfkbia	0.833465	1.57828e-87		Apoe	-0.687143	2.16342e-162
Lgals1	0.817373	5.78028e-235		Ndrg2	-0.682115	1.25921e-85
Thbs1	0.804052	2.06323e-105		Atp1a2	-0.679622	2.68571e-102
Phlda3	0.759563	1.92323e-152		Neat1	-0.663937	1.59158e-40
Cd44	0.747415	9.62759e-166		Klf9	-0.661734	7.40294e-85
Mmp2	0.741631	2.34276e-211		Selenbp1	-0.646066	5.44932e-79
Odc1	0.732592	7.64015e-107		Itga8	-0.645435	2.29055e-104
Lgmn	0.727736	2.04801e-158		Slc6a6	-0.643484	1.35167e-76
Cd302	0.719046	2.09908e-164		Slc7a10	-0.641888	1.95453e-67
Tmem176b	0.707136	7.80989e-211		Dock4	-0.636199	4.48141e-95
Phldb2	0.702081	1.92804e-147		Rpl22l1	-0.634824	4.26529e-100
Chodl	0.701188	1.08946e-97		Sh3bp5	-0.621191	3.66566e-71
Vmp1	0.689517	4.30522e-136		Emp2	-0.619989	1.58671e-79
Sfrp1	0.686141	9.51929e-93		Cdkn1c	-0.608615	5.52484e-52
Khdrbs3	0.683812	1.95122e-151		Ezr	-0.608589	1.05384e-43
Gucy1a1	0.656488	7.29725e-135		Glul	-0.602081	2.25254e-50
Ccl2	0.650591	3.71153e-31		Klf6	-0.588837	3.27551e-29
Gem	0.646864	1.68835e-78		Prkg2	-0.587534	3.51192e-59
Atp5e	0.641837	7.26843e-194		Igfbp6	-0.578029	9.32065e-50
Col5a2	0.638483	3.45186e-146		Plpp3	-0.57086	7.08045e-63
Ccng1	0.633942	3.53116e-135		Aspn	-0.566132	2.91548e-09
Fbln1	0.633	3.71502e-129		Mettl7a1	-0.559737	9.35026e-46
H2afj	0.629561	7.24445e-136		Thbd	-0.559716	9.70287e-46
Ak1	0.629542	1.81622e-162		Crabp1	-0.544217	1.96219e-66
Exoc4	0.622695	6.46049e-132		Il6ra	-0.542179	1.09273e-48
Minos1	0.616282	2.79396e-149		Nav2	-0.539241	2.91647e-43
Osmr	0.615854	1.90521e-108		Limch1	-0.538959	1.5519e-211
Serpina3n	0.615439	5.9201e-68		Prex2	-0.530794	1.34549e-95
Selenom	0.61045	6.11246e-135		Upk1b	-0.529167	1.39114e-46
Tmem178	0.609971	5.46839e-131		Slc36a2	-0.524369	3.02002e-51
Sbno2	0.603408	2.19099e-87		Dusp1	-0.523494	3.03343e-27
Ccnd1	0.60306	2.36924e-106		Mme	-0.522275	2.45883e-35
Tpm1	0.583415	5.49758e-122		Stmn1	-0.521547	8.0997e-49
Tpm2	0.583068	1.88595e-89		Lepr	-0.517685	7.33085e-45
Ier3	0.580471	4.60011e-51		Adamtsl2	-0.516243	1.51356e-44
Cp	0.578288	7.15112e-91		Epha1	-0.514344	5.12961e-50
Serpine2	0.57775	2.9722e-151		Nt5dc2	-0.50915	9.8717e-51
1500009L16Rik	0.576377	6.26669e-110		1810010H24Rik	-0.507837	9.80186e-41
Ndufa11	0.574854	1.99237e-124		Foxn3	-0.507361	1.1743e-44
Frem1	0.572254	5.16308e-112		Cdkn2c	-0.505965	1.11402e-22
S100a6	0.5712	1.22336e-77		Ifngr1	-0.505069	9.19068e-45
Mt1	0.570135	3.58235e-23		Cbfa2t3	-0.499645	2.05494e-51
Id3	0.562327	5.8504e-67		Gpx3	-0.495013	1.31047e-54
Bst2	0.559409	1.64529e-88		Nebl	-0.493845	5.65798e-65
Pltp	0.558219	1.55796e-110		Tns2	-0.490189	4.01325e-40
Phex	0.555166	8.04258e-92		Slc29a1	-0.48724	4.55924e-35
Ptgfrn	0.553583	1.82156e-116		Abca8a	-0.485007	1.63926e-36
Ldha	0.546181	1.72131e-112		Tbx2	-0.483075	5.89668e-70
Ism1	0.545327	2.94674e-101		Rps14	-0.481785	4.32399e-157
C4b	0.543633	1.33514e-102		Zbtb16	-0.481729	3.46868e-34
Calr	0.541388	3.49325e-107		Fibin	-0.480704	2.153e-28
Tnfaip3	0.540613	4.42545e-71		Klf13	-0.480483	5.43714e-37
Hmgn1	0.539323	1.21274e-129		Fgfr3	-0.474986	9.43333e-38
Runx1	0.538498	1.50208e-97		Enpep	-0.47362	1.41365e-38
Fam213a	0.536855	1.22869e-104		Ctdspl	-0.473048	6.54001e-32
Serpinh1	0.535772	8.74017e-136		Rsrp1	-0.471421	6.47287e-67
B2m	0.535194	2.66262e-107		Selenop	-0.471183	2.48038e-41
Nnmt	0.53335	1.87221e-102		Lims1	-0.46617	7.75014e-62
Ctsb	0.528751	1.37231e-106		Tmcc3	-0.463355	2.33261e-33
Ccl11	0.525813	7.72021e-36		Mertk	-0.462894	5.37235e-26
Scp2	0.521932	2.12387e-103		Aldh1a1	-0.457795	2.47978e-21
Fat1	0.521666	6.55038e-112		Cited2	-0.456065	2.34396e-14
Zmat3	0.519575	1.99173e-105		Csad	-0.448138	8.51821e-29
Gadd45g	0.519058	1.10973e-48		Col6a2	-0.444477	6.25029e-53
Slc39a14	0.511795	1.04504e-85		Chst3	-0.439038	1.25444e-26
Commd3	0.510962	1.49878e-96		Plxdc2	-0.435753	8.28877e-87
Itm2c	0.510928	6.55311e-100		Elmo1	-0.435113	9.52694e-29
Mt2	0.508717	1.12144e-18		Kcna2	-0.432828	3.73529e-37
Ces1d	0.507935	3.99784e-66		Pfkfb3	-0.419794	1.04753e-18
Glrx3	0.504503	3.14765e-82		Ppp1r14a	-0.418809	2.26705e-59
Irf1	0.504268	6.29827e-54		Ehd1	-0.417463	1.92663e-22
Mfap5	0.503946	4.4487e-41		Nisch	-0.414683	1.3511e-62
Pmepa1	0.502768	4.72011e-102		Errfi1	-0.414116	3.13072e-06
Serpina3g	0.5013	1.31834e-75		Raph1	-0.411242	2.6988e-18
Vcam1	0.50097	1.91849e-85		Slc1a5	-0.40747	1.94292e-26
Itga1	0.499394	1.74053e-82		Adra1a	-0.405866	4.83552e-45
Gnai1	0.49075	1.29004e-79		Ankrd13a	-0.402597	5.14725e-27
Slc27a6	0.490484	5.16884e-88		Adamts9	-0.402077	2.1286e-19
Rcan1	0.487421	1.36842e-58		Sned1	-0.401988	1.58111e-18
Ckb	0.483049	3.70602e-63		Plxna2	-0.401166	5.6996e-33
Cavin2	0.481645	5.39098e-79		Sc5d	-0.400749	5.13434e-19
Arf4	0.476468	2.83304e-57		Vegfa	-0.397902	5.65852e-21
Rpsa	0.474067	3.01917e-146		Ubl3	-0.395587	2.16586e-23
Igf2r	0.4737	1.62863e-69		Adamts15	-0.390149	1.34059e-08
Tmsb10	0.472151	3.58785e-101		Slc38a5	-0.388198	5.76264e-33
Ifi27l2a	0.470467	6.60093e-30		Rpl10a	-0.386049	3.49388e-73
Sec61g	0.469359	1.56913e-91		Tgfb2	-0.383378	2.98483e-11
Wisp1	0.468739	8.21128e-80		Kdm7a	-0.382539	2.24778e-17
Hs2st1	0.468429	1.09052e-70		Mylk	-0.380103	1.64241e-54
Lgals3bp	0.464492	2.28277e-104		Auts2	-0.378363	9.83685e-19
H3f3b	0.461107	3.41442e-138		Cirbp	-0.375566	4.03138e-19
Tmem256	0.460307	8.93402e-84		Abi3bp	-0.374745	1.98469e-19
Mmp3	0.460169	1.76389e-30		Synm	-0.373987	6.20993e-16
Slco3a1	0.45754	6.92716e-85		Slit3	-0.372323	5.06707e-20
Fn1	0.455946	2.786e-133		Eef2	-0.371964	2.54005e-46
Lap3	0.455221	5.0283e-88		Smtnl2	-0.371143	2.38781e-16
Ybx1	0.453113	7.4734e-107		Hbp1	-0.370128	7.26036e-16
Gpx1	0.452318	1.33303e-77		Acaa2	-0.370067	1.05728e-21
Steap4	0.449254	1.84064e-68		Zhx3	-0.369924	2.94243e-14
Nme1	0.448983	6.16756e-80		Nrbp2	-0.369863	1.20705e-14
Myl6	0.448681	5.075e-134		Fam198b	-0.369765	5.2172e-11
Aen	0.4476	2.59275e-104		Macf1	-0.368619	5.98608e-70
Ephx1	0.446561	4.27124e-103		Agap1	-0.36699	9.15707e-13
Ndufa13	0.445638	2.90949e-100		Cox7a2l	-0.365998	2.95276e-28
Ndufa4	0.444413	1.06452e-111		Hoxa5	-0.362423	6.63307e-06
Elob	0.443492	3.51132e-103		Rasl12	-0.361748	5.55307e-20
Ran	0.44253	1.46681e-85		Klhdc8b	-0.360503	1.51987e-22
Il1r1	0.442107	3.41591e-73		Maf	-0.35746	5.41518e-25
Adh1	0.441573	1.24397e-79		Sgk1	-0.356214	0.00172541
Gpx8	0.440991	1.40162e-90		Mef2a	-0.353429	3.22998e-33
Pdzrn3	0.440733	3.73619e-88		Rpl3	-0.352958	9.30922e-64
Ppic	0.440311	1.73326e-115		Lars2	-0.352877	7.49251e-16
Tma7	0.439716	1.15486e-82		Fam49a	-0.352515	1.58397e-15
Col3a1	0.435665	6.80896e-118		Xpr1	-0.351505	1.87389e-11
Wnt5a	0.431969	2.87438e-72		Pkd2	-0.350831	9.84721e-14
Efemp2	0.430809	3.6751e-82		Aldh2	-0.349996	2.64159e-43
Siva1	0.429843	6.54089e-68		Stard13	-0.349926	3.40176e-09
Ndufa12	0.429199	4.71734e-75		Tcp11l2	-0.348921	2.68045e-16
Dcxr	0.426638	6.40416e-85		Rhob	-0.345818	1.24635e-06
Mdm2	0.425987	2.99211e-60		AI504432	-0.34424	2.39516e-22
Dclk1	0.424827	7.59205e-85		Fxyd1	-0.340612	5.19405e-18
Hmcn1	0.423774	1.71101e-63		Nktr	-0.340256	3.18115e-16
Lhfp	0.423537	3.87056e-71		Mfge8	-0.340244	9.4329e-19
Bgn	0.42249	1.48329e-125		Mettl6	-0.339256	5.42916e-12
Tnfaip6	0.42059	7.21628e-50		Pgm5	-0.338535	6.65877e-14
Igfbp7	0.419625	7.58627e-112		Crip2	-0.338249	7.98288e-15
Itm2a	0.417354	4.15322e-63		Rbpms	-0.337855	8.04722e-13
Dnajb1	0.416582	3.41707e-20		Kif1b	-0.337636	2.89182e-15
Robo2	0.411616	2.33427e-51		Rbm46	-0.337016	2.76559e-14
Fndc1	0.410926	8.48255e-78		Ogt	-0.336355	7.89395e-16
Thyn1	0.410672	1.11374e-85		AI838599	-0.336019	3.39051e-16
C1s1	0.410566	1.52511e-74		Git2	-0.335094	6.49852e-08
Pcdh7	0.410372	2.12225e-85		Mtss1l	-0.334595	3.5766e-11
Tspan5	0.408012	6.87192e-79		Fhl1	-0.333988	1.40095e-88
Tceal9	0.407991	3.36779e-54		Klhl24	-0.333203	5.36236e-16
Ccl7	0.407182	1.81066e-20		Klf15	-0.332557	1.01854e-21
Atp5g1	0.406251	5.42221e-77		Adamts10	-0.328292	1.87452e-10
Dynlrb1	0.402637	6.09469e-62		Use1	-0.328021	3.11332e-12
Ctsc	0.402265	1.58285e-65		Tcf21	-0.327212	9.08013e-31
Ifitm2	0.40138	8.11792e-87		Ypel3	-0.327001	6.91108e-15
Hsp90aa1	0.399906	1.93834e-61		Ahnak	-0.326635	2.74353e-29
Psrc1	0.399487	5.45645e-93		Epn2	-0.326475	2.39567e-09
C3	0.399474	1.24641e-12		Tmc6	-0.325989	9.93056e-28
Sparcl1	0.396182	3.41876e-71		Nuak1	-0.325634	8.13134e-13
Taf10	0.394857	1.44313e-68		Adamts17	-0.325601	1.10087e-13
Serf2	0.393732	1.34209e-96		Fhod1	-0.325168	1.10644e-10
Hspa1b	0.393695	2.41902e-23		Il11ra1	-0.324878	4.91356e-06
Selenof	0.392489	1.81504e-100		Fbxo30	-0.323898	7.61421e-08
Uqcr10	0.391227	2.64319e-74		Tet3	-0.323783	2.95537e-09
Cpxm1	0.388324	4.84679e-64		AY036118	-0.323762	1.76676e-20
Serpine1	0.38797	2.01755e-34		Tmem159	-0.319303	1.30302e-11
Olfml3	0.384691	3.60572e-57		Ralbp1	-0.317664	1.15218e-10
Eif5a	0.37866	8.18404e-68		Socs2	-0.317628	2.06312e-10
Tmem167	0.378656	1.56652e-65		Stard9	-0.317172	7.62736e-10
Stat3	0.37862	1.44583e-57		Adap2	-0.31707	3.8565e-42
Prdx1	0.375194	1.27216e-78		Neo1	-0.313876	4.29171e-13
Arid5b	0.375163	2.8554e-48		Mettl21e	-0.313557	5.2973e-07
Bola3	0.374987	1.3842e-74		Tprgl	-0.313384	2.54359e-10
Hspa1a	0.373617	6.68783e-13		Hlf	-0.312939	8.97985e-20
Rbm3	0.372663	6.69778e-72		Mtss1	-0.312121	5.30151e-11
Sumo2	0.371574	6.8781e-74		N6amt1	-0.31171	2.41699e-06
Uqcc2	0.370843	5.02694e-66		Nfix	-0.311	1.78642e-20
S100a11	0.370149	1.22703e-71		Fam193b	-0.310514	4.73017e-11
Chchd2	0.368831	2.76512e-99		Thra	-0.309844	2.18432e-12
Trib1	0.367636	9.56929e-42		Col23a1	-0.307212	5.17924e-09
Uqcrq	0.367333	3.36259e-63		Baz2b	-0.304039	1.26478e-05
Ndufc1	0.367232	1.05423e-66		Adarb1	-0.30324	2.60587e-16
Wls	0.364624	1.03897e-61		Heg1	-0.303174	2.98304e-14
Slc25a5	0.361707	4.02735e-59		Mfap4	-0.302876	2.4481e-53
Pfn1	0.36162	3.69805e-55		Tgfbr3	-0.302561	4.96096e-08
Cox8a	0.3616	1.92588e-81		Arhgap21	-0.301284	0.000805786
Fstl1	0.358557	3.45524e-73		Fmo1	-0.301257	4.10385e-08
H2afz	0.358193	3.39257e-44		Crispld2	-0.300749	1.87713e-28
Atp5j2	0.356226	1.37864e-65		Dnmt3a	-0.300012	8.17006e-05
Cox7b	0.3548	1.84526e-60		Ldb2	-0.299131	3.72901e-13
Lif	0.354525	1.56489e-39		Lpgat1	-0.297308	1.27007e-11
Mgmt	0.354172	2.85322e-89		Dmd	-0.29721	1.69818e-07
Prdx2	0.352745	1.41549e-69		Daam1	-0.296873	0.000122469
C1ra	0.35216	2.24766e-57		Col6a1	-0.296817	6.50664e-37
Actn1	0.351707	4.02968e-53		Hadh	-0.296578	1.13367e-11
Rps2	0.350327	2.24871e-62		Clk1	-0.296045	6.69733e-12
Snrpd1	0.349465	6.40892e-54		Ppp4r4	-0.295305	1.51524e-07
Col12a1	0.3471	1.18667e-60		Rin2	-0.294984	8.54109e-05
Bicc1	0.346945	1.09276e-50		Rps4x	-0.293848	9.75032e-65
Gm42047	0.346364	1.90035e-70		Efcc1	-0.290811	3.64688e-11
Anxa2	0.346265	7.17483e-47		Ppp1r2	-0.29035	9.91722e-22
Tpm4	0.343159	1.40938e-52		Crtc3	-0.289287	5.38793e-07
Ndufab1	0.342955	3.69574e-55		Arrdc3	-0.287598	0.00119751
Csrnp1	0.341386	8.15395e-31		Scn3a	-0.286917	2.28073e-12
Rcn3	0.340265	3.88872e-54		Slc1a4	-0.28685	4.16669e-07
Gtf2a2	0.339665	6.55379e-50		Fam129a	-0.284946	6.22794e-10
Tnfrsf1a	0.338201	1.40875e-54		Mxra8	-0.284597	1.37114e-26
Col16a1	0.337482	2.38362e-55		Cacna1d	-0.284099	1.82678e-10
Pros1	0.335036	6.05945e-53		Prdm6	-0.28366	3.7222e-07
Hspa8	0.334365	2.14734e-53		Adamts8	-0.283546	0.0172226
Mrps14	0.332146	1.04628e-54		Zbtb20	-0.283443	1.02693e-23
Rpl41	0.331807	5.3891e-81		Fcho2	-0.282709	9.82169e-07
Mrfap1	0.33165	3.91875e-60		Purb	-0.282538	7.71102e-15
Sdc4	0.331363	1.72158e-25		C1qtnf7	-0.281816	1.36006e-08
Sulf2	0.331324	4.31258e-74		Rps9	-0.281676	1.93978e-61
Rnf150	0.328155	9.6821e-63		Rabac1	-0.28108	7.88064e-16
Tubb4b	0.327744	1.55663e-36		Acss3	-0.280164	4.16192e-10
Ndn	0.327715	8.80229e-60		Tssc4	-0.27951	0.000166636
Abracl	0.327083	2.64678e-51		Syne2	-0.279288	0.000919981
Hint1	0.32701	1.14666e-57		Rora	-0.278316	0.0238154
2010107E04Rik	0.325601	1.17663e-52		Gtf3c1	-0.276437	6.25536e-05
Cyb5r3	0.325049	1.00674e-53		Iqsec1	-0.275844	0.000216889
Ccdc80	0.323991	2.1461e-37		Apoc1	-0.275477	4.14244e-05
Tmed9	0.323573	1.09854e-56		Rbm39	-0.274537	5.46572e-28
Dtymk	0.323496	3.40181e-56		Trf	-0.274269	2.32884e-05
Bex3	0.323265	1.97076e-44		Por	-0.27383	0.00193603
Vstm4	0.322799	1.48745e-42		Hsd11b1	-0.273659	1.84788e-19
Eny2	0.322346	2.35222e-50		Irf2bp2	-0.273654	0.0127182
Psmb5	0.321747	2.87665e-50		Ube2e3	-0.271197	9.57886e-09
Cd55	0.321064	1.47121e-54		Rps5	-0.270813	2.28339e-46
Dpt	0.319923	1.52143e-54		Mamdc2	-0.270273	0.000203495
Junb	0.318799	1.46108e-16		Per1	-0.270021	0.00284136
Svep1	0.317035	3.76301e-38		Papss2	-0.26958	1.38096e-28
Sumo1	0.316314	8.93358e-50		Fryl	-0.269436	0.000170117
Eef1g	0.315997	1.46934e-47		Crebrf	-0.267722	0.000823644
Mif	0.315799	7.18607e-48		Plekha5	-0.267301	0.0063161
Ost4	0.315687	5.06971e-52		Gsto1	-0.267179	5.49185e-07
Ufc1	0.314909	1.73318e-47		Tra2a	-0.266737	1.53065e-07
Ptger4	0.314777	3.87436e-51		Cdc42ep4	-0.266023	1.99732e-05
Aprt	0.313645	1.40823e-51		Prr5l	-0.265923	2.20078e-05
Mast4	0.313608	6.16995e-40		Eef1a1	-0.265807	4.68768e-43
Psma3	0.313001	2.41977e-50		Chd7	-0.265764	6.857e-05
Vgll3	0.312236	2.22757e-38		Mkln1	-0.265024	1.35441e-05
Slc39a1	0.311131	4.7911e-47		Runx1t1	-0.263941	0.00146954
Lhfpl2	0.310631	4.63547e-62		C1qtnf2	-0.263573	3.26809e-05
Ppa1	0.310475	1.38598e-59		Tpt1	-0.263373	3.91084e-66
Rgs16	0.309077	1.09635e-29		Tagln	-0.262859	0.00072492
Pnrc1	0.308636	3.00725e-23		Evi5	-0.262675	0.000125243
Sulf1	0.308485	1.4463e-54		Reps2	-0.262337	3.80802e-06
Nop58	0.308248	2.00847e-47		Hip1	-0.261184	0.00123695
Ndufa2	0.308113	2.47526e-51		Hsd11b2	-0.260944	2.7044e-24
Pdia3	0.307072	8.20075e-42		Ints6l	-0.26039	2.68932e-05
Esd	0.306997	4.06911e-51		Pkn2	-0.260154	0.000214421
Id4	0.306877	6.0707e-51		Dpysl3	-0.259494	2.45708e-06
Rps19	0.306796	1.37102e-97		Fam189a2	-0.256813	3.16164e-07
Ptgs1	0.306447	5.91589e-48		Ubn2	-0.25587	0.00383008
Pkm	0.306401	1.34794e-52		Cyp2d22	-0.255817	1.09099e-08
Tpp1	0.305057	1.87586e-56		Cdc42ep2	-0.255763	0.000530302
Mgst1	0.304903	2.80769e-42		Cir1	-0.254748	0.000859927
Cebpb	0.304563	1.24312e-33		Alcam	-0.25412	0.00302507
Isg15	0.304534	2.68654e-40		Zmynd8	-0.253652	6.53474e-07
Crim1	0.30416	2.15412e-40		Cd81	-0.253601	5.54749e-35
Tubb5	0.302974	1.62511e-37		Gfra2	-0.253455	0.00057971
Cd63	0.302429	1.65817e-51		Rnasel	-0.252169	4.39147e-06
Hsp90b1	0.301689	9.99469e-43		Prdx6	-0.252044	3.75949e-09
Psmb4	0.301624	2.38992e-48		Twsg1	-0.251824	0.00975733
Cops6	0.301211	3.05928e-45		Abca1	-0.251744	0.00129762
Timm13	0.301165	3.37561e-45		Rras	-0.25149	0.0333243
Eda2r	0.300953	7.04833e-70		Phactr1	-0.250946	0.0011766
Gsta4	0.299627	2.57634e-54
Vim	0.299228	2.01823e-55
Hspa5	0.299193	1.38386e-36
Dbi	0.298827	2.19737e-47
Tnfaip2	0.298525	2.20559e-34
Nubp1	0.297755	8.64417e-68
Susd6	0.297206	9.59824e-48
Fbn2	0.296424	1.40203e-53
Arpc1b	0.296283	2.21417e-36
Hnrnpc	0.295992	1.67272e-44
Mrpl33	0.295672	7.43282e-37
Scand1	0.295531	4.3501e-43
Smdt1	0.295253	6.53484e-44
Prmt1	0.294768	7.21179e-46
Taldo1	0.293896	9.84105e-44
Ctsz	0.293855	1.39189e-46
Cox20	0.293704	7.21862e-57
Nedd8	0.29334	4.27453e-44
Maff	0.293321	1.01699e-27
Stbd1	0.291755	1.0257e-32
Adm	0.291691	2.43827e-28
Nrtn	0.291611	2.1202e-60
Ola1	0.290727	1.46809e-55
Synpo	0.289891	4.91362e-59
Cux1	0.289731	1.04365e-48
Snrpe	0.289552	6.27242e-47
Bhlhe40	0.289429	2.61414e-38
Tnfrsf12a	0.289262	5.29861e-46
Slc7a2	0.288884	7.1745e-44
Dnajc15	0.288857	7.59909e-54
Gpc3	0.288272	7.5978e-37
Ndnf	0.286063	7.16872e-37
Rps28	0.285807	9.94512e-46
Aebp1	0.285678	2.0582e-57
Cct7	0.284656	3.94254e-43
Ube2l3	0.284649	5.6074e-42
Uqcr11	0.284587	2.21607e-36
Cygb	0.284544	9.68336e-25
Ndufb2	0.284046	6.44325e-42
Sec61b	0.283466	2.23531e-35
Cdc16	0.283107	8.8964e-39
Ndufc2	0.282984	1.31063e-47
Zfp36	0.282267	5.27949e-09
Pdia6	0.282085	2.03226e-36
Ptgs2	0.281619	2.05118e-11
Manf	0.280713	9.53044e-39
Ubl5	0.280247	3.49127e-42
Ifit3	0.279795	6.52202e-39
Txn1	0.279468	2.0896e-40
Cdk4	0.279236	1.86477e-40
Filip1l	0.277816	1.42917e-41
Adamts4	0.277498	2.16128e-33
Efemp1	0.277194	4.56893e-43
Opcml	0.276512	2.78662e-49
Creb3l1	0.275988	4.44249e-43
Sem1	0.275816	8.40454e-52
Gstm2	0.275678	2.735e-43
Tmem126a	0.275072	2.52845e-50
Actg1	0.274908	8.48482e-45
Lsm6	0.274603	3.44676e-49
Tshz2	0.274563	4.53005e-43
Kcne4	0.274158	8.85872e-38
Ptch1	0.273928	2.6425e-25
Slc16a9	0.273515	1.38191e-36
Prdx5	0.273361	1.31692e-42
Ssr4	0.273191	1.86639e-40
Capzb	0.271932	1.29702e-44
Tead1	0.271186	2.16251e-34
Eef1akmt1	0.270496	2.90343e-44
Uqcrb	0.270486	4.68972e-44
Akr1b8	0.269859	8.69687e-58
Lima1	0.269567	8.81038e-32
Cald1	0.269296	1.21629e-39
Psma2	0.268056	1.37208e-39
Nr4a3	0.266989	2.90803e-16
Gucy1b1	0.266634	1.61533e-51
Fundc2	0.265848	1.11496e-42
Txnrd1	0.265388	2.32833e-36
Nhs	0.265123	9.26798e-47
Man2a1	0.265026	2.05167e-36
Cfap36	0.264782	1.46112e-50
Pdpn	0.264591	2.27401e-44
Atp2a2	0.264188	3.99055e-36
Map4k3	0.264053	3.08795e-42
Csf1	0.264026	4.26662e-44
Ppib	0.263555	1.09589e-49
Pebp1	0.263123	2.9553e-38
Mark1	0.262221	6.30005e-59
Cyp7b1	0.261973	4.38345e-50
Lmna	0.261689	4.19538e-33
Vps36	0.261655	3.93516e-39
Pgam1	0.260285	1.76697e-39
Mbnl2	0.259997	8.95439e-37
Clic1	0.258967	2.52217e-36
Epha3	0.258425	1.40657e-28
Nek6	0.258125	4.00671e-54
Ano3	0.258044	3.42688e-53
Ube2v2	0.257608	1.28443e-37
Nxn	0.257319	8.14463e-47
Rpn2	0.257165	1.34519e-33
Pomp	0.257065	1.88634e-37
Agpat4	0.257012	1.7233e-28
Psmb3	0.256723	1.83794e-36
Slc25a4	0.256674	5.58717e-42
Gm17056	0.256371	3.9697e-28
Pkig	0.256116	2.92877e-30
Hist1h2bc	0.256078	7.38449e-30
Pdgfrl	0.25538	3.91499e-43
Dnaja1	0.254849	6.71468e-34
Ftl1	0.254765	1.67922e-42
Ndufb6	0.254356	2.79229e-37
Ssbp4	0.25324	1.15784e-47
Psmb6	0.253115	9.78524e-35
Ndufs8	0.252388	1.21868e-38
Ptger3	0.251933	3.23431e-47
Ubb	0.251432	4.47564e-52
Bag1	0.250597	4.7629e-33
Tubb6	0.25024	1.3502e-36
Ctsd	0.25011	6.83336e-32
