## Supplementary table 10 for "Multiplexed single-cell transcriptomic analysis of normal and impaired lung development in the mouse"

### Sheet: GoTerm_up in hyperoxia
Category	Term	RT	Genes	Count	%	P-Value	Benjamini
GOTERM_BP_DIRECT	response to mechanical stimulus	RT		9	0.1	4e-09	4.9e-06
GOTERM_BP_DIRECT	response to drug	RT		15	0.1	1.6e-08	1e-05
GOTERM_BP_DIRECT	response to cytokine	RT		9	0.1	3e-08	1.2e-05
GOTERM_BP_DIRECT	negative regulation of cell proliferation	RT		14	0.1	5.4e-07	0.00017
GOTERM_BP_DIRECT	aging	RT		10	0.1	1e-06	0.00025
GOTERM_BP_DIRECT	negative regulation of apoptotic process	RT		16	0.1	1.5e-06	0.00031
GOTERM_BP_DIRECT	positive regulation of apoptotic process	RT		12	0.1	5.7e-06	0.001
GOTERM_BP_DIRECT	cellular response to hormone stimulus	RT		6	0	9.1e-06	0.0014
GOTERM_BP_DIRECT	response to lipopolysaccharide	RT		9	0.1	2.6e-05	0.0035
GOTERM_BP_DIRECT	response to hydrogen peroxide	RT		6	0	2.6e-05	0.0032
GOTERM_BP_DIRECT	intrinsic apoptotic signaling pathway in response to DNA damage by p53 class mediator	RT		5	0	3.5e-05	0.0039
GOTERM_BP_DIRECT	negative regulation of fibroblast proliferation	RT		5	0	3.9e-05	0.004
GOTERM_BP_DIRECT	acute-phase response	RT		5	0	5.7e-05	0.0054
GOTERM_BP_DIRECT	regulation of cell cycle	RT		7	0	6e-05	0.0052
GOTERM_BP_DIRECT	regulation of transcription from RNA polymerase II promoter	RT		11	0.1	0.00014	0.012
GOTERM_BP_DIRECT	glutathione metabolic process	RT		5	0	0.00021	0.016
GOTERM_BP_DIRECT	negative regulation of viral entry into host cell	RT		4	0	0.00023	0.016
GOTERM_BP_DIRECT	response to cAMP	RT		5	0	0.00025	0.017
GOTERM_BP_DIRECT	wound healing	RT		6	0	0.00026	0.017
GOTERM_BP_DIRECT	cellular response to calcium ion	RT		5	0	0.00029	0.018
GOTERM_BP_DIRECT	response to wounding	RT		5	0	0.00041	0.024
GOTERM_BP_DIRECT	embryo implantation	RT		5	0	0.00047	0.026
GOTERM_BP_DIRECT	positive regulation of fibroblast proliferation	RT		5	0	0.00064	0.034
GOTERM_BP_DIRECT	apoptotic process	RT		12	0.1	0.00065	0.033
GOTERM_BP_DIRECT	response to radiation	RT		4	0	0.00077	0.037
GOTERM_BP_DIRECT	cellular response to glucose stimulus	RT		5	0	0.00089	0.041
GOTERM_BP_DIRECT	lung development	RT		6	0	0.00093	0.041
GOTERM_BP_DIRECT	response to peptide hormone	RT		5	0	0.00099	0.043
GOTERM_BP_DIRECT	response to interferon-beta	RT		3	0	0.0013	0.052
GOTERM_BP_DIRECT	response to oxidative stress	RT		6	0	0.0013	0.051
GOTERM_BP_DIRECT	positive regulation of smooth muscle cell proliferation	RT		5	0	0.0014	0.054
GOTERM_BP_DIRECT	cellular response to interleukin-1	RT		5	0	0.0014	0.054
GOTERM_BP_DIRECT	cell cycle arrest	RT		5	0	0.0015	0.055
GOTERM_BP_DIRECT	transcription from RNA polymerase II promoter	RT		6	0	0.0015	0.054
GOTERM_BP_DIRECT	response to toxic substance	RT		5	0	0.0018	0.064
GOTERM_BP_DIRECT	negative regulation of inflammatory response	RT		5	0	0.0019	0.065
GOTERM_BP_DIRECT	cell proliferation	RT		7	0	0.0022	0.072
GOTERM_BP_DIRECT	response to interferon-alpha	RT		3	0	0.0023	0.073
GOTERM_BP_DIRECT	regulation of cell proliferation	RT		7	0	0.0025	0.079
GOTERM_BP_DIRECT	negative regulation of neuron apoptotic process	RT		6	0	0.0028	0.086
GOTERM_BP_DIRECT	cell activation	RT		3	0	0.0031	0.092
GOTERM_BP_DIRECT	positive regulation of fat cell differentiation	RT		4	0	0.0032	0.092
GOTERM_BP_DIRECT	positive regulation of cholesterol efflux	RT		3	0	0.0036	0.1
GOTERM_BP_DIRECT	positive regulation of chemotaxis	RT		3	0	0.0036	0.1
GOTERM_BP_DIRECT	negative regulation of signal transduction	RT		4	0	0.004	0.11
GOTERM_BP_DIRECT	circadian rhythm	RT		5	0	0.0041	0.11
GOTERM_BP_DIRECT	cellular response to tumor necrosis factor	RT		5	0	0.0044	0.11
GOTERM_BP_DIRECT	skeletal muscle cell differentiation	RT		4	0	0.0045	0.11
GOTERM_BP_DIRECT	response to muscle stretch	RT		3	0	0.0046	0.11
GOTERM_BP_DIRECT	organ regeneration	RT		4	0	0.0047	0.11
GOTERM_BP_DIRECT	response to copper ion	RT		3	0	0.0052	0.12
GOTERM_BP_DIRECT	receptor-mediated endocytosis	RT		4	0	0.0057	0.13
GOTERM_BP_DIRECT	response to biotic stimulus	RT		3	0	0.0058	0.13
GOTERM_BP_DIRECT	response to corticosterone	RT		3	0	0.007	0.15
GOTERM_BP_DIRECT	response to reactive oxygen species	RT		3	0	0.007	0.15
GOTERM_BP_DIRECT	oxidation-reduction process	RT		11	0.1	0.0077	0.16
GOTERM_BP_DIRECT	vasodilation	RT		3	0	0.0077	0.16
GOTERM_BP_DIRECT	positive regulation of pri-miRNA transcription from RNA polymerase II promoter	RT		3	0	0.0077	0.16
GOTERM_BP_DIRECT	negative regulation of cysteine-type endopeptidase activity involved in apoptotic process	RT		4	0	0.0077	0.16
GOTERM_BP_DIRECT	positive regulation of cell migration	RT		6	0	0.0077	0.16
GOTERM_BP_DIRECT	positive regulation of osteoblast differentiation	RT		4	0	0.008	0.16
GOTERM_BP_DIRECT	positive regulation of transcription, DNA-templated	RT		10	0.1	0.0081	0.16
GOTERM_BP_DIRECT	regulation of growth	RT		4	0	0.0084	0.16
GOTERM_BP_DIRECT	cellular process	RT		3	0	0.0091	0.17
GOTERM_BP_DIRECT	negative regulation of extrinsic apoptotic signaling pathway via death domain receptors	RT		3	0	0.0099	0.18
GOTERM_BP_DIRECT	response to interferon-gamma	RT		3	0	0.011	0.19
GOTERM_BP_DIRECT	release of cytochrome c from mitochondria	RT		3	0	0.011	0.19
GOTERM_BP_DIRECT	regulation of gene expression	RT		7	0	0.011	0.19
GOTERM_BP_DIRECT	response to glucose	RT		4	0	0.012	0.2
GOTERM_BP_DIRECT	negative regulation of endothelial cell apoptotic process	RT		3	0	0.012	0.21
GOTERM_BP_DIRECT	negative regulation of myeloid cell differentiation	RT		3	0	0.012	0.21
GOTERM_BP_DIRECT	cartilage development	RT		4	0	0.013	0.22
GOTERM_BP_DIRECT	response to progesterone	RT		3	0	0.014	0.23
GOTERM_BP_DIRECT	positive regulation of reactive oxygen species metabolic process	RT		3	0	0.015	0.24
GOTERM_BP_DIRECT	negative regulation of viral genome replication	RT		3	0	0.016	0.25
GOTERM_BP_DIRECT	positive regulation of cell proliferation	RT		9	0.1	0.017	0.26
GOTERM_BP_DIRECT	response to gamma radiation	RT		3	0	0.018	0.27
GOTERM_BP_DIRECT	liver development	RT		4	0	0.02	0.29
GOTERM_BP_DIRECT	phosphatidylinositol-mediated signaling	RT		3	0	0.02	0.29
GOTERM_BP_DIRECT	ossification	RT		4	0	0.02	0.29
GOTERM_BP_DIRECT	positive regulation of protein kinase B signaling	RT		4	0	0.021	0.29
GOTERM_BP_DIRECT	heart development	RT		6	0	0.021	0.29
GOTERM_BP_DIRECT	positive regulation of peptidyl-tyrosine phosphorylation	RT		4	0	0.023	0.31
GOTERM_BP_DIRECT	negative regulation of dendritic cell differentiation	RT		2	0	0.024	0.32
GOTERM_BP_DIRECT	receptor-mediated virion attachment to host cell	RT		2	0	0.024	0.32
GOTERM_BP_DIRECT	negative regulation of plasma membrane long-chain fatty acid transport	RT		2	0	0.024	0.32
GOTERM_BP_DIRECT	negative regulation of tyrosine phosphorylation of Stat1 protein	RT		2	0	0.024	0.32
GOTERM_BP_DIRECT	positive regulation of ERK1 and ERK2 cascade	RT		5	0	0.027	0.35
GOTERM_BP_DIRECT	blood vessel remodeling	RT		3	0	0.028	0.35
GOTERM_BP_DIRECT	immune system process	RT		7	0	0.028	0.36
GOTERM_BP_DIRECT	myoblast proliferation	RT		2	0	0.03	0.37
GOTERM_BP_DIRECT	regulation of mammary gland epithelial cell proliferation	RT		2	0	0.03	0.37
GOTERM_BP_DIRECT	positive regulation of cell differentiation	RT		3	0	0.031	0.38
GOTERM_BP_DIRECT	extracellular matrix organization	RT		4	0	0.032	0.38
GOTERM_BP_DIRECT	negative regulation of peptidase activity	RT		4	0	0.034	0.39
GOTERM_BP_DIRECT	positive regulation of cell death	RT		3	0	0.034	0.39
GOTERM_BP_DIRECT	response to hormone	RT		3	0	0.034	0.39
GOTERM_BP_DIRECT	positive regulation of NK T cell differentiation	RT		2	0	0.036	0.4
GOTERM_BP_DIRECT	positive regulation of transcription from RNA polymerase II promoter	RT		12	0.1	0.037	0.41
GOTERM_BP_DIRECT	neuron migration	RT		4	0	0.039	0.42
GOTERM_BP_DIRECT	negative regulation of cell growth	RT		4	0	0.04	0.43
GOTERM_BP_DIRECT	chronic inflammatory response	RT		2	0	0.041	0.44
GOTERM_BP_DIRECT	neural crest cell migration involved in autonomic nervous system development	RT		2	0	0.041	0.44
GOTERM_BP_DIRECT	negative regulation of membrane protein ectodomain proteolysis	RT		2	0	0.041	0.44
GOTERM_BP_DIRECT	intrinsic apoptotic signaling pathway in response to DNA damage	RT		3	0	0.042	0.44
GOTERM_BP_DIRECT	outflow tract morphogenesis	RT		3	0	0.042	0.44
GOTERM_BP_DIRECT	protein stabilization	RT		4	0	0.042	0.44
GOTERM_BP_DIRECT	negative regulation of neuron death	RT		3	0	0.045	0.45
GOTERM_BP_DIRECT	peptide cross-linking	RT		3	0	0.045	0.45
GOTERM_BP_DIRECT	response to ionizing radiation	RT		3	0	0.046	0.46
GOTERM_BP_DIRECT	ovarian follicle development	RT		3	0	0.046	0.46
GOTERM_BP_DIRECT	negative regulation of endoplasmic reticulum calcium ion concentration	RT		2	0	0.047	0.46
GOTERM_BP_DIRECT	lung lobe morphogenesis	RT		2	0	0.047	0.46
GOTERM_BP_DIRECT	regulation of cell shape	RT		4	0	0.052	0.49
GOTERM_BP_DIRECT	growth plate cartilage development	RT		2	0	0.053	0.5
GOTERM_BP_DIRECT	regulation of protein phosphorylation	RT		3	0	0.054	0.5
GOTERM_BP_DIRECT	angiogenesis	RT		5	0	0.057	0.51
GOTERM_BP_DIRECT	positive regulation of protein kinase activity	RT		3	0	0.057	0.51
GOTERM_BP_DIRECT	positive regulation of GTPase activity	RT		4	0	0.058	0.52
GOTERM_BP_DIRECT	response to selenium ion	RT		2	0	0.059	0.51
GOTERM_BP_DIRECT	regulation of cell death	RT		2	0	0.059	0.51
GOTERM_BP_DIRECT	protein complex assembly	RT		3	0	0.06	0.52
GOTERM_BP_DIRECT	negative regulation of oxidative stress-induced intrinsic apoptotic signaling pathway	RT		2	0	0.064	0.54
GOTERM_BP_DIRECT	positive regulation of gene silencing by miRNA	RT		2	0	0.064	0.54
GOTERM_BP_DIRECT	response to muramyl dipeptide	RT		2	0	0.064	0.54
GOTERM_BP_DIRECT	positive regulation of natural killer cell differentiation	RT		2	0	0.064	0.54
GOTERM_BP_DIRECT	negative regulation of sequence-specific DNA binding transcription factor activity	RT		3	0	0.065	0.54
GOTERM_BP_DIRECT	negative regulation of glycolytic process	RT		2	0	0.07	0.57
GOTERM_BP_DIRECT	prostate gland epithelium morphogenesis	RT		2	0	0.07	0.57
GOTERM_BP_DIRECT	positive regulation of nuclear-transcribed mRNA poly(A) tail shortening	RT		2	0	0.07	0.57
GOTERM_BP_DIRECT	regulation of innate immune response	RT		2	0	0.07	0.57
GOTERM_BP_DIRECT	high-density lipoprotein particle remodeling	RT		2	0	0.07	0.57
GOTERM_BP_DIRECT	negative regulation of viral transcription	RT		2	0	0.07	0.57
GOTERM_BP_DIRECT	negative regulation of transcription from RNA polymerase II promoter	RT		9	0.1	0.073	0.58
GOTERM_BP_DIRECT	transforming growth factor beta receptor signaling pathway	RT		3	0	0.075	0.59
GOTERM_BP_DIRECT	negative regulation of blood vessel endothelial cell migration	RT		2	0	0.076	0.59
GOTERM_BP_DIRECT	response to molecule of bacterial origin	RT		2	0	0.076	0.59
GOTERM_BP_DIRECT	JAK-STAT cascade involved in growth hormone signaling pathway	RT		2	0	0.076	0.59
GOTERM_BP_DIRECT	defense response to virus	RT		4	0	0.08	0.6
GOTERM_BP_DIRECT	hydrogen peroxide catabolic process	RT		2	0	0.081	0.61
GOTERM_BP_DIRECT	positive regulation of glycogen biosynthetic process	RT		2	0	0.087	0.63
GOTERM_BP_DIRECT	regulation of transcription, DNA-templated	RT		20	0.1	0.088	0.63
GOTERM_BP_DIRECT	response to virus	RT		3	0	0.091	0.64
GOTERM_BP_DIRECT	cellular response to ethanol	RT		2	0	0.092	0.64
GOTERM_BP_DIRECT	axon regeneration	RT		2	0	0.092	0.64
GOTERM_BP_DIRECT	intrinsic apoptotic signaling pathway in response to oxidative stress	RT		2	0	0.092	0.64
GOTERM_BP_DIRECT	positive regulation of macrophage chemotaxis	RT		2	0	0.092	0.64
GOTERM_BP_DIRECT	hemopoiesis	RT		3	0	0.095	0.65
GOTERM_BP_DIRECT	negative regulation of release of cytochrome c from mitochondria	RT		2	0	0.098	0.66
GOTERM_BP_DIRECT	miRNA mediated inhibition of translation	RT		2	0	0.098	0.66
GOTERM_BP_DIRECT	acute inflammatory response	RT		2	0	0.098	0.66

### Sheet: GoTerm_up in normoxia
Category	Term	RT	Genes	Count	%	P-Value	Benjamini
GOTERM_BP_DIRECT	skeletal system development	RT		4	0.1	0.00066	0.2
GOTERM_BP_DIRECT	multicellular organism development	RT		8	0.2	0.00098	0.15
GOTERM_BP_DIRECT	sensory perception of sound	RT		4	0.1	0.0014	0.14
GOTERM_BP_DIRECT	cellular response to epidermal growth factor stimulus	RT		3	0.1	0.0015	0.12
GOTERM_BP_DIRECT	ureteric bud development	RT		3	0.1	0.0027	0.17
GOTERM_BP_DIRECT	tooth eruption	RT		2	0	0.0048	0.24
GOTERM_BP_DIRECT	cell differentiation	RT		6	0.1	0.0074	0.3
GOTERM_BP_DIRECT	axonogenesis	RT		3	0.1	0.013	0.42
GOTERM_BP_DIRECT	osteoblast differentiation	RT		3	0.1	0.014	0.41
GOTERM_BP_DIRECT	nervous system development	RT		4	0.1	0.022	0.53
GOTERM_BP_DIRECT	negative regulation of cell proliferation	RT		4	0.1	0.023	0.51
GOTERM_BP_DIRECT	translation	RT		4	0.1	0.026	0.52
GOTERM_BP_DIRECT	cell migration	RT		3	0.1	0.037	0.63
GOTERM_BP_DIRECT	positive regulation of transforming growth factor beta receptor signaling pathway	RT		2	0	0.038	0.61
GOTERM_BP_DIRECT	cell adhesion	RT		4	0.1	0.042	0.62
GOTERM_BP_DIRECT	adrenal gland development	RT		2	0	0.042	0.6
GOTERM_BP_DIRECT	cellular response to fibroblast growth factor stimulus	RT		2	0	0.047	0.62
GOTERM_BP_DIRECT	angiogenesis	RT		3	0.1	0.056	0.66
GOTERM_BP_DIRECT	collagen fibril organization	RT		2	0	0.061	0.67
GOTERM_BP_DIRECT	positive regulation of transcription, DNA-templated	RT		4	0.1	0.064	0.67
GOTERM_BP_DIRECT	microtubule-based process	RT		2	0	0.064	0.66
GOTERM_BP_DIRECT	positive regulation of cell division	RT		2	0	0.07	0.67
GOTERM_BP_DIRECT	neuron projection morphogenesis	RT		2	0	0.096	0.78
