## Supplementary table 11 for "Multiplexed single-cell transcriptomic analysis of normal and impaired lung development in the mouse"

### Sheet: GoTerm_up in hyperoxia
Category	Term	RT	Genes	Count	%	P-Value	Benjamini
GOTERM_BP_DIRECT	organ regeneration	RT		12	0	1.3e-08	3e-05
GOTERM_BP_DIRECT	response to wounding	RT		12	0	2e-08	2.2e-05
GOTERM_BP_DIRECT	response to drug	RT		26	0	2.9e-08	2.2e-05
GOTERM_BP_DIRECT	response to oxidative stress	RT		16	0	8.2e-08	4.7e-05
GOTERM_BP_DIRECT	negative regulation of apoptotic process	RT		33	0.1	1.8e-07	8.2e-05
GOTERM_BP_DIRECT	proteolysis involved in cellular protein catabolic process	RT		11	0	1.9e-07	7.2e-05
GOTERM_BP_DIRECT	cellular response to interleukin-1	RT		12	0	6e-07	0.0002
GOTERM_BP_DIRECT	cell redox homeostasis	RT		11	0	6.8e-07	0.0002
GOTERM_BP_DIRECT	response to virus	RT		12	0	1e-06	0.00025
GOTERM_BP_DIRECT	oxidation-reduction process	RT		35	0.1	1.1e-06	0.00025
GOTERM_BP_DIRECT	antigen processing and presentation of exogenous peptide antigen via MHC class I, TAP-dependent	RT		8	0	1.8e-06	0.00037
GOTERM_BP_DIRECT	response to heat	RT		10	0	2e-06	0.00038
GOTERM_BP_DIRECT	protein folding	RT		13	0	1.1e-05	0.002
GOTERM_BP_DIRECT	response to cold	RT		8	0	1.4e-05	0.0023
GOTERM_BP_DIRECT	regulation of cell cycle	RT		12	0	1.7e-05	0.0026
GOTERM_BP_DIRECT	positive regulation of cell proliferation	RT		28	0	1.7e-05	0.0025
GOTERM_BP_DIRECT	response to mechanical stimulus	RT		9	0	3.8e-05	0.0052
GOTERM_BP_DIRECT	negative regulation of cell proliferation	RT		22	0	4e-05	0.0051
GOTERM_BP_DIRECT	positive regulation of fibroblast proliferation	RT		9	0	4.8e-05	0.0058
GOTERM_BP_DIRECT	response to lipopolysaccharide	RT		15	0	5e-05	0.0058
GOTERM_BP_DIRECT	aging	RT		14	0	5.3e-05	0.0058
GOTERM_BP_DIRECT	prostate gland epithelium morphogenesis	RT		5	0	7.2e-05	0.0075
GOTERM_BP_DIRECT	cellular response to tumor necrosis factor	RT		11	0	8e-05	0.0079
GOTERM_BP_DIRECT	hydrogen peroxide catabolic process	RT		5	0	0.00014	0.013
GOTERM_BP_DIRECT	regulation of cell proliferation	RT		15	0	0.00023	0.021
GOTERM_BP_DIRECT	response to radiation	RT		6	0	0.00031	0.027
GOTERM_BP_DIRECT	response to toxic substance	RT		9	0	0.00035	0.029
GOTERM_BP_DIRECT	negative regulation of cysteine-type endopeptidase activity involved in apoptotic process	RT		8	0	0.0004	0.033
GOTERM_BP_DIRECT	positive regulation of osteoblast differentiation	RT		8	0	0.00044	0.034
GOTERM_BP_DIRECT	hydrogen ion transmembrane transport	RT		5	0	0.0005	0.038
GOTERM_BP_DIRECT	positive regulation of gene expression	RT		20	0	0.00053	0.039
GOTERM_BP_DIRECT	response to gamma radiation	RT		6	0	0.00057	0.04
GOTERM_BP_DIRECT	response to interferon-beta	RT		4	0	0.00063	0.043
GOTERM_BP_DIRECT	wound healing	RT		9	0	0.00064	0.042
GOTERM_BP_DIRECT	acute-phase response	RT		6	0	0.00065	0.042
GOTERM_BP_DIRECT	ribosomal small subunit assembly	RT		5	0	0.00075	0.047
GOTERM_BP_DIRECT	positive regulation of epithelial cell proliferation	RT		8	0	0.00087	0.052
GOTERM_BP_DIRECT	cell adhesion	RT		22	0	0.00093	0.054
GOTERM_BP_DIRECT	cellular response to lipopolysaccharide	RT		13	0	0.0012	0.067
GOTERM_BP_DIRECT	response to cytokine	RT		8	0	0.0013	0.07
GOTERM_BP_DIRECT	embryo implantation	RT		7	0	0.0013	0.071
GOTERM_BP_DIRECT	response to interferon-alpha	RT		4	0	0.0016	0.083
GOTERM_BP_DIRECT	negative regulation of neuron apoptotic process	RT		11	0	0.0016	0.081
GOTERM_BP_DIRECT	positive regulation of inflammatory response	RT		7	0	0.0017	0.085
GOTERM_BP_DIRECT	negative regulation of neuron projection development	RT		7	0	0.0018	0.09
GOTERM_BP_DIRECT	negative regulation of fibroblast growth factor receptor signaling pathway	RT		4	0	0.002	0.096
GOTERM_BP_DIRECT	osteoblast differentiation	RT		9	0	0.0021	0.098
GOTERM_BP_DIRECT	negative regulation of endothelial cell apoptotic process	RT		5	0	0.0023	0.1
GOTERM_BP_DIRECT	positive regulation of monocyte chemotaxis	RT		4	0	0.0025	0.11
GOTERM_BP_DIRECT	positive regulation of protein import into nucleus, translocation	RT		4	0	0.0025	0.11
GOTERM_BP_DIRECT	positive regulation of cell migration	RT		12	0	0.0029	0.13
GOTERM_BP_DIRECT	glutathione metabolic process	RT		6	0	0.003	0.13
GOTERM_BP_DIRECT	complement activation	RT		4	0	0.0031	0.13
GOTERM_BP_DIRECT	prostaglandin metabolic process	RT		4	0	0.0031	0.13
GOTERM_BP_DIRECT	liver development	RT		8	0	0.0032	0.13
GOTERM_BP_DIRECT	negative regulation of angiogenesis	RT		7	0	0.0034	0.13
GOTERM_BP_DIRECT	positive regulation of apoptotic process	RT		16	0	0.0036	0.14
GOTERM_BP_DIRECT	negative regulation of viral genome replication	RT		5	0	0.0038	0.14
GOTERM_BP_DIRECT	positive regulation of peptidyl-serine phosphorylation	RT		7	0	0.0038	0.14
GOTERM_BP_DIRECT	proteolysis	RT		23	0	0.0039	0.14
GOTERM_BP_DIRECT	negative regulation of plasminogen activation	RT		3	0	0.0039	0.14
GOTERM_BP_DIRECT	response to endoplasmic reticulum stress	RT		7	0	0.0044	0.15
GOTERM_BP_DIRECT	inflammatory response	RT		16	0	0.0045	0.16
GOTERM_BP_DIRECT	cell chemotaxis	RT		7	0	0.005	0.17
GOTERM_BP_DIRECT	chemokine-mediated signaling pathway	RT		6	0	0.005	0.17
GOTERM_BP_DIRECT	immune system process	RT		17	0	0.0052	0.17
GOTERM_BP_DIRECT	cell-cell adhesion	RT		11	0	0.0052	0.17
GOTERM_BP_DIRECT	fat cell differentiation	RT		7	0	0.0053	0.17
GOTERM_BP_DIRECT	cell proliferation	RT		12	0	0.0053	0.17
GOTERM_BP_DIRECT	positive regulation of smooth muscle cell proliferation	RT		7	0	0.0056	0.17
GOTERM_BP_DIRECT	positive regulation of neutrophil extravasation	RT		3	0	0.0058	0.18
GOTERM_BP_DIRECT	apoptotic process	RT		22	0	0.0062	0.18
GOTERM_BP_DIRECT	regulation of ossification	RT		4	0	0.0063	0.18
GOTERM_BP_DIRECT	negative regulation of cell cycle arrest	RT		4	0	0.0063	0.18
GOTERM_BP_DIRECT	positive regulation of neuron projection development	RT		9	0	0.0071	0.2
GOTERM_BP_DIRECT	transport	RT		53	0.1	0.0071	0.2
GOTERM_BP_DIRECT	collagen fibril organization	RT		5	0	0.0078	0.22
GOTERM_BP_DIRECT	chronic inflammatory response	RT		3	0	0.008	0.22
GOTERM_BP_DIRECT	G1/S transition of mitotic cell cycle	RT		6	0	0.0083	0.22
GOTERM_BP_DIRECT	negative regulation of smoothened signaling pathway	RT		4	0	0.0083	0.22
GOTERM_BP_DIRECT	negative regulation of inflammatory response	RT		7	0	0.0084	0.22
GOTERM_BP_DIRECT	ATP metabolic process	RT		5	0	0.0085	0.22
GOTERM_BP_DIRECT	cellular response to growth factor stimulus	RT		6	0	0.0095	0.24
GOTERM_BP_DIRECT	response to ethanol	RT		8	0	0.0098	0.24
GOTERM_BP_DIRECT	positive regulation of glucose transport	RT		3	0	0.011	0.26
GOTERM_BP_DIRECT	mitochondrial respiratory chain complex III assembly	RT		3	0	0.011	0.26
GOTERM_BP_DIRECT	response to organonitrogen compound	RT		4	0	0.011	0.26
GOTERM_BP_DIRECT	regulation of the force of heart contraction	RT		4	0	0.011	0.26
GOTERM_BP_DIRECT	blood vessel remodeling	RT		5	0	0.011	0.26
GOTERM_BP_DIRECT	epithelial cell differentiation	RT		6	0	0.011	0.27
GOTERM_BP_DIRECT	positive regulation of angiogenesis	RT		8	0	0.012	0.27
GOTERM_BP_DIRECT	decidualization	RT		4	0	0.012	0.28
GOTERM_BP_DIRECT	positive regulation of vascular endothelial growth factor production	RT		4	0	0.012	0.28
GOTERM_BP_DIRECT	positive regulation of protein phosphorylation	RT		10	0	0.013	0.28
GOTERM_BP_DIRECT	positive regulation of nitric oxide biosynthetic process	RT		5	0	0.013	0.28
GOTERM_BP_DIRECT	negative regulation of sequence-specific DNA binding transcription factor activity	RT		6	0	0.013	0.28
GOTERM_BP_DIRECT	neuron migration	RT		8	0	0.013	0.28
GOTERM_BP_DIRECT	bone trabecula formation	RT		3	0	0.013	0.29
GOTERM_BP_DIRECT	protein refolding	RT		3	0	0.013	0.29
GOTERM_BP_DIRECT	negative regulation of extrinsic apoptotic signaling pathway via death domain receptors	RT		4	0	0.014	0.29
GOTERM_BP_DIRECT	negative regulation of cell growth	RT		8	0	0.014	0.29
GOTERM_BP_DIRECT	cellular response to glucose stimulus	RT		6	0	0.014	0.3
GOTERM_BP_DIRECT	response to interferon-gamma	RT		4	0	0.015	0.31
GOTERM_BP_DIRECT	positive regulation of cell death	RT		5	0	0.016	0.32
GOTERM_BP_DIRECT	positive regulation of phagocytosis	RT		5	0	0.016	0.32
GOTERM_BP_DIRECT	hippocampus development	RT		6	0	0.016	0.32
GOTERM_BP_DIRECT	innate immune response	RT		16	0	0.016	0.32
GOTERM_BP_DIRECT	eosinophil chemotaxis	RT		3	0	0.017	0.32
GOTERM_BP_DIRECT	cellular response to vitamin D	RT		3	0	0.017	0.32
GOTERM_BP_DIRECT	kidney development	RT		8	0	0.017	0.32
GOTERM_BP_DIRECT	female gonad development	RT		4	0	0.017	0.32
GOTERM_BP_DIRECT	response to estrogen	RT		6	0	0.018	0.33
GOTERM_BP_DIRECT	cellular response to hypoxia	RT		7	0	0.018	0.33
GOTERM_BP_DIRECT	muscle contraction	RT		5	0	0.018	0.33
GOTERM_BP_DIRECT	limb morphogenesis	RT		4	0	0.019	0.33
GOTERM_BP_DIRECT	regulation of mitochondrial membrane potential	RT		4	0	0.019	0.33
GOTERM_BP_DIRECT	response to unfolded protein	RT		5	0	0.02	0.35
GOTERM_BP_DIRECT	extracellular fibril organization	RT		3	0	0.02	0.35
GOTERM_BP_DIRECT	mammary gland epithelial cell differentiation	RT		3	0	0.02	0.35
GOTERM_BP_DIRECT	glial cell migration	RT		3	0	0.02	0.35
GOTERM_BP_DIRECT	osteoclast differentiation	RT		4	0	0.02	0.35
GOTERM_BP_DIRECT	dopaminergic neuron differentiation	RT		4	0	0.02	0.35
GOTERM_BP_DIRECT	liver regeneration	RT		4	0	0.02	0.35
GOTERM_BP_DIRECT	response to cadmium ion	RT		4	0	0.02	0.35
GOTERM_BP_DIRECT	defense response to virus	RT		9	0	0.021	0.35
GOTERM_BP_DIRECT	cell-matrix adhesion	RT		6	0	0.021	0.35
GOTERM_BP_DIRECT	positive regulation of tyrosine phosphorylation of Stat3 protein	RT		4	0	0.022	0.37
GOTERM_BP_DIRECT	cellular response to fibroblast growth factor stimulus	RT		4	0	0.022	0.37
GOTERM_BP_DIRECT	single organismal cell-cell adhesion	RT		7	0	0.023	0.37
GOTERM_BP_DIRECT	circadian rhythm	RT		7	0	0.023	0.37
GOTERM_BP_DIRECT	regulation of cell shape	RT		8	0	0.023	0.38
GOTERM_BP_DIRECT	regulation of phosphoprotein phosphatase activity	RT		3	0	0.024	0.38
GOTERM_BP_DIRECT	positive regulation of cell growth involved in cardiac muscle cell development	RT		3	0	0.024	0.38
GOTERM_BP_DIRECT	cellular response to ATP	RT		3	0	0.024	0.38
GOTERM_BP_DIRECT	cellular response to nutrient levels	RT		3	0	0.024	0.38
GOTERM_BP_DIRECT	removal of superoxide radicals	RT		3	0	0.024	0.38
GOTERM_BP_DIRECT	regulation of protein transport	RT		3	0	0.024	0.38
GOTERM_BP_DIRECT	negative regulation of growth	RT		3	0	0.024	0.38
GOTERM_BP_DIRECT	intrinsic apoptotic signaling pathway by p53 class mediator	RT		4	0	0.024	0.39
GOTERM_BP_DIRECT	intrinsic apoptotic signaling pathway in response to DNA damage by p53 class mediator	RT		4	0	0.024	0.39
GOTERM_BP_DIRECT	complement activation, classical pathway	RT		5	0	0.025	0.39
GOTERM_BP_DIRECT	cellular protein localization	RT		5	0	0.025	0.39
GOTERM_BP_DIRECT	response to testosterone	RT		4	0	0.026	0.41
GOTERM_BP_DIRECT	response to axon injury	RT		4	0	0.026	0.41
GOTERM_BP_DIRECT	positive regulation of extrinsic apoptotic signaling pathway	RT		4	0	0.026	0.41
GOTERM_BP_DIRECT	positive regulation of cell adhesion	RT		5	0	0.027	0.41
GOTERM_BP_DIRECT	response to molecule of bacterial origin	RT		3	0	0.028	0.41
GOTERM_BP_DIRECT	mitochondrial electron transport, ubiquinol to cytochrome c	RT		3	0	0.028	0.41
GOTERM_BP_DIRECT	negative regulation of DNA damage response, signal transduction by p53 class mediator	RT		3	0	0.028	0.41
GOTERM_BP_DIRECT	positive regulation of macrophage differentiation	RT		3	0	0.028	0.41
GOTERM_BP_DIRECT	response to retinoic acid	RT		5	0	0.028	0.42
GOTERM_BP_DIRECT	cellular response to estradiol stimulus	RT		4	0	0.029	0.42
GOTERM_BP_DIRECT	cytokine-mediated signaling pathway	RT		8	0	0.029	0.43
GOTERM_BP_DIRECT	response to hydrogen peroxide	RT		5	0	0.03	0.43
GOTERM_BP_DIRECT	positive regulation of blood coagulation	RT		3	0	0.032	0.45
GOTERM_BP_DIRECT	cell activation	RT		3	0	0.032	0.45
GOTERM_BP_DIRECT	negative regulation of peptidase activity	RT		7	0	0.032	0.44
GOTERM_BP_DIRECT	positive regulation of protein catabolic process	RT		5	0	0.033	0.46
GOTERM_BP_DIRECT	response to stress	RT		4	0	0.033	0.46
GOTERM_BP_DIRECT	bone mineralization	RT		4	0	0.033	0.46
GOTERM_BP_DIRECT	central nervous system development	RT		6	0	0.035	0.46
GOTERM_BP_DIRECT	response to magnesium ion	RT		3	0	0.036	0.48
GOTERM_BP_DIRECT	positive regulation of cholesterol efflux	RT		3	0	0.036	0.48
GOTERM_BP_DIRECT	nitric oxide mediated signal transduction	RT		3	0	0.036	0.48
GOTERM_BP_DIRECT	positive regulation of ERK1 and ERK2 cascade	RT		9	0	0.038	0.49
GOTERM_BP_DIRECT	positive regulation of Wnt signaling pathway	RT		4	0	0.038	0.49
GOTERM_BP_DIRECT	esophagus smooth muscle contraction	RT		2	0	0.04	0.51
GOTERM_BP_DIRECT	glial cell-derived neurotrophic factor receptor signaling pathway	RT		2	0	0.04	0.51
GOTERM_BP_DIRECT	negative regulation of hydrogen peroxide metabolic process	RT		2	0	0.04	0.51
GOTERM_BP_DIRECT	cell proliferation involved in metanephros development	RT		2	0	0.04	0.51
GOTERM_BP_DIRECT	heart development	RT		11	0	0.04	0.5
GOTERM_BP_DIRECT	positive regulation of protein kinase activity	RT		5	0	0.041	0.51
GOTERM_BP_DIRECT	prostaglandin biosynthetic process	RT		3	0	0.041	0.5
GOTERM_BP_DIRECT	maturation of SSU-rRNA	RT		3	0	0.041	0.5
GOTERM_BP_DIRECT	positive regulation of macrophage chemotaxis	RT		3	0	0.041	0.5
GOTERM_BP_DIRECT	negative regulation of multicellular organism growth	RT		3	0	0.041	0.5
GOTERM_BP_DIRECT	cell migration	RT		9	0	0.041	0.5
GOTERM_BP_DIRECT	cellular response to retinoic acid	RT		5	0	0.043	0.52
GOTERM_BP_DIRECT	positive regulation of proteasomal ubiquitin-dependent protein catabolic process	RT		5	0	0.043	0.52
GOTERM_BP_DIRECT	myoblast differentiation	RT		3	0	0.045	0.54
GOTERM_BP_DIRECT	energy homeostasis	RT		3	0	0.045	0.54
GOTERM_BP_DIRECT	negative regulation of release of cytochrome c from mitochondria	RT		3	0	0.045	0.54
GOTERM_BP_DIRECT	acute inflammatory response	RT		3	0	0.045	0.54
GOTERM_BP_DIRECT	monocyte chemotaxis	RT		4	0	0.047	0.54
GOTERM_BP_DIRECT	neural tube closure	RT		6	0	0.047	0.54
GOTERM_BP_DIRECT	extrinsic apoptotic signaling pathway	RT		4	0	0.05	0.56
GOTERM_BP_DIRECT	cellular response to interferon-beta	RT		4	0	0.05	0.56
GOTERM_BP_DIRECT	negative regulation of protein ubiquitination	RT		4	0	0.05	0.56
GOTERM_BP_DIRECT	immune response	RT		11	0	0.05	0.56
GOTERM_BP_DIRECT	response to hyperoxia	RT		3	0	0.051	0.56
GOTERM_BP_DIRECT	cellular zinc ion homeostasis	RT		3	0	0.051	0.56
GOTERM_BP_DIRECT	regulation of growth	RT		5	0	0.051	0.56
GOTERM_BP_DIRECT	neutrophil chemotaxis	RT		5	0	0.051	0.56
GOTERM_BP_DIRECT	iron ion homeostasis	RT		4	0	0.053	0.57
GOTERM_BP_DIRECT	positive regulation of peptidyl-tyrosine phosphorylation	RT		6	0	0.054	0.58
GOTERM_BP_DIRECT	angiogenesis	RT		10	0	0.054	0.58
GOTERM_BP_DIRECT	response to biotic stimulus	RT		3	0	0.056	0.59
GOTERM_BP_DIRECT	heparan sulfate proteoglycan metabolic process	RT		2	0	0.06	0.61
GOTERM_BP_DIRECT	prostate gland stromal morphogenesis	RT		2	0	0.06	0.61
GOTERM_BP_DIRECT	regulation of circadian sleep/wake cycle, wakefulness	RT		2	0	0.06	0.61
GOTERM_BP_DIRECT	positive regulation of monocyte aggregation	RT		2	0	0.06	0.61
GOTERM_BP_DIRECT	development of primary male sexual characteristics	RT		2	0	0.06	0.61
GOTERM_BP_DIRECT	response to peptide hormone	RT		5	0	0.061	0.61
GOTERM_BP_DIRECT	negative regulation of viral entry into host cell	RT		3	0	0.061	0.61
GOTERM_BP_DIRECT	innervation	RT		3	0	0.061	0.61
GOTERM_BP_DIRECT	positive regulation of vasoconstriction	RT		4	0	0.063	0.62
GOTERM_BP_DIRECT	cellular iron ion homeostasis	RT		4	0	0.063	0.62
GOTERM_BP_DIRECT	neuron projection development	RT		7	0	0.064	0.62
GOTERM_BP_DIRECT	negative regulation of cell migration	RT		6	0	0.064	0.63
GOTERM_BP_DIRECT	cellular response to organic cyclic compound	RT		5	0	0.066	0.63
GOTERM_BP_DIRECT	response to reactive oxygen species	RT		3	0	0.067	0.64
GOTERM_BP_DIRECT	positive regulation of calcium ion import	RT		3	0	0.067	0.64
GOTERM_BP_DIRECT	response to corticosterone	RT		3	0	0.067	0.64
GOTERM_BP_DIRECT	activation of MAPK activity	RT		5	0	0.068	0.64
GOTERM_BP_DIRECT	cellular response to hormone stimulus	RT		4	0	0.069	0.65
GOTERM_BP_DIRECT	activation of protein kinase B activity	RT		3	0	0.072	0.66
GOTERM_BP_DIRECT	vasodilation	RT		3	0	0.072	0.66
GOTERM_BP_DIRECT	lung alveolus development	RT		4	0	0.073	0.66
GOTERM_BP_DIRECT	ureteric bud development	RT		4	0	0.073	0.66
GOTERM_BP_DIRECT	positive regulation of transcription from RNA polymerase II promoter	RT		28	0	0.074	0.67
GOTERM_BP_DIRECT	positive regulation of fat cell differentiation	RT		4	0	0.077	0.67
GOTERM_BP_DIRECT	male gonad development	RT		6	0	0.077	0.68
GOTERM_BP_DIRECT	ATP biosynthetic process	RT		3	0	0.078	0.68
GOTERM_BP_DIRECT	positive regulation of apoptotic cell clearance	RT		2	0	0.079	0.68
GOTERM_BP_DIRECT	regulation of protein import into nucleus, translocation	RT		2	0	0.079	0.68
GOTERM_BP_DIRECT	negative regulation of regulatory T cell differentiation	RT		2	0	0.079	0.68
GOTERM_BP_DIRECT	negative regulation of dendritic cell differentiation	RT		2	0	0.079	0.68
GOTERM_BP_DIRECT	detoxification of copper ion	RT		2	0	0.079	0.68
GOTERM_BP_DIRECT	receptor-mediated virion attachment to host cell	RT		2	0	0.079	0.68
GOTERM_BP_DIRECT	plasma cell differentiation	RT		2	0	0.079	0.68
GOTERM_BP_DIRECT	maintenance of blood-brain barrier	RT		2	0	0.079	0.68
GOTERM_BP_DIRECT	negative regulation of prostatic bud formation	RT		2	0	0.079	0.68
GOTERM_BP_DIRECT	negative regulation of cell death	RT		5	0	0.079	0.68
GOTERM_BP_DIRECT	cell cycle arrest	RT		5	0	0.082	0.69
GOTERM_BP_DIRECT	post-embryonic development	RT		6	0	0.082	0.69
GOTERM_BP_DIRECT	epithelial tube branching involved in lung morphogenesis	RT		3	0	0.084	0.7
GOTERM_BP_DIRECT	collagen catabolic process	RT		3	0	0.084	0.7
GOTERM_BP_DIRECT	iron ion transport	RT		3	0	0.084	0.7
GOTERM_BP_DIRECT	cellular process	RT		3	0	0.084	0.7
GOTERM_BP_DIRECT	positive regulation of ATPase activity	RT		3	0	0.084	0.7
GOTERM_BP_DIRECT	cartilage development	RT		5	0	0.085	0.7
GOTERM_BP_DIRECT	memory	RT		5	0	0.088	0.71
GOTERM_BP_DIRECT	retina homeostasis	RT		3	0	0.09	0.72
GOTERM_BP_DIRECT	positive regulation of endocytosis	RT		3	0	0.09	0.72
GOTERM_BP_DIRECT	blood coagulation	RT		5	0	0.091	0.72
GOTERM_BP_DIRECT	chemotaxis	RT		6	0	0.092	0.72
GOTERM_BP_DIRECT	response to hypoxia	RT		8	0	0.096	0.73
GOTERM_BP_DIRECT	skeletal system morphogenesis	RT		4	0	0.096	0.73
GOTERM_BP_DIRECT	intrinsic apoptotic signaling pathway in response to DNA damage	RT		4	0	0.096	0.73
GOTERM_BP_DIRECT	protein targeting to plasma membrane	RT		3	0	0.097	0.73
GOTERM_BP_DIRECT	protein homotrimerization	RT		3	0	0.097	0.73
GOTERM_BP_DIRECT	ERK1 and ERK2 cascade	RT		3	0	0.097	0.73
GOTERM_BP_DIRECT	regulation of catalytic activity	RT		3	0	0.097	0.73
GOTERM_BP_DIRECT	B cell chemotaxis	RT		2	0	0.097	0.73
GOTERM_BP_DIRECT	protein import into mitochondrial inner membrane	RT		2	0	0.097	0.73
GOTERM_BP_DIRECT	chaperone cofactor-dependent protein refolding	RT		2	0	0.097	0.73
GOTERM_BP_DIRECT	regulation of vascular endothelial growth factor production	RT		2	0	0.097	0.73
GOTERM_BP_DIRECT	membrane to membrane docking	RT		2	0	0.097	0.73
GOTERM_BP_DIRECT	cyclooxygenase pathway	RT		2	0	0.097	0.73
GOTERM_BP_DIRECT	regulation of mammary gland epithelial cell proliferation	RT		2	0	0.097	0.73
GOTERM_BP_DIRECT	detection of mechanical stimulus involved in sensory perception	RT		2	0	0.097	0.73
GOTERM_BP_DIRECT	olfactory bulb interneuron development	RT		2	0	0.097	0.73
GOTERM_BP_DIRECT	myoblast proliferation	RT		2	0	0.097	0.73
GOTERM_BP_DIRECT	peripheral nervous system axon regeneration	RT		2	0	0.097	0.73
GOTERM_BP_DIRECT	negative regulation of mature B cell apoptotic process	RT		2	0	0.097	0.73

### Sheet: GoTerm_up in normoxia
Category	Term	RT	Genes	Count	%	P-Value	Benjamini
GOTERM_BP_DIRECT	negative regulation of transcription from RNA polymerase II promoter	RT		24	0.1	0.00021	0.29
GOTERM_BP_DIRECT	positive regulation of transforming growth factor beta receptor signaling pathway	RT		5	0	0.0003	0.22
GOTERM_BP_DIRECT	kidney development	RT		9	0	0.00045	0.22
GOTERM_BP_DIRECT	negative regulation of cell migration	RT		8	0	0.00068	0.25
GOTERM_BP_DIRECT	extracellular matrix organization	RT		8	0	0.001	0.29
GOTERM_BP_DIRECT	protein heterotrimerization	RT		4	0	0.0021	0.45
GOTERM_BP_DIRECT	face morphogenesis	RT		5	0	0.0022	0.41
GOTERM_BP_DIRECT	positive regulation of transcription from RNA polymerase II promoter	RT		26	0.1	0.0029	0.46
GOTERM_BP_DIRECT	blood vessel development	RT		6	0	0.003	0.43
GOTERM_BP_DIRECT	cell adhesion	RT		16	0	0.0032	0.41
GOTERM_BP_DIRECT	negative regulation of epithelial cell proliferation	RT		6	0	0.0032	0.38
GOTERM_BP_DIRECT	L-serine transport	RT		3	0	0.0038	0.41
GOTERM_BP_DIRECT	cell-matrix adhesion	RT		6	0	0.0045	0.44
GOTERM_BP_DIRECT	response to cAMP	RT		5	0	0.0054	0.47
GOTERM_BP_DIRECT	vasculature development	RT		4	0	0.0054	0.45
GOTERM_BP_DIRECT	nervous system development	RT		13	0	0.0064	0.49
GOTERM_BP_DIRECT	lung vasculature development	RT		3	0	0.0064	0.47
GOTERM_BP_DIRECT	palate development	RT		6	0	0.0065	0.45
GOTERM_BP_DIRECT	outflow tract morphogenesis	RT		5	0	0.0066	0.44
GOTERM_BP_DIRECT	positive regulation of cellular component movement	RT		3	0	0.0096	0.55
GOTERM_BP_DIRECT	bleb assembly	RT		3	0	0.0096	0.55
GOTERM_BP_DIRECT	positive regulation of peptidyl-tyrosine phosphorylation	RT		6	0	0.013	0.65
GOTERM_BP_DIRECT	negative regulation of ERK1 and ERK2 cascade	RT		5	0	0.013	0.63
GOTERM_BP_DIRECT	phosphatidylinositol-mediated signaling	RT		4	0	0.013	0.62
GOTERM_BP_DIRECT	actin cytoskeleton organization	RT		7	0	0.014	0.63
GOTERM_BP_DIRECT	cellular response to hypoxia	RT		6	0	0.014	0.61
GOTERM_BP_DIRECT	positive regulation of CREB transcription factor activity	RT		3	0	0.016	0.63
GOTERM_BP_DIRECT	cell migration	RT		8	0	0.017	0.66
GOTERM_BP_DIRECT	transcription, DNA-templated	RT		38	0.1	0.018	0.67
GOTERM_BP_DIRECT	positive regulation of cell proliferation	RT		15	0	0.019	0.67
GOTERM_BP_DIRECT	phospholipid efflux	RT		3	0	0.02	0.68
GOTERM_BP_DIRECT	blood vessel remodeling	RT		4	0	0.021	0.69
GOTERM_BP_DIRECT	regulation of release of sequestered calcium ion into cytosol by sarcoplasmic reticulum	RT		3	0	0.023	0.7
GOTERM_BP_DIRECT	ventricular trabecula myocardium morphogenesis	RT		3	0	0.023	0.7
GOTERM_BP_DIRECT	phagocytosis, engulfment	RT		4	0	0.024	0.71
GOTERM_BP_DIRECT	drug metabolic process	RT		3	0	0.025	0.71
GOTERM_BP_DIRECT	lactation	RT		4	0	0.026	0.71
GOTERM_BP_DIRECT	apoptotic process	RT		15	0	0.027	0.72
GOTERM_BP_DIRECT	bronchiole development	RT		2	0	0.027	0.71
GOTERM_BP_DIRECT	taurine biosynthetic process	RT		2	0	0.027	0.71
GOTERM_BP_DIRECT	establishment of glial blood-brain barrier	RT		2	0	0.027	0.71
GOTERM_BP_DIRECT	L-cysteine catabolic process to taurine	RT		2	0	0.027	0.71
GOTERM_BP_DIRECT	lobar bronchus epithelium development	RT		2	0	0.027	0.71
GOTERM_BP_DIRECT	regulation of collagen metabolic process	RT		2	0	0.027	0.71
GOTERM_BP_DIRECT	positive regulation of dendritic spine maintenance	RT		2	0	0.027	0.71
GOTERM_BP_DIRECT	mammary gland alveolus development	RT		3	0	0.028	0.71
GOTERM_BP_DIRECT	mRNA stabilization	RT		3	0	0.028	0.71
GOTERM_BP_DIRECT	branching involved in ureteric bud morphogenesis	RT		4	0	0.029	0.71
GOTERM_BP_DIRECT	lung alveolus development	RT		4	0	0.029	0.71
GOTERM_BP_DIRECT	lung development	RT		6	0	0.029	0.71
GOTERM_BP_DIRECT	negative regulation of protein phosphorylation	RT		5	0	0.029	0.7
GOTERM_BP_DIRECT	cell growth	RT		4	0	0.03	0.7
GOTERM_BP_DIRECT	aging	RT		7	0	0.033	0.73
GOTERM_BP_DIRECT	positive regulation of ossification	RT		3	0	0.04	0.79
GOTERM_BP_DIRECT	pilomotor reflex	RT		2	0	0.041	0.79
GOTERM_BP_DIRECT	positive regulation of cell proliferation by VEGF-activated platelet derived growth factor receptor signaling pathway	RT		2	0	0.041	0.79
GOTERM_BP_DIRECT	organic acid metabolic process	RT		2	0	0.041	0.79
GOTERM_BP_DIRECT	bone trabecula morphogenesis	RT		2	0	0.041	0.79
GOTERM_BP_DIRECT	very-low-density lipoprotein particle clearance	RT		2	0	0.041	0.79
GOTERM_BP_DIRECT	positive regulation of transcription from RNA polymerase II promoter involved in smooth muscle cell differentiation	RT		2	0	0.041	0.79
GOTERM_BP_DIRECT	metanephric glomerular capillary formation	RT		2	0	0.041	0.79
GOTERM_BP_DIRECT	cell-cell junction organization	RT		3	0	0.043	0.8
GOTERM_BP_DIRECT	decidualization	RT		3	0	0.043	0.8
GOTERM_BP_DIRECT	cell differentiation	RT		18	0	0.043	0.79
GOTERM_BP_DIRECT	positive regulation of translation	RT		4	0	0.044	0.79
GOTERM_BP_DIRECT	response to drug	RT		10	0	0.046	0.8
GOTERM_BP_DIRECT	morphogenesis of an epithelium	RT		3	0	0.046	0.79
GOTERM_BP_DIRECT	artery morphogenesis	RT		3	0	0.046	0.79
GOTERM_BP_DIRECT	oxidation-reduction process	RT		16	0	0.049	0.81
GOTERM_BP_DIRECT	positive regulation of cell-matrix adhesion	RT		3	0	0.05	0.81
GOTERM_BP_DIRECT	response to hypoxia	RT		7	0	0.051	0.81
GOTERM_BP_DIRECT	intracellular signal transduction	RT		11	0	0.051	0.8
GOTERM_BP_DIRECT	response to estradiol	RT		5	0	0.052	0.8
GOTERM_BP_DIRECT	circadian regulation of gene expression	RT		4	0	0.052	0.8
GOTERM_BP_DIRECT	cytokine-mediated signaling pathway	RT		6	0	0.052	0.79
GOTERM_BP_DIRECT	establishment or maintenance of cell polarity	RT		3	0	0.053	0.79
GOTERM_BP_DIRECT	adrenal gland development	RT		3	0	0.053	0.79
GOTERM_BP_DIRECT	leukocyte differentiation	RT		2	0	0.054	0.79
GOTERM_BP_DIRECT	protein homooligomerization	RT		7	0	0.057	0.8
GOTERM_BP_DIRECT	cholesterol homeostasis	RT		4	0	0.057	0.8
GOTERM_BP_DIRECT	cholesterol efflux	RT		3	0	0.057	0.79
GOTERM_BP_DIRECT	heart morphogenesis	RT		4	0	0.059	0.8
GOTERM_BP_DIRECT	negative regulation of transcription, DNA-templated	RT		14	0	0.059	0.79
GOTERM_BP_DIRECT	peptidyl-tyrosine phosphorylation	RT		4	0	0.061	0.8
GOTERM_BP_DIRECT	skeletal system development	RT		5	0	0.061	0.8
GOTERM_BP_DIRECT	circadian rhythm	RT		5	0	0.063	0.8
GOTERM_BP_DIRECT	inner ear development	RT		4	0	0.063	0.8
GOTERM_BP_DIRECT	epithelial cell differentiation	RT		4	0	0.066	0.81
GOTERM_BP_DIRECT	regulation of transcription, DNA-templated	RT		41	0.1	0.066	0.8
GOTERM_BP_DIRECT	L-alanine transport	RT		2	0	0.067	0.8
GOTERM_BP_DIRECT	establishment of centrosome localization	RT		2	0	0.067	0.8
GOTERM_BP_DIRECT	renal tubule morphogenesis	RT		2	0	0.067	0.8
GOTERM_BP_DIRECT	regulation of Cdc42 protein signal transduction	RT		2	0	0.067	0.8
GOTERM_BP_DIRECT	positive regulation of osteoblast differentiation	RT		4	0	0.068	0.8
GOTERM_BP_DIRECT	lipoprotein metabolic process	RT		3	0	0.072	0.82
GOTERM_BP_DIRECT	negative regulation of G1/S transition of mitotic cell cycle	RT		3	0	0.072	0.82
GOTERM_BP_DIRECT	activation of protein kinase activity	RT		3	0	0.076	0.83
GOTERM_BP_DIRECT	neuronal action potential	RT		3	0	0.08	0.84
GOTERM_BP_DIRECT	NADPH oxidation	RT		2	0	0.08	0.84
GOTERM_BP_DIRECT	regulation of kinase activity	RT		2	0	0.08	0.84
GOTERM_BP_DIRECT	negative regulation of ryanodine-sensitive calcium-release channel activity	RT		2	0	0.08	0.84
GOTERM_BP_DIRECT	mitochondrion transport along microtubule	RT		2	0	0.08	0.84
GOTERM_BP_DIRECT	lipoprotein biosynthetic process	RT		2	0	0.08	0.84
GOTERM_BP_DIRECT	actin filament reorganization	RT		2	0	0.08	0.84
GOTERM_BP_DIRECT	bone mineralization	RT		3	0	0.084	0.85
GOTERM_BP_DIRECT	actin filament bundle assembly	RT		3	0	0.084	0.85
GOTERM_BP_DIRECT	methylation	RT		6	0	0.086	0.85
GOTERM_BP_DIRECT	positive regulation of angiogenesis	RT		5	0	0.087	0.85
GOTERM_BP_DIRECT	positive regulation of BMP signaling pathway	RT		3	0	0.088	0.85
GOTERM_BP_DIRECT	regulation of cell migration	RT		4	0	0.091	0.86
GOTERM_BP_DIRECT	negative regulation of platelet activation	RT		2	0	0.093	0.86
GOTERM_BP_DIRECT	chylomicron remnant clearance	RT		2	0	0.093	0.86
GOTERM_BP_DIRECT	positive regulation of integrin-mediated signaling pathway	RT		2	0	0.093	0.86
GOTERM_BP_DIRECT	regulation of potassium ion transmembrane transporter activity	RT		2	0	0.093	0.86
GOTERM_BP_DIRECT	regulation of voltage-gated calcium channel activity	RT		2	0	0.093	0.86
GOTERM_BP_DIRECT	negative regulation of reactive oxygen species biosynthetic process	RT		2	0	0.093	0.86
GOTERM_BP_DIRECT	proline transport	RT		2	0	0.093	0.86
GOTERM_BP_DIRECT	taurine metabolic process	RT		2	0	0.093	0.86
GOTERM_BP_DIRECT	positive regulation of peroxisome proliferator activated receptor signaling pathway	RT		2	0	0.093	0.86
GOTERM_BP_DIRECT	cell chemotaxis	RT		4	0	0.094	0.86
GOTERM_BP_DIRECT	negative regulation of cell growth	RT		5	0	0.095	0.86
GOTERM_BP_DIRECT	embryo development	RT		4	0	0.096	0.86
GOTERM_BP_DIRECT	ventricular septum morphogenesis	RT		3	0	0.097	0.86
