## Supplementary table 12 for "Multiplexed single-cell transcriptomic analysis of normal and impaired lung development in the mouse"

### Sheet: Cluster 4_GO Term
Category	Term	RT	Genes	Count	%	P-Value	Benjamini
GOTERM_BP_DIRECT	axon guidance	RT		4	0.1	0.0014	0.46
GOTERM_BP_DIRECT	positive regulation of fibroblast proliferation	RT		3	0.1	0.0042	0.61
GOTERM_BP_DIRECT	regulation of chemotaxis	RT		2	0	0.0074	0.67
GOTERM_BP_DIRECT	positive regulation of cell proliferation	RT		5	0.1	0.0081	0.59
GOTERM_BP_DIRECT	wound healing	RT		3	0.1	0.0086	0.53
GOTERM_BP_DIRECT	positive regulation of peptidyl-tyrosine phosphorylation	RT		3	0.1	0.0099	0.52
GOTERM_BP_DIRECT	organ morphogenesis	RT		3	0.1	0.011	0.52
GOTERM_BP_DIRECT	extracellular matrix organization	RT		3	0.1	0.012	0.5
GOTERM_BP_DIRECT	chondrocyte proliferation	RT		2	0	0.013	0.48
GOTERM_BP_DIRECT	rhythmic process	RT		3	0.1	0.016	0.5
GOTERM_BP_DIRECT	negative regulation of fibroblast growth factor receptor signaling pathway	RT		2	0	0.019	0.54
GOTERM_BP_DIRECT	positive regulation of GTPase activity	RT		3	0.1	0.02	0.52
GOTERM_BP_DIRECT	negative regulation of keratinocyte proliferation	RT		2	0	0.021	0.51
GOTERM_BP_DIRECT	cell migration	RT		3	0.1	0.033	0.65
GOTERM_BP_DIRECT	regulation of glucose metabolic process	RT		2	0	0.037	0.67
GOTERM_BP_DIRECT	negative chemotaxis	RT		2	0	0.038	0.66
GOTERM_BP_DIRECT	negative regulation of axon extension involved in axon guidance	RT		2	0	0.038	0.66
GOTERM_BP_DIRECT	limb morphogenesis	RT		2	0	0.041	0.66
GOTERM_BP_DIRECT	positive regulation of substrate adhesion-dependent cell spreading	RT		2	0	0.048	0.7
GOTERM_BP_DIRECT	platelet-derived growth factor receptor signaling pathway	RT		2	0	0.052	0.71
GOTERM_BP_DIRECT	proteolysis	RT		4	0.1	0.055	0.71
GOTERM_BP_DIRECT	negative regulation of MAP kinase activity	RT		2	0	0.062	0.74
GOTERM_BP_DIRECT	embryonic skeletal system development	RT		2	0	0.064	0.73
GOTERM_BP_DIRECT	multicellular organism development	RT		5	0.1	0.065	0.72
GOTERM_BP_DIRECT	negative regulation of fat cell differentiation	RT		2	0	0.069	0.73
GOTERM_BP_DIRECT	neural tube development	RT		2	0	0.073	0.74
GOTERM_BP_DIRECT	positive regulation of interferon-gamma production	RT		2	0	0.075	0.73
GOTERM_BP_DIRECT	somitogenesis	RT		2	0	0.08	0.75
GOTERM_BP_DIRECT	embryo implantation	RT		2	0	0.086	0.76
GOTERM_BP_DIRECT	embryonic limb morphogenesis	RT		2	0	0.09	0.76
GOTERM_BP_DIRECT	positive regulation of protein kinase activity	RT		2	0	0.091	0.76
GOTERM_BP_DIRECT	peptidyl-tyrosine phosphorylation	RT		2	0	0.093	0.75
