## Supplementary table 13 for "Multiplexed single-cell transcriptomic analysis of normal and impaired lung development in the mouse"

### Sheet: Sheet1
Cluster number	Cluster identity	Differentially regulated genes
		1	2	3	4	5	6	7	8	9	10
0	Capillary EC 1.	Kit	Gpihbp1	Itga1
1	Capillary EC 2.	Emp2	Ednrb	Car4	Tbx2	Igfbp7	Pmp22	Kitl	Kdr	Sept4	Fibin
2	Intermediate EC
3	Hyperoxia EC	Inhba	Apln	Serpine1	Timp3	Ctgf	Tpm1	Cdkn1a	Phlda1	Cd34	Fxyd5
4	Arterial EC	Cxcl12	Fbln5	Ltbp4	Col5a2	Adgrg6	Cdkn1c	Vwf	Thsd7a	Gja5	Fmo2
5	Venous EC	Vwf	Fabp4	Slc6a2	Fbln2	Car8	Fbln5	Prss23	Cpe	Ackr3	Samd5
6	Proliferating EC	Top2a	Cenpf	Mki67	Birc5	Hist1h1b	Pclaf	Ube2c	Prc1	Cenpa	Smc2
7	Lymphatic EC	Ccl21a	Mmrn1	Fgl2	Nrp2	Nts	Apold1	Prox1	Maf	Reln	Fxyd6
