## Supplementary table 14 for "Multiplexed single-cell transcriptomic analysis of normal and impaired lung development in the mouse"

### Sheet: Sheet1
Cluster number	Cluster identity	Differentially regulated genes
		1	2	3	4	5	6	7	8	9	10
0	Mac. 1. (alveolar)	Chil3	Plet1	Atp6v0d2	Lpl	Marco	Ctsd	Fabp5	Ear1	Car4	S100a1
1	Neutro 1.	G0s2	S100a9	Asprv1	Stfa1	Stfa2l1	Gm5483	Slpi	Gm5416	Stfa2	S100a8
2	Monocytes	Plac8	Ifitm3	Ifi27l2a	S100a4	Pou2f2	Ly6e	Ifitm6	Napsa	Ms4a6c	Itga4
3	Mac. 2.	H2-DMa	Ccr2	H2-Ab1	H2-Eb1	H2-Aa	Cd74	Fn1	H2-DMb1	Mgl2	Ccl17
4	Mac. 3. (interstitial)	Pf4	C1qa	C1qb	C1qc	Apoe	Ccl12	Ccl7	Ccl2	Selenop	Ms4a7
5	Neutro 2.	Ciart	Rab15	Osgin1	Fnip2	Ccl3	Basp1	Cstb	Dedd2	Ankrd33b	Hcar2
6	Neutro 3.	Camp	Ngp	Ltf	Lcn2	Adpgk	Cd177	Syne1	Ly6g	Cebpe	Itgb2l
7	Basophils	Il6	Mcpt8	Cyp11a1	Gata2	Prss34	Il4	Cd69	Hs3st1	Il13	Cd200r3
8	DC 1.	H2-Ab1	H2-Aa	H2-Eb1	Itgae	Clec9a	Cadm1	Xcr1	Sept3	Grasp	Batf3
9	Dying cells	mt-Co2	mt-Co3	mt-Atp6	mt-Cytb	mt-Nd2	mt-Nd4	mt-Co1	mt-Nd1	Malat1	Sftpc
10	Mac. 4.	Il7r	Arg1	Inhba	Syngr1	Emp1	Gpnmb	Spp1	AA467197	Ccl2	Chchd10
11	Mac. 5.	Pclaf	Top2a	Birc5	Hist1h1b	Rrm2	Ube2c	Prc1	Nusap1	Cdca3	Cdk1
12	DC 2.	Ccl5	Ccr7	Fscn1	Zmynd15	Il12b	Ccl22	Cacnb3	Il4i1	H2-M2	Tnfrsf4
13	Mast cells	Cma1	Mcpt4	Tpsb2	Cpa3	Il1rl1	Tpsab1	Cyp11a1	Il13	Mrgprb1	Gata2
14	DC 3	Siglech	Ccr9	Cd209d	Cd7	Mzb1	Ptprcap	Cd300c	Upb1	Klrd1	Iglc3
