## Supplementary table 15 for "Multiplexed single-cell transcriptomic analysis of normal and impaired lung development in the mouse"

### Sheet: Sheet1
Cluster number	Cluster identity	Differentially regulated genes
		1	2	3	4	5	6	7	8	9	10
0	B-cells 1.	Cd74	Igkc	Ly6d	Ms4a1	H2-Aa	Cd79a	Ighm	H2-Ab1	Cd79b	H2-Eb1
1	CD4+ T-cells	Tcf7	Lef1	Ms4a6b	Igfbp4	Dusp10	Satb1	Ms4a4b	Fyb	Bcl11b	Cd3d
2	CD8+ T-cells 1.	Cd8b1	Klrd1	Nkg7	Cd8a	Ly6c2	Ccl5
3	NK cells	Gzma	Ccl51	Tyrobp	AW112010	Fcer1g	Xcl1	Nkg71	Klrd11	Serpinb6b	Il2rb
4	T-reg. cells	Tnfrsf4	Ctla4	Ikzf2	Traf1	Icos	Lgals11	Ifi27l2a	S100a10	Crip1	S100a6
5	ILC2-cells	Areg	Csf2	Ccl1	Il1rl1	Arg1	Il13	Lif	Calca	Hlf	Ltb4r1
6	γd T-cells	Trdc	Il17a	Cd163l1	Cxcr61	Tcrg-C1	Actn2	Trdv4	Ltbr4r11	Pdcd1	S100a42
7	B-cells 2.	Rag1	Tifa	Reln	Vpreb31	Cecr2	Pafah1b3	Col5a3	Xrcc6	Vpreb1	Bcl7a
8	CD8+ T-cells 2.	Rag11	Arpp21	Dntt	Aqp11	Chrna9	930003A15Rik	Slc7a11	Ccr9	Endou	Ldhb
9	CD34+ progenitors	Car1	Gm15915	Vamp5	Ifitm11	ifitm2	Marcksl1	Car21	Cdk6	Ifitm3	Ybx3
10	Clec1b+ cells	Clec1b	Gp9	Itga2b	Ppbp	Alox12	Treml1	Gp5	Parvb	Slc6a4	Gchfr
