## Supplementary table 16 for "Multiplexed single-cell transcriptomic analysis of normal and impaired lung development in the mouse"

### Sheet: Differnetially expressed genes
Up in hyperoxia				Up in normoxia
	avg_logFC	p_val_adj			avg_logFC	p_val_adj
Angptl7	1.73955	1.21341e-09		Fmo2	-1.33365	1.45304e-11
Timp3	1.24417	7.58631e-13		Igfbp6	-0.999242	1.13163e-16
Nr4a1	0.86333	8.51103e-06		Gsta3	-0.964016	4.59588e-12
Timp1	0.774405	4.08217e-08		Tsc22d3	-0.834039	5.34494e-07
H2afz	0.694416	3.57067e-07		Fxyd3	-0.724483	7.9758e-06
Nme1	0.659896	6.11979e-06		Ces1d	-0.665182	0.0428202
Zfp36	0.621174	0.0109003		Prelp	-0.646536	0.0353997
Ptn	0.619509	0.00157275		Dctn6	-0.640562	2.14949e-06
Dnajb1	0.592397	0.00323765		Gm42418	-0.594587	0.000370711
Col5a2	0.58919	5.47702e-08		Rarres2	-0.581936	1.55568e-06
Nfkbia	0.582587	0.0496122		Mfap2	-0.569198	2.51797e-07
Calr	0.553096	5.99037e-06		Col4a4	-0.533351	0.000133296
Steap4	0.549477	1.803e-06		Kitl	-0.531693	0.00172697
Hexa	0.540412	1.50791e-07		Cav1	-0.5244	0.000881323
Fth1	0.540074	4.32254e-08		Ogn	-0.516848	0.0218695
Ldha	0.511619	1.44025e-06		Spock2	-0.513397	0.0464902
Ran	0.501316	0.000118775		Gpc3	-0.483333	1.07183e-09
mt-Co2	0.499916	3.76461e-11		Aqp1	-0.476974	0.000122975
Prnp	0.495113	6.60287e-05		Bcam	-0.463381	0.0401442
Pycard	0.468433	0.000197163		Rnase4	-0.451981	0.000228364
Armcx2	0.465388	8.82858e-06		C2	-0.4358	3.71422e-05
Pmepa1	0.461348	6.41725e-06		Col3a1	-0.428094	2.43797e-06
Gpr88	0.449976	0.00322883		Cavin1	-0.415098	0.00715763
Dynll1	0.441057	0.010332		Ltbp4	-0.382585	0.0248097
Ppp1r10	0.440013	0.04082		Clu	-0.357904	0.000491952
Hist1h2bc	0.438773	0.000456245		Serping1	-0.299414	0.0234678
Tmem176a	0.436236	0.0087185		Rps14	-0.28963	6.88808e-05
Ptma	0.430029	1.37567e-10		Sparc	-0.279796	0.00472894
Chchd10	0.429286	0.0067289
Usmg5	0.429043	0.00344152
Aldh1a1	0.42876	0.00259009
Slc43a3	0.428458	0.000871058
Eny2	0.421166	0.0017453
Ly6e	0.416479	0.048091
mt-Co1	0.410463	5.07332e-10
Pdlim3	0.409297	0.0145195
Hsp90aa1	0.409107	2.14939e-05
Prg4	0.408477	0.00496809
Col4a1	0.408245	0.0233002
Gnl3	0.408057	5.86462e-05
Cd55	0.407504	0.000633478
Oxct1	0.407493	7.98958e-06
Ndufs6	0.39629	0.00194493
Psmb5	0.390968	0.00753437
Copg1	0.387488	0.00733381
Tceal9	0.386835	0.0118248
Chchd2	0.383561	1.71631e-08
Hsp90ab1	0.38099	1.94164e-05
Atp5c1	0.380723	0.0203003
Col4a2	0.377816	0.01882
Serpinh1	0.377007	0.0283041
Aqr	0.37584	0.000430293
Pkm	0.375601	0.000317124
Gria3	0.374572	0.00356867
mt-Cytb	0.373419	0.000986158
Ndufa1	0.371169	0.000425587
mt-Nd2	0.36976	0.00184523
Atp5g1	0.366817	0.0201505
Ftl1	0.361572	0.000481708
Vcam1	0.355793	0.0490304
Tmem256	0.35282	0.0410146
Lrrc59	0.349305	0.025699
Ndufa4	0.347578	0.000777665
Col12a1	0.34609	0.0023976
Rab6b	0.33847	0.00507976
Prdx1	0.337268	3.01861e-06
Ndufc2	0.334688	0.0358652
Spsb1	0.332061	0.034415
mt-Co3	0.330867	0.00254999
B2m	0.325548	0.000123181
mt-Atp6	0.323436	0.0001369
Snrnp40	0.310831	0.0357917
Ndufs8	0.309676	0.0373481
Smad7	0.307467	0.0346768
Arpc2	0.304966	0.0102701
Lbh	0.304412	0.0243855
mt-Nd4	0.299538	0.0014994
Trib1	0.298105	0.0141269
Creg1	0.295458	0.043607
Sorcs2	0.291873	0.0401778
Cisd1	0.287246	0.0027306
Aga	0.286018	0.0148033
Uqcrb	0.284408	0.00611717
Casp4	0.278912	0.0178745
Arl2	0.276015	0.0411219
Rbx1	0.273137	0.00856805
Col11a1	0.268133	0.0499258
Ghrh	0.267816	0.0398585
Pcdh7	0.267215	0.0187793
Cyfip2	0.257925	0.00936232
Slc39a10	0.25779	0.00864164
