## Supplementary table 17 for "Multiplexed single-cell transcriptomic analysis of normal and impaired lung development in the mouse"

### Sheet: GoTerm_up in hyperoxia
Category	Term	RT	Genes	Count	%	P-Value	Benjamini
GOTERM_BP_DIRECT	oxidation-reduction process	RT		12	14.5	0.00015	0.088
GOTERM_BP_DIRECT	response to oxidative stress	RT		5	6	0.0026	0.56
GOTERM_BP_DIRECT	transport	RT		17	20.5	0.0043	0.6
GOTERM_BP_DIRECT	ATP biosynthetic process	RT		3	3.6	0.0044	0.5
GOTERM_BP_DIRECT	iron ion transport	RT		3	3.6	0.0048	0.45
GOTERM_BP_DIRECT	endodermal cell differentiation	RT		3	3.6	0.006	0.47
GOTERM_BP_DIRECT	ventricular cardiac muscle tissue morphogenesis	RT		3	3.6	0.0065	0.44
GOTERM_BP_DIRECT	antigen processing and presentation of exogenous peptide antigen via MHC class I, TAP-dependent	RT		3	3.6	0.0074	0.44
GOTERM_BP_DIRECT	cellular response to organic substance	RT		3	3.6	0.0089	0.47
GOTERM_BP_DIRECT	collagen fibril organization	RT		3	3.6	0.012	0.54
GOTERM_BP_DIRECT	response to drug	RT		6	7.2	0.016	0.59
GOTERM_BP_DIRECT	protein folding	RT		4	4.8	0.018	0.61
GOTERM_BP_DIRECT	receptor-mediated endocytosis	RT		3	3.6	0.028	0.74
GOTERM_BP_DIRECT	negative regulation of membrane protein ectodomain proteolysis	RT		2	2.4	0.03	0.74
GOTERM_BP_DIRECT	collagen-activated tyrosine kinase receptor signaling pathway	RT		2	2.4	0.034	0.77
GOTERM_BP_DIRECT	positive regulation of protein binding	RT		3	3.6	0.035	0.75
GOTERM_BP_DIRECT	negative regulation of sequence-specific DNA binding transcription factor activity	RT		3	3.6	0.036	0.74
GOTERM_BP_DIRECT	protein refolding	RT		2	2.4	0.038	0.74
GOTERM_BP_DIRECT	cellular protein complex localization	RT		2	2.4	0.042	0.76
GOTERM_BP_DIRECT	intracellular sequestering of iron ion	RT		2	2.4	0.046	0.78
GOTERM_BP_DIRECT	activation of cysteine-type endopeptidase activity	RT		2	2.4	0.046	0.78
GOTERM_BP_DIRECT	negative regulation of pathway-restricted SMAD protein phosphorylation	RT		2	2.4	0.046	0.78
GOTERM_BP_DIRECT	cell-cell adhesion	RT		4	4.8	0.048	0.77
GOTERM_BP_DIRECT	mitochondrial electron transport, NADH to ubiquinone	RT		2	2.4	0.051	0.77
GOTERM_BP_DIRECT	response to salt stress	RT		2	2.4	0.059	0.81
GOTERM_BP_DIRECT	positive regulation of protein import into nucleus, translocation	RT		2	2.4	0.059	0.81
GOTERM_BP_DIRECT	ossification	RT		3	3.6	0.065	0.83
GOTERM_BP_DIRECT	positive regulation of cell size	RT		2	2.4	0.067	0.83
GOTERM_BP_DIRECT	regulation of protein ubiquitination	RT		2	2.4	0.067	0.83
GOTERM_BP_DIRECT	mitochondrial respiratory chain complex I assembly	RT		2	2.4	0.075	0.85
GOTERM_BP_DIRECT	positive regulation of lamellipodium assembly	RT		2	2.4	0.079	0.85
GOTERM_BP_DIRECT	hydrogen ion transmembrane transport	RT		2	2.4	0.079	0.85
GOTERM_BP_DIRECT	protein maturation	RT		2	2.4	0.079	0.85
GOTERM_BP_DIRECT	cellular response to tumor necrosis factor	RT		3	3.6	0.082	0.85
GOTERM_BP_DIRECT	cellular response to vascular endothelial growth factor stimulus	RT		2	2.4	0.091	0.87
GOTERM_BP_DIRECT	positive regulation of interleukin-1 beta secretion	RT		2	2.4	0.091	0.87
GOTERM_BP_DIRECT	response to ethanol	RT		3	3.6	0.091	0.87
GOTERM_BP_DIRECT	cellular response to platelet-derived growth factor stimulus	RT		2	2.4	0.095	0.87
GOTERM_BP_DIRECT	ATP synthesis coupled proton transport	RT		2	2.4	0.095	0.87

### Sheet: GoTerm_up in normoxia
Category	Term	RT	Genes	Count	%	P-Value	Benjamini
GOTERM_BP_DIRECT	wound healing	RT		4	15.4	0.00029	0.096
GOTERM_BP_DIRECT	positive regulation of endocytosis	RT		2	7.7	0.034	1
GOTERM_BP_DIRECT	positive regulation of intrinsic apoptotic signaling pathway	RT		2	7.7	0.041	0.99
GOTERM_BP_DIRECT	negative regulation of endothelial cell proliferation	RT		2	7.7	0.041	0.99
GOTERM_BP_DIRECT	complement activation, classical pathway	RT		2	7.7	0.073	1
GOTERM_BP_DIRECT	response to mechanical stimulus	RT		2	7.7	0.084	1
GOTERM_BP_DIRECT	response to calcium ion	RT		2	7.7	0.09	1
GOTERM_BP_DIRECT	response to estrogen	RT		2	7.7	0.099	0.99
GOTERM_BP_DIRECT	transforming growth factor beta receptor signaling pathway	RT		2	7.7	0.099	0.99
