## Supplementary table 18 for "Multiplexed single-cell transcriptomic analysis of normal and impaired lung development in the mouse"

### Sheet: Sheet1
Gene	Primer orientation	Primer sequence, (5' - 3')	Primer size, bp	Amplicon size, bp
Sry	Forward	TGGGACTGGTGACAATTGTC	20	402
	Reverse	GAGTACAGGTGTGCAGCTCT	20
Il3	Forward	GGGACTCCAAGCTTCAATCA	20	544
	Reverse	TGGAGGAGGAAGAAAAGCAA	20
bp, base pair
